# “mRNA deep sequencing profiling and integrative miRNA-mRNA network analysis in pediatric Burkitt leukemia and lymphoma “

**DOI:** 10.64898/2026.10.23.760471

**Authors:** Teresa M. Cardesa-Salzmann, Veronica Celis, Efstathios-Iason Vlachavas, Björn Schneider, Caterina Redwanz, Olia Shokraie, Elena Esperanza-Cebollada, Sara Montesdeoca, Mireia Camós, Silvia Planas, Nuria Conde-Cuevas, Claudia Maletzki, Cristina Jou, Jaume Mora, Almut Meyer-Bahlburg, Carl Friedrich Classen

## Abstract

**Background:** Although the genomic alterations in Burkitt leukemia and lymphoma (BL) have been extensively studied, data on genome-wide dysregulation of messenger RNA (mRNA) and microRNA (miRNA) in Burkitt leukemia (BuAL) and Burkitt lymphoma (BuLY) are scarce. The aim of this study was to analyze mRNA and miRNA expression profiles in pediatric BuAL/BuLY to identify dysregulated mRNA-miRNA networks.

**Methods:** Total RNA from fresh tumor samples of 13 pediatric BL patients (BuAL n=7, BuLY n=6) and 4 pediatric normal control lymphoid tissue (NCLT) samples was included for mRNA-deep sequencing and miRNA-microarrays studies. Differential expression (DE) analysis of mRNAs and miRNAs as well as gene set and functional enrichment analysis were performed. The multiMiR R package was used to identify the validated target genes for the dysregulated miRNAs. miRNA-mRNA target interaction analysis was performed combining DE, validated targets observed among the inverse-significant miRNA-mRNA correlations, with evidence statistics retained (ρ≤−0.5 and Benjamini-Hochberg (BH)-adjusted correlation *p*-value< 0.05).

**Results:** BL showed 1965 DE genes (DEG) compared to NCLT (1214 upregulated, 751 downregulated) (*p*-adj<0.05, |log₂FC|>0.5) and 11 DE miRNAs (three upregulated and eight downregulated) (FC>1.5, p-adj<0.05). The transcriptional differences observed between BL and normal lymphoid tissue inferred by functional enrichment analysis identified along a MYC-driven proliferative backbone with strong E2F4 and MYB pathway activity, activation of the MAPK, PI3K and the G2/M checkpoint signaling pathways and repression of the JAK–STAT, NFkB, TP53, TRAIL and hypoxia pathways (*p*-adj<0.05). Functional enrichment analysis highlighted an upregulation of proliferative and metabolic pathways accompanied by an attenuated inflammatory and immunosurveillance signaling in BL compared to NCLT. Correlated miRNA-mRNA expression analysis identified DE dysregulated miRNAs and their validated target genes. DE downregulated miRNAs (hsa-miR-150-5p, hsa-miR-342-3p and hsa-miR-450-5p, among others) inversely correlated with upregulated mRNA targets showing pathway enrichment related to transcriptional activity and nuclear organization modules. mRNA targets of DE upregulated miRNAs (hsa-miR-106a-5p, hsa-miR-17-5p and hsa-miR-7-5p) were enriched in downregulated pathways related to immune response processes.

**Conclusions:** Overall, this pilot study provides new insights on key proliferative, metabolic and cytokine-mediated immune signaling pathways in BL and highlights miRNA-mRNA networks influencing transcriptional activity and immune surveillance, paving the way for experimental validation models.
