## Supplementary file 2 for "“mRNA deep sequencing profiling and integrative miRNA-mRNA network analysis in pediatric Burkitt leukemia and lymphoma “"

### Sheet: RNA QC and sequencing QC
Sample name	BuAL/BuLY	Groups	Nucleic Acid ID	RIN	library	raw_reads	raw_bases	clean_reads	clean_bases	error_rate	Q20	Q30	GC_pct
TC-38	BuLY	BL	MKRN250010870-1A	5	MRAS250010870-1r	141065682	21.16G	136805916	20.52G	0.02	95.96	90.56	43.62
TC-39	BuAL	BL	MKRN250010871-1A	7	MRAS250010871-1r	98453318	14.77G	94651944	14.2G	0.01	98.32	95.16	49.7
TC-40	BuLY	BL	MKRN250010872-1A	4.9	MRAS250010872-1r	310496412	46.57G	303460632	45.52G	0.02	95.45	89.66	42.23
TC-41	BuAL	BL	MKRN250010873-1A	9.2	MRAS250010873-1r	126585696	18.99G	123394964	18.51G	0.01	99.35	97.28	49.07
TC-43	BuAL	BL	MKRN250010874-1A	6.1	MRAS250010874-1r	134805704	20.22G	131052474	19.66G	0.01	98.44	95.43	49.56
TC-44	BuAL	BL	MKRN250010875-1A	6.6	MRAS250010875-1r	107193724	16.08G	103816368	15.57G	0.01	98.39	95.25	49.06
TC-45	BuAL	BL	MKRN250010876-1A	7.7	MRAS250010876-1r	138122976	20.72G	133224832	19.98G	0.01	98.39	95.19	50.73
TC-46	BuAL	BL	MKRN250010877-1A	8.9	MRAS250010877-1r	145764706	21.86G	135718554	20.36G	0.01	98.42	95.38	47.33
TC-49	BuAL	BL	MKRN250010879-1A	8.2	MRAS250010879-1r	81630532	12.24G	81537790	12.23G	0.01	97.71	93.81	48.05
TC-51	BuLY	BL	MKRN250010880-1A	7.8	MRAS250010880-1r	96222064	14.43G	89550498	13.43G	0.01	98.9	96.4	49.22
TC-52	BuLY	BL	MKRN250010881-1A	5.8	MRAS250010881-1r	109672554	16.45G	100578894	15.09G	0.01	97.51	93.73	47.38
TC-53	BuLY	BL	MKRN250010882-1A	8	MRAS250010882-1r	64568290	9.69G	58209988	8.73G	0.01	98.08	94.76	50.23
TC-54	BuLY	BL	MKRN250010883-1A	6.9	MRAS250010883-1r	143745420	21.56G	143469848	21.52G	0.01	97.59	93.92	49.38
TC-76	NCLT	NCLT	MKRN250010886-1A	7.3	MRAS250010886-1r	91041730	13.66G	89069622	13.36G	0.01	98.63	95.64	48.79
TC-77	NCLT	NCLT	MKRN250010887-1A	8.8	MRAS250010887-1r	86013014	12.9G	82453894	12.37G	0.01	98.72	95.93	49.49
TC-80	NCLT	NCLT	MKRN250010888-1A	8.4	MRAS250010888-1r	75708470	11.36G	72339300	10.85G	0.01	98.55	95.62	49.38
TC-81	NCLT	NCLT	MKRN250010889-1A	7.8	MRAS250010889-1r	313399604	47.01G	298776804	44.82G	0.01	98.53	95.7	49.58
TC-82	Raji	BL Cell line	MKRN250010890-1A	9.2	MRAS250010890-1r	211323658	31.7G	194424230	29.16G	0.01	98.63	95.89	49.34
TC-83	DG-75	BL Cell line	MKRN250010891-1A	8.7	MRAS250010891-1r	155736994	23.36G	143879854	21.58G	0.01	98.65	95.95	48.76
