## Supplementary file 4 for "“mRNA deep sequencing profiling and integrative miRNA-mRNA network analysis in pediatric Burkitt leukemia and lymphoma “"

### Sheet: Sheet 1
contrast	n_samples	miRNA	validated_by_components	miRNA_FC	miRNA_LFC	miRNA_padj	miRNA_pval	mRNA	mRNA_LFC	mRNA_padj	mRNA_pval	rho	pval	padj	opposite_LFC	n_databases	databases	n_pubmed	has_experiment	experiments
BL_vs_NCLT	17	hsa-miR-342-3p	hsa-miR-342-3p	-4.13469	-2.04778	0.037616	0.000313	BMP7	5.5772	9.27527e-08	4.82482e-10	-0.647059	0.0049914	0.0411685	TRUE	1	mirtarbase	1	TRUE	Luciferase reporter assay//Northern blot//qRT-PCR
BL_vs_NCLT	17	hsa-miR-150-5p	hsa-miR-150-5p	-11.2608	-3.49324	0.016026	6.02e-05	MEX3A	5.41827	2.75413e-08	1.09801e-10	-0.806373	9.23719e-05	0.00747736	TRUE	1	tarbase	1	TRUE	HITS-CLIP
BL_vs_NCLT	17	hsa-miR-342-3p	hsa-miR-342-3p	-4.13469	-2.04778	0.037616	0.000313	MEX3A	5.41827	2.75413e-08	1.09801e-10	-0.715686	0.00123551	0.0229343	TRUE	1	tarbase	1	TRUE	HITS-CLIP
BL_vs_NCLT	17	hsa-miR-342-3p	hsa-miR-342-3p	-4.13469	-2.04778	0.037616	0.000313	PWP2	4.27755	0.000116911	1.85552e-06	-0.718137	0.00116704	0.0224874	TRUE	1	mirtarbase	1	TRUE	CLASH
BL_vs_NCLT	17	hsa-miR-133b	hsa-miR-133b	-2.6926	-1.429	0.037616	0.000278	KCNH2	3.88564	1.5346e-08	5.12674e-11	-0.735294	0.000770053	0.0186332	TRUE	1	mirtarbase	2	TRUE	Luciferase reporter assay//qRT-PCR//Western blot;Luciferase reporter assay//qRT-PCR//Western blot//Other
BL_vs_NCLT	17	hsa-miR-342-3p	hsa-miR-342-3p	-4.13469	-2.04778	0.037616	0.000313	KLF15	3.807	0.0246908	0.00186235	-0.69042	0.00215507	0.0295832	TRUE	1	tarbase	1	TRUE	HITS-CLIP
BL_vs_NCLT	17	hsa-miR-150-5p	hsa-miR-150-5p	-11.2608	-3.49324	0.016026	6.02e-05	PDZD2	3.32172	0.000704371	1.63944e-05	-0.632353	0.00645379	0.0453063	TRUE	1	tarbase	1	TRUE	HITS-CLIP
BL_vs_NCLT	17	hsa-miR-150-5p	hsa-miR-150-5p	-11.2608	-3.49324	0.016026	6.02e-05	ZNF114	2.98585	0.000378227	7.5773e-06	-0.67402	0.00300754	0.0333784	TRUE	1	tarbase	1	TRUE	PAR-CLIP
BL_vs_NCLT	17	hsa-miR-342-3p	hsa-miR-342-3p	-4.13469	-2.04778	0.037616	0.000313	DBN1	2.9822	1.41731e-07	7.80307e-10	-0.781863	0.000209162	0.0108048	TRUE	1	tarbase	1	TRUE	PAR-CLIP
BL_vs_NCLT	17	hsa-miR-342-3p	hsa-miR-342-3p	-4.13469	-2.04778	0.037616	0.000313	CBX2	2.91735	1.60666e-05	1.67761e-07	-0.740196	0.00067992	0.0180668	TRUE	1	tarbase	1	TRUE	PAR-CLIP
BL_vs_NCLT	17	hsa-miR-342-3p	hsa-miR-342-3p	-4.13469	-2.04778	0.037616	0.000313	NME1	2.71769	0.00014614	2.39156e-06	-0.642157	0.00544554	0.0424612	TRUE	1	tarbase	1	TRUE	PAR-CLIP
BL_vs_NCLT	17	hsa-miR-342-3p	hsa-miR-342-3p	-4.13469	-2.04778	0.037616	0.000313	N4BP3	2.41722	1.54577e-05	1.58469e-07	-0.730392	0.000869865	0.0198841	TRUE	1	tarbase	1	TRUE	PAR-CLIP
BL_vs_NCLT	17	hsa-miR-150-5p	hsa-miR-150-5p	-11.2608	-3.49324	0.016026	6.02e-05	UBE3D	2.39509	0.00468051	0.000193355	-0.703431	0.00162943	0.025512	TRUE	1	tarbase	1	TRUE	HITS-CLIP
BL_vs_NCLT	17	hsa-miR-342-3p	hsa-miR-342-3p	-4.13469	-2.04778	0.037616	0.000313	PRDM15	2.38814	5.749e-05	7.50904e-07	-0.661765	0.00380916	0.0366538	TRUE	1	tarbase	1	TRUE	PAR-CLIP
BL_vs_NCLT	17	hsa-miR-520d-5p+hsa-miR-527+hsa-miR-518a-5p	hsa-miR-518a-5p;hsa-miR-527	-2.43353	-1.28305	0.0446	0.000447	ANKRD50	2.38526	0.0134612	0.000792737	-0.669118	0.00330981	0.0345594	TRUE	1	mirtarbase	1	TRUE	PAR-CLIP
BL_vs_NCLT	17	hsa-miR-342-3p	hsa-miR-342-3p	-4.13469	-2.04778	0.037616	0.000313	DNMBP	2.36849	6.8819e-15	4.18082e-18	-0.718137	0.00116704	0.0224874	TRUE	1	tarbase	1	TRUE	PAR-CLIP
BL_vs_NCLT	17	hsa-miR-342-3p	hsa-miR-342-3p	-4.13469	-2.04778	0.037616	0.000313	PITPNM2	2.04091	0.0196851	0.00135018	-0.698529	0.00181343	0.0269424	TRUE	1	tarbase	1	TRUE	HITS-CLIP
BL_vs_NCLT	17	hsa-miR-150-5p	hsa-miR-150-5p	-11.2608	-3.49324	0.016026	6.02e-05	ACAT1	1.91373	0.00135714	3.77198e-05	-0.620098	0.00791952	0.0492547	TRUE	1	tarbase	1	TRUE	RNA-Seq
BL_vs_NCLT	17	hsa-miR-150-5p	hsa-miR-150-5p	-11.2608	-3.49324	0.016026	6.02e-05	TFAP4	1.82779	9.45767e-05	1.39691e-06	-0.634804	0.0061887	0.0445813	TRUE	1	tarbase	1	TRUE	PAR-CLIP
BL_vs_NCLT	17	hsa-miR-520d-5p+hsa-miR-527+hsa-miR-518a-5p	hsa-miR-518a-5p	-2.43353	-1.28305	0.0446	0.000447	DNMT3B	1.77419	0.0004118	8.44333e-06	-0.67402	0.00300754	0.0333784	TRUE	1	tarbase	1	TRUE	PAR-CLIP
BL_vs_NCLT	17	hsa-miR-450b-5p	hsa-miR-450b-5p	-8.07801	-3.014	0.037616	0.00033	SOX12	1.74277	0.00536003	0.000231806	-0.627451	0.00701135	0.0470137	TRUE	1	tarbase	1	TRUE	PAR-CLIP
BL_vs_NCLT	17	hsa-miR-342-3p	hsa-miR-342-3p	-4.13469	-2.04778	0.037616	0.000313	MRPL15	1.65345	0.0200759	0.00138886	-0.627451	0.00701135	0.0470137	TRUE	1	tarbase	1	TRUE	HITS-CLIP
BL_vs_NCLT	17	hsa-miR-342-3p	hsa-miR-342-3p	-4.13469	-2.04778	0.037616	0.000313	SMARCA4	1.60649	0.000337893	6.59706e-06	-0.759804	0.000401789	0.0145385	TRUE	1	tarbase	1	TRUE	PAR-CLIP
BL_vs_NCLT	17	hsa-miR-342-3p	hsa-miR-342-3p	-4.13469	-2.04778	0.037616	0.000313	CCDC88A	1.60039	0.00152422	4.38682e-05	-0.762255	0.000374944	0.0141541	TRUE	1	tarbase	1	TRUE	PAR-CLIP
BL_vs_NCLT	17	hsa-miR-4443	hsa-miR-4443	-2.04241	-1.03027	0.034973	0.000175	SLC25A37	1.57352	0.0453884	0.00442389	-0.632353	0.00645379	0.0453063	TRUE	1	mirtarbase	1	TRUE	PAR-CLIP
BL_vs_NCLT	17	hsa-miR-450b-5p	hsa-miR-450b-5p	-8.07801	-3.014	0.037616	0.00033	SLC25A37	1.57352	0.0453884	0.00442389	-0.637255	0.00593244	0.0438002	TRUE	1	tarbase	1	TRUE	HITS-CLIP
BL_vs_NCLT	17	hsa-miR-150-5p	hsa-miR-150-5p	-11.2608	-3.49324	0.016026	6.02e-05	SALL2	1.55737	0.0271199	0.00214492	-0.870098	5.62745e-06	0.00327309	TRUE	1	tarbase	1	TRUE	HITS-CLIP
BL_vs_NCLT	17	hsa-miR-520d-5p+hsa-miR-527+hsa-miR-518a-5p	hsa-miR-518a-5p;hsa-miR-527	-2.43353	-1.28305	0.0446	0.000447	SPIN4	1.47329	0.0200842	0.00139095	-0.627451	0.00701135	0.0470137	TRUE	1	mirtarbase	1	TRUE	HITS-CLIP
BL_vs_NCLT	17	hsa-miR-342-3p	hsa-miR-342-3p	-4.13469	-2.04778	0.037616	0.000313	CTPS1	1.45116	0.000358589	7.10724e-06	-0.659314	0.00398858	0.0372837	TRUE	1	tarbase	1	TRUE	PAR-CLIP
BL_vs_NCLT	17	hsa-miR-150-5p	hsa-miR-150-5p	-11.2608	-3.49324	0.016026	6.02e-05	FOXRED2	1.40238	0.0373447	0.00335375	-0.632353	0.00645379	0.0453063	TRUE	1	mirtarbase	1	TRUE	HITS-CLIP
BL_vs_NCLT	17	hsa-miR-342-3p	hsa-miR-342-3p	-4.13469	-2.04778	0.037616	0.000313	IPO5	1.33096	0.0178774	0.00117499	-0.696078	0.00191163	0.0277195	TRUE	1	tarbase	1	TRUE	HITS-CLIP
BL_vs_NCLT	17	hsa-miR-342-3p	hsa-miR-342-3p	-4.13469	-2.04778	0.037616	0.000313	WDR3	1.26304	0.00674749	0.000313586	-0.759804	0.000401789	0.0145385	TRUE	1	tarbase	1	TRUE	HITS-CLIP
BL_vs_NCLT	17	hsa-miR-342-3p	hsa-miR-342-3p	-4.13469	-2.04778	0.037616	0.000313	TRMT5	1.22807	0.0239892	0.00179231	-0.656863	0.00417479	0.0381389	TRUE	1	tarbase	1	TRUE	PAR-CLIP
BL_vs_NCLT	17	hsa-miR-342-3p	hsa-miR-342-3p	-4.13469	-2.04778	0.037616	0.000313	RUVBL2	1.22465	0.00904537	0.000465028	-0.666667	0.00346996	0.035179	TRUE	1	tarbase	1	TRUE	PAR-CLIP
BL_vs_NCLT	17	hsa-miR-150-5p	hsa-miR-150-5p	-11.2608	-3.49324	0.016026	6.02e-05	NARS2	1.2207	0.00634404	0.000289362	-0.757353	0.000430216	0.015047	TRUE	1	tarbase	1	TRUE	HITS-CLIP
BL_vs_NCLT	17	hsa-miR-150-5p	hsa-miR-150-5p	-11.2608	-3.49324	0.016026	6.02e-05	GTPBP3	1.21199	0.0213713	0.00151418	-0.629902	0.00672793	0.0460774	TRUE	1	tarbase	1	TRUE	PAR-CLIP
BL_vs_NCLT	17	hsa-miR-342-3p	hsa-miR-342-3p	-4.13469	-2.04778	0.037616	0.000313	TEF	1.1875	0.00946218	0.000496156	-0.659314	0.00398858	0.0372837	TRUE	1	tarbase	1	TRUE	HITS-CLIP
BL_vs_NCLT	17	hsa-miR-342-3p	hsa-miR-342-3p	-4.13469	-2.04778	0.037616	0.000313	EI24	1.16825	0.0025203	8.51256e-05	-0.647059	0.0049914	0.0411685	TRUE	1	tarbase	1	TRUE	PAR-CLIP
BL_vs_NCLT	17	hsa-miR-520d-5p+hsa-miR-527+hsa-miR-518a-5p	hsa-miR-518a-5p	-2.43353	-1.28305	0.0446	0.000447	ZNF367	1.16526	0.0280347	0.00223537	-0.713235	0.00130725	0.0234887	TRUE	1	tarbase	1	TRUE	PAR-CLIP
BL_vs_NCLT	17	hsa-miR-150-5p	hsa-miR-150-5p	-11.2608	-3.49324	0.016026	6.02e-05	C17orf75	1.14657	0.0233177	0.00171848	-0.629902	0.00672793	0.0460774	TRUE	1	tarbase	1	TRUE	PAR-CLIP
BL_vs_NCLT	17	hsa-miR-342-3p	hsa-miR-342-3p	-4.13469	-2.04778	0.037616	0.000313	SCAMP1	1.14654	9.55902e-06	8.89228e-08	-0.639706	0.00568479	0.0432738	TRUE	1	tarbase	1	TRUE	HITS-CLIP
BL_vs_NCLT	17	hsa-miR-150-5p	hsa-miR-150-5p	-11.2608	-3.49324	0.016026	6.02e-05	INTS7	1.07776	0.0173547	0.00112614	-0.629902	0.00672793	0.0460774	TRUE	1	mirtarbase	1	TRUE	HITS-CLIP
BL_vs_NCLT	17	hsa-miR-150-5p	hsa-miR-150-5p	-11.2608	-3.49324	0.016026	6.02e-05	NUTF2	1.04924	0.0461011	0.00451087	-0.620098	0.00791952	0.0492547	TRUE	1	tarbase	1	TRUE	HITS-CLIP
BL_vs_NCLT	17	hsa-miR-342-3p	hsa-miR-342-3p	-4.13469	-2.04778	0.037616	0.000313	XPOT	0.795757	0.0278982	0.00221707	-0.671569	0.00315573	0.0340368	TRUE	2	mirtarbase;tarbase	2	TRUE	CLASH;HITS-CLIP//CLASH
BL_vs_NCLT	17	hsa-miR-4443	hsa-miR-4443	-2.04241	-1.03027	0.034973	0.000175	TBL2	0.727382	0.0198138	0.00136169	-0.676471	0.00286506	0.0330102	TRUE	1	mirtarbase	1	TRUE	HITS-CLIP
BL_vs_NCLT	17	hsa-miR-150-5p	hsa-miR-150-5p	-11.2608	-3.49324	0.016026	6.02e-05	KLHL7	0.617029	0.00218823	6.99583e-05	-0.737745	0.000723825	0.0185734	TRUE	1	mirtarbase	1	TRUE	HITS-CLIP
BL_vs_NCLT	17	hsa-miR-106a-5p+hsa-miR-17-5p	hsa-miR-106a-5p;hsa-miR-17-5p	4.73338	2.24287	0.016026	5.72e-05	PHF11	-0.535368	0.00980361	0.000520387	-0.703431	0.00162943	0.025512	TRUE	1	tarbase	2	TRUE	HITS-CLIP//PAR-CLIP;PAR-CLIP//HITS-CLIP
BL_vs_NCLT	17	hsa-miR-7-5p	hsa-miR-7-5p	3.05516	1.61125	0.01234	1.55e-05	TMX3	-0.540186	0.0299252	0.00245542	-0.696078	0.00191163	0.0277195	TRUE	1	tarbase	1	TRUE	HITS-CLIP
BL_vs_NCLT	17	hsa-miR-106a-5p+hsa-miR-17-5p	hsa-miR-106a-5p	4.73338	2.24287	0.016026	5.72e-05	TBC1D22A	-0.60004	0.000288247	5.36284e-06	-0.622549	0.00760691	0.0484424	TRUE	1	tarbase	1	TRUE	HITS-CLIP//PAR-CLIP
BL_vs_NCLT	17	hsa-miR-106a-5p+hsa-miR-17-5p	hsa-miR-17-5p	4.73338	2.24287	0.016026	5.72e-05	STK38L	-0.648605	0.0101392	0.000544137	-0.806373	9.23719e-05	0.00747736	TRUE	1	tarbase	1	TRUE	HITS-CLIP
BL_vs_NCLT	17	hsa-miR-7-5p	hsa-miR-7-5p	3.05516	1.61125	0.01234	1.55e-05	STK38L	-0.648605	0.0101392	0.000544137	-0.735294	0.000770053	0.0186332	TRUE	1	tarbase	1	TRUE	HITS-CLIP
BL_vs_NCLT	17	hsa-miR-7-5p	hsa-miR-7-5p	3.05516	1.61125	0.01234	1.55e-05	ACSL5	-0.658133	0.000515185	1.11304e-05	-0.72549	0.000980148	0.0209134	TRUE	1	tarbase	1	TRUE	HITS-CLIP
BL_vs_NCLT	17	hsa-miR-106a-5p+hsa-miR-17-5p	hsa-miR-106a-5p	4.73338	2.24287	0.016026	5.72e-05	WDR44	-0.689977	0.0379014	0.00344231	-0.622549	0.00760691	0.0484424	TRUE	1	tarbase	1	TRUE	PAR-CLIP//HITS-CLIP
BL_vs_NCLT	17	hsa-miR-7-5p	hsa-miR-7-5p	3.05516	1.61125	0.01234	1.55e-05	WDR44	-0.689977	0.0379014	0.00344231	-0.651961	0.00456835	0.0397239	TRUE	1	tarbase	1	TRUE	HITS-CLIP
BL_vs_NCLT	17	hsa-miR-106a-5p+hsa-miR-17-5p	hsa-miR-106a-5p	4.73338	2.24287	0.016026	5.72e-05	FBXL17	-0.713991	0.0117991	0.000669768	-0.639706	0.00568479	0.0432738	TRUE	1	tarbase	1	TRUE	HITS-CLIP
BL_vs_NCLT	17	hsa-miR-7-5p	hsa-miR-7-5p	3.05516	1.61125	0.01234	1.55e-05	FBXL17	-0.713991	0.0117991	0.000669768	-0.735294	0.000770053	0.0186332	TRUE	1	tarbase	1	TRUE	HITS-CLIP
BL_vs_NCLT	17	hsa-miR-7-5p	hsa-miR-7-5p	3.05516	1.61125	0.01234	1.55e-05	NBR1	-0.776038	0.0266808	0.00210463	-0.686275	0.00234904	0.0301383	TRUE	1	tarbase	1	TRUE	PAR-CLIP//HITS-CLIP//sRNA-Seq
BL_vs_NCLT	17	hsa-miR-106a-5p+hsa-miR-17-5p	hsa-miR-106a-5p;hsa-miR-17-5p	4.73338	2.24287	0.016026	5.72e-05	ERBIN	-0.777158	0.00121279	3.26027e-05	-0.629902	0.00672793	0.0460774	TRUE	1	tarbase	2	TRUE	PAR-CLIP//HITS-CLIP
BL_vs_NCLT	17	hsa-miR-7-5p	hsa-miR-7-5p	3.05516	1.61125	0.01234	1.55e-05	C18orf32	-0.790603	1.87375e-05	2.01341e-07	-0.661765	0.00380916	0.0366538	TRUE	1	tarbase	1	TRUE	HITS-CLIP//PAR-CLIP
BL_vs_NCLT	17	hsa-miR-7-5p	hsa-miR-7-5p	3.05516	1.61125	0.01234	1.55e-05	STAM2	-0.802294	0.0205646	0.00143545	-0.644608	0.00521448	0.041801	TRUE	1	tarbase	1	TRUE	HITS-CLIP
BL_vs_NCLT	17	hsa-miR-106a-5p+hsa-miR-17-5p	hsa-miR-106a-5p;hsa-miR-17-5p	4.73338	2.24287	0.016026	5.72e-05	KIF3B	-0.826608	8.50264e-07	5.68198e-09	-0.629902	0.00672793	0.0460774	TRUE	1	tarbase	2	TRUE	PAR-CLIP//HITS-CLIP
BL_vs_NCLT	17	hsa-miR-106a-5p+hsa-miR-17-5p	hsa-miR-106a-5p;hsa-miR-17-5p	4.73338	2.24287	0.016026	5.72e-05	SEC24A	-0.862873	0.0383941	0.0035031	-0.681373	0.0025966	0.0317084	TRUE	1	tarbase	2	TRUE	HITS-CLIP
BL_vs_NCLT	17	hsa-miR-106a-5p+hsa-miR-17-5p	hsa-miR-17-5p	4.73338	2.24287	0.016026	5.72e-05	MTHFR	-0.886883	6.75967e-05	9.21411e-07	-0.64951	0.00477609	0.0402812	TRUE	1	tarbase	1	TRUE	HITS-CLIP
BL_vs_NCLT	17	hsa-miR-7-5p	hsa-miR-7-5p	3.05516	1.61125	0.01234	1.55e-05	MTHFR	-0.886883	6.75967e-05	9.21411e-07	-0.759804	0.000401789	0.0145385	TRUE	1	tarbase	1	TRUE	PAR-CLIP//HITS-CLIP//sRNA-Seq
BL_vs_NCLT	17	hsa-miR-7-5p	hsa-miR-7-5p	3.05516	1.61125	0.01234	1.55e-05	IRF2	-0.90041	0.0282719	0.00226179	-0.781863	0.000209162	0.0108048	TRUE	1	tarbase	1	TRUE	PAR-CLIP//HITS-CLIP//Microarrays
BL_vs_NCLT	17	hsa-miR-106a-5p+hsa-miR-17-5p	hsa-miR-106a-5p;hsa-miR-17-5p	4.73338	2.24287	0.016026	5.72e-05	LIPA	-0.944543	0.000451647	9.44897e-06	-0.64951	0.00477609	0.0402812	TRUE	1	tarbase	2	TRUE	HITS-CLIP
BL_vs_NCLT	17	hsa-miR-7-5p	hsa-miR-7-5p	3.05516	1.61125	0.01234	1.55e-05	LIPA	-0.944543	0.000451647	9.44897e-06	-0.737745	0.000723825	0.0185734	TRUE	1	tarbase	1	TRUE	PAR-CLIP//HITS-CLIP//sRNA-Seq
BL_vs_NCLT	17	hsa-miR-106a-5p+hsa-miR-17-5p	hsa-miR-106a-5p;hsa-miR-17-5p	4.73338	2.24287	0.016026	5.72e-05	CRELD1	-0.946281	0.0154001	0.000950191	-0.656863	0.00417479	0.0381389	TRUE	1	tarbase	2	TRUE	HITS-CLIP
BL_vs_NCLT	17	hsa-miR-7-5p	hsa-miR-7-5p	3.05516	1.61125	0.01234	1.55e-05	CRELD1	-0.946281	0.0154001	0.000950191	-0.669118	0.00330981	0.0345594	TRUE	1	tarbase	1	TRUE	HITS-CLIP//PAR-CLIP
BL_vs_NCLT	17	hsa-miR-7-5p	hsa-miR-7-5p	3.05516	1.61125	0.01234	1.55e-05	TTC14	-0.949741	0.0132741	0.000778192	-0.720588	0.00110174	0.0219843	TRUE	1	tarbase	1	TRUE	HITS-CLIP//PAR-CLIP
BL_vs_NCLT	17	hsa-miR-106a-5p+hsa-miR-17-5p	hsa-miR-106a-5p;hsa-miR-17-5p	4.73338	2.24287	0.016026	5.72e-05	PPARD	-0.953675	0.0482204	0.00480374	-0.77451	0.000262068	0.0120337	TRUE	1	tarbase	2	TRUE	PAR-CLIP//HITS-CLIP
BL_vs_NCLT	17	hsa-miR-7-5p	hsa-miR-7-5p	3.05516	1.61125	0.01234	1.55e-05	PPARD	-0.953675	0.0482204	0.00480374	-0.747549	0.000561238	0.0170808	TRUE	1	tarbase	1	TRUE	HITS-CLIP
BL_vs_NCLT	17	hsa-miR-106a-5p+hsa-miR-17-5p	hsa-miR-106a-5p;hsa-miR-17-5p	4.73338	2.24287	0.016026	5.72e-05	LRRC8B	-0.955942	0.0144207	0.000871691	-0.654412	0.00436798	0.0390186	TRUE	1	tarbase	2	TRUE	HITS-CLIP
BL_vs_NCLT	17	hsa-miR-7-5p	hsa-miR-7-5p	3.05516	1.61125	0.01234	1.55e-05	ZNF83	-1.00934	0.00753689	0.000362007	-0.637255	0.00593244	0.0438002	TRUE	1	tarbase	1	TRUE	PAR-CLIP
BL_vs_NCLT	17	hsa-miR-106a-5p+hsa-miR-17-5p	hsa-miR-106a-5p;hsa-miR-17-5p	4.73338	2.24287	0.016026	5.72e-05	PFKFB3	-1.02985	0.0208594	0.00146603	-0.651961	0.00456835	0.0397239	TRUE	1	tarbase	2	TRUE	HITS-CLIP//PAR-CLIP;PAR-CLIP//HITS-CLIP
BL_vs_NCLT	17	hsa-miR-7-5p	hsa-miR-7-5p	3.05516	1.61125	0.01234	1.55e-05	GOLGA1	-1.06433	0.0183021	0.00122236	-0.625	0.00730426	0.047874	TRUE	1	tarbase	1	TRUE	PAR-CLIP//HITS-CLIP
BL_vs_NCLT	17	hsa-miR-7-5p	hsa-miR-7-5p	3.05516	1.61125	0.01234	1.55e-05	ARHGAP12	-1.10158	0.0334562	0.0028925	-0.647059	0.0049914	0.0411685	TRUE	1	tarbase	1	TRUE	HITS-CLIP
BL_vs_NCLT	17	hsa-miR-106a-5p+hsa-miR-17-5p	hsa-miR-106a-5p;hsa-miR-17-5p	4.73338	2.24287	0.016026	5.72e-05	TRIM44	-1.11461	7.62572e-07	5.06702e-09	-0.642157	0.00544554	0.0424612	TRUE	2	mirtarbase;tarbase	3	TRUE	CLASH;HITS-CLIP;PAR-CLIP//HITS-CLIP
BL_vs_NCLT	17	hsa-miR-7-5p	hsa-miR-7-5p	3.05516	1.61125	0.01234	1.55e-05	TRIM44	-1.11461	7.62572e-07	5.06702e-09	-0.862745	8.31713e-06	0.00348797	TRUE	1	tarbase	1	TRUE	PAR-CLIP
BL_vs_NCLT	17	hsa-miR-106a-5p+hsa-miR-17-5p	hsa-miR-17-5p	4.73338	2.24287	0.016026	5.72e-05	LTBP2	-1.12597	0.0367554	0.00327962	-0.659314	0.00398858	0.0372837	TRUE	1	tarbase	1	TRUE	RNA-Seq
BL_vs_NCLT	17	hsa-miR-7-5p	hsa-miR-7-5p	3.05516	1.61125	0.01234	1.55e-05	CADM4	-1.17835	0.0162357	0.00102271	-0.686275	0.00234904	0.0301383	TRUE	1	tarbase	1	TRUE	PAR-CLIP
BL_vs_NCLT	17	hsa-miR-106a-5p+hsa-miR-17-5p	hsa-miR-106a-5p	4.73338	2.24287	0.016026	5.72e-05	ZNF548	-1.20858	0.0245253	0.00184473	-0.627451	0.00701135	0.0470137	TRUE	1	tarbase	1	TRUE	PAR-CLIP//HITS-CLIP
BL_vs_NCLT	17	hsa-miR-7-5p	hsa-miR-7-5p	3.05516	1.61125	0.01234	1.55e-05	CD84	-1.21942	0.00490192	0.00020601	-0.661765	0.00380916	0.0366538	TRUE	1	tarbase	1	TRUE	PAR-CLIP
BL_vs_NCLT	17	hsa-miR-7-5p	hsa-miR-7-5p	3.05516	1.61125	0.01234	1.55e-05	WWC3	-1.22651	0.0182448	0.00121418	-0.659314	0.00398858	0.0372837	TRUE	1	tarbase	1	TRUE	HITS-CLIP
BL_vs_NCLT	17	hsa-miR-7-5p	hsa-miR-7-5p	3.05516	1.61125	0.01234	1.55e-05	TACC1	-1.22983	0.000276148	5.10111e-06	-0.629902	0.00672793	0.0460774	TRUE	1	tarbase	1	TRUE	HITS-CLIP//sRNA-Seq
BL_vs_NCLT	17	hsa-miR-106a-5p+hsa-miR-17-5p	hsa-miR-106a-5p;hsa-miR-17-5p	4.73338	2.24287	0.016026	5.72e-05	APOBEC3F	-1.23711	0.0442624	0.00426831	-0.656863	0.00417479	0.0381389	TRUE	1	tarbase	2	TRUE	PAR-CLIP
BL_vs_NCLT	17	hsa-miR-106a-5p+hsa-miR-17-5p	hsa-miR-106a-5p;hsa-miR-17-5p	4.73338	2.24287	0.016026	5.72e-05	RPS6KA3	-1.24619	0.000559746	1.2393e-05	-0.644608	0.00521448	0.041801	TRUE	1	tarbase	2	TRUE	PAR-CLIP//HITS-CLIP
BL_vs_NCLT	17	hsa-miR-106a-5p+hsa-miR-17-5p	hsa-miR-106a-5p;hsa-miR-17-5p	4.73338	2.24287	0.016026	5.72e-05	ARFGAP3	-1.25792	0.0317875	0.00266737	-0.620098	0.00791952	0.0492547	TRUE	1	tarbase	2	TRUE	HITS-CLIP;PAR-CLIP//HITS-CLIP
BL_vs_NCLT	17	hsa-miR-106a-5p+hsa-miR-17-5p	hsa-miR-106a-5p;hsa-miR-17-5p	4.73338	2.24287	0.016026	5.72e-05	AGFG2	-1.27594	0.00140269	3.91987e-05	-0.639706	0.00568479	0.0432738	TRUE	2	mirtarbase;tarbase	3	TRUE	HITS-CLIP;HITS-CLIP//PAR-CLIP
BL_vs_NCLT	17	hsa-miR-7-5p	hsa-miR-7-5p	3.05516	1.61125	0.01234	1.55e-05	AGFG2	-1.27594	0.00140269	3.91987e-05	-0.64951	0.00477609	0.0402812	TRUE	1	tarbase	1	TRUE	PAR-CLIP//HITS-CLIP
BL_vs_NCLT	17	hsa-miR-106a-5p+hsa-miR-17-5p	hsa-miR-106a-5p;hsa-miR-17-5p	4.73338	2.24287	0.016026	5.72e-05	SGPL1	-1.28818	0.000116911	1.85421e-06	-0.661765	0.00380916	0.0366538	TRUE	2	mirtarbase;tarbase	3	TRUE	PAR-CLIP
BL_vs_NCLT	17	hsa-miR-7-5p	hsa-miR-7-5p	3.05516	1.61125	0.01234	1.55e-05	SENP7	-1.29491	0.0048531	0.00020288	-0.659314	0.00398858	0.0372837	TRUE	1	tarbase	1	TRUE	HITS-CLIP
BL_vs_NCLT	17	hsa-miR-106a-5p+hsa-miR-17-5p	hsa-miR-106a-5p;hsa-miR-17-5p	4.73338	2.24287	0.016026	5.72e-05	ZEB1	-1.29776	0.00808427	0.000399041	-0.625	0.00730426	0.047874	TRUE	1	tarbase	1	TRUE	PAR-CLIP
BL_vs_NCLT	17	hsa-miR-106a-5p+hsa-miR-17-5p	hsa-miR-106a-5p;hsa-miR-17-5p	4.73338	2.24287	0.016026	5.72e-05	ANKRD33B	-1.30382	0.00406634	0.00016224	-0.769608	0.00030321	0.0128	TRUE	2	mirtarbase;tarbase	7	TRUE	PAR-CLIP;PAR-CLIP//HITS-CLIP;PAR-CLIP//HITS-CLIP//qCLASH
BL_vs_NCLT	17	hsa-miR-7-5p	hsa-miR-7-5p	3.05516	1.61125	0.01234	1.55e-05	ANKRD33B	-1.30382	0.00406634	0.00016224	-0.85049	1.52173e-05	0.00373394	TRUE	1	tarbase	1	TRUE	PAR-CLIP//HITS-CLIP//qCLASH
BL_vs_NCLT	17	hsa-miR-106a-5p+hsa-miR-17-5p	hsa-miR-106a-5p;hsa-miR-17-5p	4.73338	2.24287	0.016026	5.72e-05	SP100	-1.31514	0.000220597	3.91156e-06	-0.620098	0.00791952	0.0492547	TRUE	1	tarbase	2	TRUE	PAR-CLIP
BL_vs_NCLT	17	hsa-miR-7-5p	hsa-miR-7-5p	3.05516	1.61125	0.01234	1.55e-05	GLIPR1	-1.31606	0.000456967	9.57762e-06	-0.629902	0.00672793	0.0460774	TRUE	1	tarbase	1	TRUE	HITS-CLIP
BL_vs_NCLT	17	hsa-miR-7-5p	hsa-miR-7-5p	3.05516	1.61125	0.01234	1.55e-05	MOV10	-1.33429	0.033061	0.00283448	-0.627451	0.00701135	0.0470137	TRUE	1	tarbase	1	TRUE	PAR-CLIP//sRNA-Seq
BL_vs_NCLT	17	hsa-miR-106a-5p+hsa-miR-17-5p	hsa-miR-106a-5p;hsa-miR-17-5p	4.73338	2.24287	0.016026	5.72e-05	ST8SIA4	-1.33681	0.000549683	1.20844e-05	-0.671569	0.00315573	0.0340368	TRUE	1	tarbase	2	TRUE	HITS-CLIP
BL_vs_NCLT	17	hsa-miR-7-5p	hsa-miR-7-5p	3.05516	1.61125	0.01234	1.55e-05	ST8SIA4	-1.33681	0.000549683	1.20844e-05	-0.651961	0.00456835	0.0397239	TRUE	1	tarbase	1	TRUE	HITS-CLIP
BL_vs_NCLT	17	hsa-miR-106a-5p+hsa-miR-17-5p	hsa-miR-106a-5p;hsa-miR-17-5p	4.73338	2.24287	0.016026	5.72e-05	LPIN1	-1.34535	0.00049562	1.05947e-05	-0.64951	0.00477609	0.0402812	TRUE	2	mirtarbase;tarbase	3	TRUE	CLASH;HITS-CLIP
BL_vs_NCLT	17	hsa-miR-7-5p	hsa-miR-7-5p	3.05516	1.61125	0.01234	1.55e-05	LPIN1	-1.34535	0.00049562	1.05947e-05	-0.70098	0.00171941	0.0260885	TRUE	1	tarbase	1	TRUE	HITS-CLIP
BL_vs_NCLT	17	hsa-miR-106a-5p+hsa-miR-17-5p	hsa-miR-17-5p	4.73338	2.24287	0.016026	5.72e-05	BAIAP2L2	-1.35063	0.00957116	0.000504322	-0.67402	0.00300754	0.0333784	TRUE	1	tarbase	1	TRUE	PAR-CLIP
BL_vs_NCLT	17	hsa-miR-106a-5p+hsa-miR-17-5p	hsa-miR-106a-5p;hsa-miR-17-5p	4.73338	2.24287	0.016026	5.72e-05	ITPKB	-1.37068	6.04247e-07	3.87735e-09	-0.625	0.00730426	0.047874	TRUE	2	mirtarbase;tarbase	3	TRUE	HITS-CLIP;PAR-CLIP//HITS-CLIP;PAR-CLIP//HITS-CLIP//qCLASH
BL_vs_NCLT	17	hsa-miR-7-5p	hsa-miR-7-5p	3.05516	1.61125	0.01234	1.55e-05	ITPKB	-1.37068	6.04247e-07	3.87735e-09	-0.637255	0.00593244	0.0438002	TRUE	1	tarbase	1	TRUE	PAR-CLIP
BL_vs_NCLT	17	hsa-miR-7-5p	hsa-miR-7-5p	3.05516	1.61125	0.01234	1.55e-05	ATP10D	-1.37669	0.00121066	3.23616e-05	-0.742647	0.000638247	0.0176773	TRUE	1	tarbase	1	TRUE	Microarrays
BL_vs_NCLT	17	hsa-miR-7-5p	hsa-miR-7-5p	3.05516	1.61125	0.01234	1.55e-05	TBC1D9	-1.39825	0.0427245	0.00405556	-0.708333	0.00146105	0.024592	TRUE	1	tarbase	1	TRUE	PAR-CLIP//sRNA-Seq
BL_vs_NCLT	17	hsa-miR-7-5p	hsa-miR-7-5p	3.05516	1.61125	0.01234	1.55e-05	HELB	-1.39981	0.00105981	2.74841e-05	-0.642157	0.00544554	0.0424612	TRUE	1	tarbase	1	TRUE	PAR-CLIP//HITS-CLIP//Microarrays
BL_vs_NCLT	17	hsa-miR-106a-5p+hsa-miR-17-5p	hsa-miR-106a-5p;hsa-miR-17-5p	4.73338	2.24287	0.016026	5.72e-05	NCK2	-1.40094	2.66259e-05	3.07335e-07	-0.654412	0.00436798	0.0390186	TRUE	1	tarbase	2	TRUE	PAR-CLIP//HITS-CLIP
BL_vs_NCLT	17	hsa-miR-106a-5p+hsa-miR-17-5p	hsa-miR-106a-5p;hsa-miR-17-5p	4.73338	2.24287	0.016026	5.72e-05	WSB2	-1.41029	0.00850964	0.000429084	-0.742647	0.000638247	0.0176773	TRUE	1	tarbase	2	TRUE	HITS-CLIP;PAR-CLIP//HITS-CLIP//RNA-Seq
BL_vs_NCLT	17	hsa-miR-7-5p	hsa-miR-7-5p	3.05516	1.61125	0.01234	1.55e-05	WSB2	-1.41029	0.00850964	0.000429084	-0.666667	0.00346996	0.035179	TRUE	1	tarbase	1	TRUE	HITS-CLIP//sRNA-Seq
BL_vs_NCLT	17	hsa-miR-106a-5p+hsa-miR-17-5p	hsa-miR-106a-5p;hsa-miR-17-5p	4.73338	2.24287	0.016026	5.72e-05	HVCN1	-1.45287	0.0244929	0.00184043	-0.64951	0.00477609	0.0402812	TRUE	1	tarbase	1	TRUE	PAR-CLIP
BL_vs_NCLT	17	hsa-miR-106a-5p+hsa-miR-17-5p	hsa-miR-106a-5p;hsa-miR-17-5p	4.73338	2.24287	0.016026	5.72e-05	TBC1D17	-1.45811	0.0261785	0.00202872	-0.64951	0.00477609	0.0402812	TRUE	2	mirtarbase;tarbase	3	TRUE	HITS-CLIP;PAR-CLIP//HITS-CLIP;PAR-CLIP//HITS-CLIP//qCLASH
BL_vs_NCLT	17	hsa-miR-106a-5p+hsa-miR-17-5p	hsa-miR-106a-5p;hsa-miR-17-5p	4.73338	2.24287	0.016026	5.72e-05	CCDC92	-1.46893	0.0140115	0.000840595	-0.664216	0.00363635	0.0359378	TRUE	1	tarbase	2	TRUE	HITS-CLIP
BL_vs_NCLT	17	hsa-miR-106a-5p+hsa-miR-17-5p	hsa-miR-106a-5p;hsa-miR-17-5p	4.73338	2.24287	0.016026	5.72e-05	ZBTB38	-1.52056	0.0310352	0.00258067	-0.737745	0.000723825	0.0185734	TRUE	1	tarbase	2	TRUE	PAR-CLIP//HITS-CLIP
BL_vs_NCLT	17	hsa-miR-7-5p	hsa-miR-7-5p	3.05516	1.61125	0.01234	1.55e-05	ZBTB38	-1.52056	0.0310352	0.00258067	-0.879902	3.2179e-06	0.00289264	TRUE	1	tarbase	1	TRUE	PAR-CLIP//sRNA-Seq
BL_vs_NCLT	17	hsa-miR-7-5p	hsa-miR-7-5p	3.05516	1.61125	0.01234	1.55e-05	ST3GAL1	-1.53117	0.0350583	0.00308392	-0.622549	0.00760691	0.0484424	TRUE	1	tarbase	1	TRUE	PAR-CLIP
BL_vs_NCLT	17	hsa-miR-7-5p	hsa-miR-7-5p	3.05516	1.61125	0.01234	1.55e-05	DNAH1	-1.54103	0.0289183	0.00233876	-0.620098	0.00791952	0.0492547	TRUE	1	tarbase	1	TRUE	PAR-CLIP//HITS-CLIP
BL_vs_NCLT	17	hsa-miR-106a-5p+hsa-miR-17-5p	hsa-miR-106a-5p;hsa-miR-17-5p	4.73338	2.24287	0.016026	5.72e-05	GALNT6	-1.54432	0.00739072	0.000353302	-0.764706	0.000349611	0.0134948	TRUE	1	tarbase	2	TRUE	HITS-CLIP;PAR-CLIP
BL_vs_NCLT	17	hsa-miR-7-5p	hsa-miR-7-5p	3.05516	1.61125	0.01234	1.55e-05	GALNT6	-1.54432	0.00739072	0.000353302	-0.769608	0.00030321	0.0128	TRUE	1	tarbase	1	TRUE	HITS-CLIP//sRNA-Seq
BL_vs_NCLT	17	hsa-miR-106a-5p+hsa-miR-17-5p	hsa-miR-106a-5p;hsa-miR-17-5p	4.73338	2.24287	0.016026	5.72e-05	BIRC3	-1.60734	0.0167807	0.00106978	-0.740196	0.00067992	0.0180668	TRUE	1	tarbase	2	TRUE	PAR-CLIP//HITS-CLIP
BL_vs_NCLT	17	hsa-miR-7-5p	hsa-miR-7-5p	3.05516	1.61125	0.01234	1.55e-05	BIRC3	-1.60734	0.0167807	0.00106978	-0.688725	0.0022327	0.0296385	TRUE	1	tarbase	1	TRUE	Microarrays
BL_vs_NCLT	17	hsa-miR-7-5p	hsa-miR-7-5p	3.05516	1.61125	0.01234	1.55e-05	ADPRH	-1.61912	6.80134e-05	9.29674e-07	-0.629902	0.00672793	0.0460774	TRUE	1	tarbase	1	TRUE	PAR-CLIP
BL_vs_NCLT	17	hsa-miR-7-5p	hsa-miR-7-5p	3.05516	1.61125	0.01234	1.55e-05	RAB29	-1.63437	0.000243983	4.39109e-06	-0.627451	0.00701135	0.0470137	TRUE	1	tarbase	1	TRUE	PAR-CLIP
BL_vs_NCLT	17	hsa-miR-106a-5p+hsa-miR-17-5p	hsa-miR-106a-5p;hsa-miR-17-5p	4.73338	2.24287	0.016026	5.72e-05	ANXA6	-1.65374	0.0091238	0.000472178	-0.784314	0.000193652	0.0104866	TRUE	1	tarbase	2	TRUE	HITS-CLIP
BL_vs_NCLT	17	hsa-miR-7-5p	hsa-miR-7-5p	3.05516	1.61125	0.01234	1.55e-05	ANXA6	-1.65374	0.0091238	0.000472178	-0.661765	0.00380916	0.0366538	TRUE	1	tarbase	1	TRUE	HITS-CLIP//PAR-CLIP//sRNA-Seq
BL_vs_NCLT	17	hsa-miR-106a-5p+hsa-miR-17-5p	hsa-miR-106a-5p;hsa-miR-17-5p	4.73338	2.24287	0.016026	5.72e-05	NEDD9	-1.65784	0.000527708	1.14536e-05	-0.688725	0.0022327	0.0296385	TRUE	1	tarbase	2	TRUE	PAR-CLIP//HITS-CLIP;PAR-CLIP//HITS-CLIP//RNA-Seq
BL_vs_NCLT	17	hsa-miR-7-5p	hsa-miR-7-5p	3.05516	1.61125	0.01234	1.55e-05	NEDD9	-1.65784	0.000527708	1.14536e-05	-0.678922	0.00272814	0.0324812	TRUE	1	tarbase	1	TRUE	HITS-CLIP//PAR-CLIP//sRNA-Seq
BL_vs_NCLT	17	hsa-miR-7-5p	hsa-miR-7-5p	3.05516	1.61125	0.01234	1.55e-05	PNPLA7	-1.66772	0.00199407	6.13358e-05	-0.671569	0.00315573	0.0340368	TRUE	1	mirtarbase	1	TRUE	PAR-CLIP
BL_vs_NCLT	17	hsa-miR-7-5p	hsa-miR-7-5p	3.05516	1.61125	0.01234	1.55e-05	ADAM19	-1.66839	0.00217311	6.91448e-05	-0.727941	0.000923647	0.0207807	TRUE	1	tarbase	1	TRUE	PAR-CLIP//Microarrays
BL_vs_NCLT	17	hsa-miR-106a-5p+hsa-miR-17-5p	hsa-miR-106a-5p;hsa-miR-17-5p	4.73338	2.24287	0.016026	5.72e-05	IDS	-1.68118	0.00199407	6.14794e-05	-0.627451	0.00701135	0.0470137	TRUE	1	tarbase	2	TRUE	HITS-CLIP
BL_vs_NCLT	17	hsa-miR-7-5p	hsa-miR-7-5p	3.05516	1.61125	0.01234	1.55e-05	DNM1	-1.69498	0.00118695	3.15475e-05	-0.703431	0.00162943	0.025512	TRUE	1	tarbase	1	TRUE	HITS-CLIP//sRNA-Seq
BL_vs_NCLT	17	hsa-miR-106a-5p+hsa-miR-17-5p	hsa-miR-106a-5p;hsa-miR-17-5p	4.73338	2.24287	0.016026	5.72e-05	CREBL2	-1.72327	0.00536003	0.000231747	-0.671569	0.00315573	0.0340368	TRUE	1	tarbase	2	TRUE	PAR-CLIP//HITS-CLIP
BL_vs_NCLT	17	hsa-miR-106a-5p+hsa-miR-17-5p	hsa-miR-17-5p	4.73338	2.24287	0.016026	5.72e-05	GDPD5	-1.78968	0.0271794	0.00215272	-0.742647	0.000638247	0.0176773	TRUE	1	tarbase	1	TRUE	HITS-CLIP
BL_vs_NCLT	17	hsa-miR-106a-5p+hsa-miR-17-5p	hsa-miR-106a-5p;hsa-miR-17-5p	4.73338	2.24287	0.016026	5.72e-05	KLHDC1	-1.80373	0.0376914	0.00340788	-0.64951	0.00477609	0.0402812	TRUE	1	tarbase	2	TRUE	HITS-CLIP
BL_vs_NCLT	17	hsa-miR-7-5p	hsa-miR-7-5p	3.05516	1.61125	0.01234	1.55e-05	ICOSLG	-1.8121	0.0474957	0.004696	-0.666667	0.00346996	0.035179	TRUE	2	mirtarbase;tarbase	2	TRUE	PAR-CLIP
BL_vs_NCLT	17	hsa-miR-106a-5p+hsa-miR-17-5p	hsa-miR-106a-5p;hsa-miR-17-5p	4.73338	2.24287	0.016026	5.72e-05	MEF2C	-1.82503	6.49952e-07	4.19531e-09	-0.730392	0.000869865	0.0198841	TRUE	1	tarbase	2	TRUE	PAR-CLIP//HITS-CLIP
BL_vs_NCLT	17	hsa-miR-106a-5p+hsa-miR-17-5p	hsa-miR-106a-5p;hsa-miR-17-5p	4.73338	2.24287	0.016026	5.72e-05	ZBTB4	-1.82891	0.00853649	0.000431538	-0.632353	0.00645379	0.0453063	TRUE	2	mirtarbase;tarbase	7	TRUE	HITS-CLIP;Luciferase reporter assay;Luciferase reporter assay//HITS-CLIP//PAR-CLIP;PAR-CLIP;PAR-CLIP//HITS-CLIP;PAR-CLIP//HITS-CLIP//Luciferase Reporter Assay
BL_vs_NCLT	17	hsa-miR-7-5p	hsa-miR-7-5p	3.05516	1.61125	0.01234	1.55e-05	ZBTB4	-1.82891	0.00853649	0.000431538	-0.698529	0.00181343	0.0269424	TRUE	1	tarbase	1	TRUE	PAR-CLIP//HITS-CLIP//Microarrays
BL_vs_NCLT	17	hsa-miR-106a-5p+hsa-miR-17-5p	hsa-miR-17-5p	4.73338	2.24287	0.016026	5.72e-05	KLHL22	-1.83037	3.84323e-05	4.6842e-07	-0.629902	0.00672793	0.0460774	TRUE	1	tarbase	1	TRUE	HITS-CLIP
BL_vs_NCLT	17	hsa-miR-106a-5p+hsa-miR-17-5p	hsa-miR-106a-5p;hsa-miR-17-5p	4.73338	2.24287	0.016026	5.72e-05	EPB41L2	-1.84828	0.0103957	0.00056405	-0.855392	1.20294e-05	0.00363287	TRUE	2	mirtarbase;tarbase	3	TRUE	CLASH;HITS-CLIP//PAR-CLIP
BL_vs_NCLT	17	hsa-miR-7-5p	hsa-miR-7-5p	3.05516	1.61125	0.01234	1.55e-05	EPB41L2	-1.84828	0.0103957	0.00056405	-0.906863	5.18287e-07	0.00092033	TRUE	1	tarbase	1	TRUE	HITS-CLIP//PAR-CLIP//sRNA-Seq
BL_vs_NCLT	17	hsa-miR-106a-5p+hsa-miR-17-5p	hsa-miR-106a-5p;hsa-miR-17-5p	4.73338	2.24287	0.016026	5.72e-05	SESN1	-1.85793	0.0258777	0.00199264	-0.678922	0.00272814	0.0324812	TRUE	2	mirtarbase;tarbase	3	TRUE	PAR-CLIP;PAR-CLIP//HITS-CLIP;PAR-CLIP//HITS-CLIP//qCLASH
BL_vs_NCLT	17	hsa-miR-106a-5p+hsa-miR-17-5p	hsa-miR-106a-5p;hsa-miR-17-5p	4.73338	2.24287	0.016026	5.72e-05	ITGB8	-1.87709	0.0262621	0.00204317	-0.72549	0.000980148	0.0209134	TRUE	2	mirtarbase;tarbase	3	TRUE	Luciferase reporter assay//qRT-PCR;PAR-CLIP//HITS-CLIP;PAR-CLIP//HITS-CLIP//qCLASH//RNA-Seq//qPCR
BL_vs_NCLT	17	hsa-miR-7-5p	hsa-miR-7-5p	3.05516	1.61125	0.01234	1.55e-05	ITGB8	-1.87709	0.0262621	0.00204317	-0.759804	0.000401789	0.0145385	TRUE	1	tarbase	1	TRUE	HITS-CLIP
BL_vs_NCLT	17	hsa-miR-106a-5p+hsa-miR-17-5p	hsa-miR-106a-5p;hsa-miR-17-5p	4.73338	2.24287	0.016026	5.72e-05	RNF19A	-1.87998	0.00301495	0.000109059	-0.688725	0.0022327	0.0296385	TRUE	1	tarbase	2	TRUE	PAR-CLIP//HITS-CLIP
BL_vs_NCLT	17	hsa-miR-7-5p	hsa-miR-7-5p	3.05516	1.61125	0.01234	1.55e-05	RNF19A	-1.87998	0.00301495	0.000109059	-0.686275	0.00234904	0.0301383	TRUE	1	tarbase	1	TRUE	PAR-CLIP//HITS-CLIP//sRNA-Seq
BL_vs_NCLT	17	hsa-miR-106a-5p+hsa-miR-17-5p	hsa-miR-106a-5p;hsa-miR-17-5p	4.73338	2.24287	0.016026	5.72e-05	GPR137B	-1.90807	0.00794331	0.000388464	-0.830882	3.61106e-05	0.00488863	TRUE	2	mirtarbase;tarbase	5	TRUE	HITS-CLIP;Luciferase reporter assay;Luciferase reporter assay//Other//PAR-CLIP//HITS-CLIP;PAR-CLIP;PAR-CLIP//HITS-CLIP;PAR-CLIP//HITS-CLIP//qCLASH//Luciferase Reporter Assay
BL_vs_NCLT	17	hsa-miR-7-5p	hsa-miR-7-5p	3.05516	1.61125	0.01234	1.55e-05	GPR137B	-1.90807	0.00794331	0.000388464	-0.705882	0.00154335	0.0251942	TRUE	1	tarbase	1	TRUE	HITS-CLIP//PAR-CLIP//Microarrays
BL_vs_NCLT	17	hsa-miR-106a-5p+hsa-miR-17-5p	hsa-miR-106a-5p;hsa-miR-17-5p	4.73338	2.24287	0.016026	5.72e-05	NCKAP1	-1.90978	0.0324312	0.00274956	-0.752451	0.000492111	0.0158688	TRUE	1	tarbase	2	TRUE	PAR-CLIP//HITS-CLIP//Chimeric fragments;PAR-CLIP//HITS-CLIP//qCLASH//Chimeric fragments
BL_vs_NCLT	17	hsa-miR-7-5p	hsa-miR-7-5p	3.05516	1.61125	0.01234	1.55e-05	NCKAP1	-1.90978	0.0324312	0.00274956	-0.759804	0.000401789	0.0145385	TRUE	1	tarbase	1	TRUE	HITS-CLIP//sRNA-Seq
BL_vs_NCLT	17	hsa-miR-106a-5p+hsa-miR-17-5p	hsa-miR-106a-5p;hsa-miR-17-5p	4.73338	2.24287	0.016026	5.72e-05	SLC9A9	-1.91995	0.030509	0.00251954	-0.705882	0.00154335	0.0251942	TRUE	1	tarbase	1	TRUE	HITS-CLIP
BL_vs_NCLT	17	hsa-miR-7-5p	hsa-miR-7-5p	3.05516	1.61125	0.01234	1.55e-05	SLC9A9	-1.91995	0.030509	0.00251954	-0.718137	0.00116704	0.0224874	TRUE	1	tarbase	1	TRUE	PAR-CLIP
BL_vs_NCLT	17	hsa-miR-106a-5p+hsa-miR-17-5p	hsa-miR-106a-5p;hsa-miR-17-5p	4.73338	2.24287	0.016026	5.72e-05	EHD3	-1.95048	0.012336	0.000708207	-0.764706	0.000349611	0.0134948	TRUE	1	tarbase	2	TRUE	PAR-CLIP//HITS-CLIP
BL_vs_NCLT	17	hsa-miR-7-5p	hsa-miR-7-5p	3.05516	1.61125	0.01234	1.55e-05	EHD3	-1.95048	0.012336	0.000708207	-0.870098	5.62745e-06	0.00327309	TRUE	2	mirtarbase;tarbase	2	TRUE	HITS-CLIP//Microarrays;Microarray
BL_vs_NCLT	17	hsa-miR-106a-5p+hsa-miR-17-5p	hsa-miR-106a-5p;hsa-miR-17-5p	4.73338	2.24287	0.016026	5.72e-05	FCMR	-1.95094	0.00236957	7.8005e-05	-0.727941	0.000923647	0.0207807	TRUE	1	tarbase	2	TRUE	PAR-CLIP
BL_vs_NCLT	17	hsa-miR-106a-5p+hsa-miR-17-5p	hsa-miR-106a-5p;hsa-miR-17-5p	4.73338	2.24287	0.016026	5.72e-05	INPP5F	-1.97026	2.42545e-09	5.56867e-12	-0.708333	0.00146105	0.024592	TRUE	2	mirtarbase;tarbase	3	TRUE	HITS-CLIP;HITS-CLIP//PAR-CLIP;PAR-CLIP//HITS-CLIP
BL_vs_NCLT	17	hsa-miR-106a-5p+hsa-miR-17-5p	hsa-miR-106a-5p;hsa-miR-17-5p	4.73338	2.24287	0.016026	5.72e-05	SOCS1	-1.97178	0.0015718	4.55591e-05	-0.664216	0.00363635	0.0359378	TRUE	1	tarbase	2	TRUE	PAR-CLIP//HITS-CLIP
BL_vs_NCLT	17	hsa-miR-106a-5p+hsa-miR-17-5p	hsa-miR-106a-5p;hsa-miR-17-5p	4.73338	2.24287	0.016026	5.72e-05	CLMP	-1.98209	0.0418328	0.0039455	-0.639706	0.00568479	0.0432738	TRUE	1	tarbase	2	TRUE	HITS-CLIP
BL_vs_NCLT	17	hsa-miR-7-5p	hsa-miR-7-5p	3.05516	1.61125	0.01234	1.55e-05	CLMP	-1.98209	0.0418328	0.0039455	-0.808824	8.4597e-05	0.00722017	TRUE	1	tarbase	1	TRUE	PAR-CLIP//Microarrays
BL_vs_NCLT	17	hsa-miR-106a-5p+hsa-miR-17-5p	hsa-miR-106a-5p;hsa-miR-17-5p	4.73338	2.24287	0.016026	5.72e-05	CD200R1	-2.0309	0.00107132	2.78719e-05	-0.713235	0.00130725	0.0234887	TRUE	1	tarbase	2	TRUE	PAR-CLIP//HITS-CLIP
BL_vs_NCLT	17	hsa-miR-7-5p	hsa-miR-7-5p	3.05516	1.61125	0.01234	1.55e-05	SGK1	-2.06408	0.0021123	6.6505e-05	-0.64951	0.00477609	0.0402812	TRUE	1	tarbase	1	TRUE	HITS-CLIP//sRNA-Seq
BL_vs_NCLT	17	hsa-miR-7-5p	hsa-miR-7-5p	3.05516	1.61125	0.01234	1.55e-05	ABCA2	-2.09297	0.0039142	0.000154713	-0.622549	0.00760691	0.0484424	TRUE	1	tarbase	1	TRUE	HITS-CLIP//PAR-CLIP
BL_vs_NCLT	17	hsa-miR-106a-5p+hsa-miR-17-5p	hsa-miR-106a-5p;hsa-miR-17-5p	4.73338	2.24287	0.016026	5.72e-05	AMIGO2	-2.11563	0.0499176	0.00506376	-0.642157	0.00544554	0.0424612	TRUE	1	tarbase	2	TRUE	HITS-CLIP//PAR-CLIP;HITS-CLIP//PAR-CLIP//RNA-Seq
BL_vs_NCLT	17	hsa-miR-7-5p	hsa-miR-7-5p	3.05516	1.61125	0.01234	1.55e-05	CTSH	-2.11626	0.00493186	0.00020842	-0.676471	0.00286506	0.0330102	TRUE	1	tarbase	1	TRUE	PAR-CLIP//sRNA-Seq
BL_vs_NCLT	17	hsa-miR-106a-5p+hsa-miR-17-5p	hsa-miR-106a-5p;hsa-miR-17-5p	4.73338	2.24287	0.016026	5.72e-05	SERPINE2	-2.15924	0.0177846	0.00116487	-0.661765	0.00380916	0.0366538	TRUE	1	tarbase	2	TRUE	HITS-CLIP;HITS-CLIP//RNA-Seq
BL_vs_NCLT	17	hsa-miR-7-5p	hsa-miR-7-5p	3.05516	1.61125	0.01234	1.55e-05	MOB3B	-2.16278	1.40829e-05	1.41701e-07	-0.737745	0.000723825	0.0185734	TRUE	1	tarbase	1	TRUE	Microarrays
BL_vs_NCLT	17	hsa-miR-7-5p	hsa-miR-7-5p	3.05516	1.61125	0.01234	1.55e-05	IL21R	-2.19561	0.00619342	0.000280173	-0.737745	0.000723825	0.0185734	TRUE	2	mirtarbase;tarbase	3	TRUE	Microarray;Microarray//PAR-CLIP;Microarrays;PAR-CLIP
BL_vs_NCLT	17	hsa-miR-106a-5p+hsa-miR-17-5p	hsa-miR-106a-5p;hsa-miR-17-5p	4.73338	2.24287	0.016026	5.72e-05	MDFIC	-2.22371	4.44282e-05	5.53308e-07	-0.769608	0.00030321	0.0128	TRUE	1	tarbase	2	TRUE	HITS-CLIP
BL_vs_NCLT	17	hsa-miR-7-5p	hsa-miR-7-5p	3.05516	1.61125	0.01234	1.55e-05	MDFIC	-2.22371	4.44282e-05	5.53308e-07	-0.705882	0.00154335	0.0251942	TRUE	1	tarbase	1	TRUE	HITS-CLIP
BL_vs_NCLT	17	hsa-miR-106a-5p+hsa-miR-17-5p	hsa-miR-106a-5p;hsa-miR-17-5p	4.73338	2.24287	0.016026	5.72e-05	SNX33	-2.23534	0.00532017	0.000229476	-0.669118	0.00330981	0.0345594	TRUE	1	tarbase	2	TRUE	HITS-CLIP;HITS-CLIP//PAR-CLIP//qCLASH
BL_vs_NCLT	17	hsa-miR-7-5p	hsa-miR-7-5p	3.05516	1.61125	0.01234	1.55e-05	SNX33	-2.23534	0.00532017	0.000229476	-0.664216	0.00363635	0.0359378	TRUE	1	tarbase	1	TRUE	HITS-CLIP
BL_vs_NCLT	17	hsa-miR-106a-5p+hsa-miR-17-5p	hsa-miR-106a-5p;hsa-miR-17-5p	4.73338	2.24287	0.016026	5.72e-05	GPR174	-2.26195	0.013295	0.000780428	-0.637255	0.00593244	0.0438002	TRUE	1	tarbase	2	TRUE	PAR-CLIP
BL_vs_NCLT	17	hsa-miR-106a-5p+hsa-miR-17-5p	hsa-miR-106a-5p;hsa-miR-17-5p	4.73338	2.24287	0.016026	5.72e-05	TRAF1	-2.34786	0.000113603	1.78576e-06	-0.656863	0.00417479	0.0381389	TRUE	1	tarbase	1	TRUE	HITS-CLIP
BL_vs_NCLT	17	hsa-miR-7-5p	hsa-miR-7-5p	3.05516	1.61125	0.01234	1.55e-05	TRAF1	-2.34786	0.000113603	1.78576e-06	-0.710784	0.00138239	0.0240145	TRUE	1	tarbase	1	TRUE	PAR-CLIP//Microarrays
BL_vs_NCLT	17	hsa-miR-106a-5p+hsa-miR-17-5p	hsa-miR-106a-5p;hsa-miR-17-5p	4.73338	2.24287	0.016026	5.72e-05	CEP170B	-2.37981	0.0485905	0.00486514	-0.639706	0.00568479	0.0432738	TRUE	1	tarbase	2	TRUE	HITS-CLIP;PAR-CLIP
BL_vs_NCLT	17	hsa-miR-7-5p	hsa-miR-7-5p	3.05516	1.61125	0.01234	1.55e-05	CEP170B	-2.37981	0.0485905	0.00486514	-0.776961	0.000243315	0.0116141	TRUE	1	tarbase	1	TRUE	HITS-CLIP//sRNA-Seq
BL_vs_NCLT	17	hsa-miR-106a-5p+hsa-miR-17-5p	hsa-miR-106a-5p;hsa-miR-17-5p	4.73338	2.24287	0.016026	5.72e-05	FNBP1	-2.38641	2.12944e-07	1.19663e-09	-0.740196	0.00067992	0.0180668	TRUE	1	tarbase	2	TRUE	HITS-CLIP;HITS-CLIP//PAR-CLIP
BL_vs_NCLT	17	hsa-miR-7-5p	hsa-miR-7-5p	3.05516	1.61125	0.01234	1.55e-05	FNBP1	-2.38641	2.12944e-07	1.19663e-09	-0.803922	0.000100739	0.00753339	TRUE	1	tarbase	1	TRUE	HITS-CLIP
BL_vs_NCLT	17	hsa-miR-106a-5p+hsa-miR-17-5p	hsa-miR-106a-5p;hsa-miR-17-5p	4.73338	2.24287	0.016026	5.72e-05	ELK3	-2.39618	2.05178e-05	2.25924e-07	-0.745098	0.000598715	0.0175742	TRUE	1	tarbase	2	TRUE	PAR-CLIP//HITS-CLIP;PAR-CLIP//HITS-CLIP//RNA-Seq//Chimeric fragments
BL_vs_NCLT	17	hsa-miR-7-5p	hsa-miR-7-5p	3.05516	1.61125	0.01234	1.55e-05	ELK3	-2.39618	2.05178e-05	2.25924e-07	-0.696078	0.00191163	0.0277195	TRUE	1	tarbase	1	TRUE	PAR-CLIP//sRNA-Seq
BL_vs_NCLT	17	hsa-miR-106a-5p+hsa-miR-17-5p	hsa-miR-106a-5p;hsa-miR-17-5p	4.73338	2.24287	0.016026	5.72e-05	SLC4A8	-2.40066	0.0141674	0.00085208	-0.661765	0.00380916	0.0366538	TRUE	1	tarbase	2	TRUE	PAR-CLIP//HITS-CLIP
BL_vs_NCLT	17	hsa-miR-7-5p	hsa-miR-7-5p	3.05516	1.61125	0.01234	1.55e-05	MAGEH1	-2.40697	9.66537e-05	1.43492e-06	-0.627451	0.00701135	0.0470137	TRUE	1	tarbase	1	TRUE	HITS-CLIP
BL_vs_NCLT	17	hsa-miR-7-5p	hsa-miR-7-5p	3.05516	1.61125	0.01234	1.55e-05	DLL1	-2.41838	0.000855699	2.07614e-05	-0.669118	0.00330981	0.0345594	TRUE	1	tarbase	1	TRUE	PAR-CLIP
BL_vs_NCLT	17	hsa-miR-106a-5p+hsa-miR-17-5p	hsa-miR-106a-5p	4.73338	2.24287	0.016026	5.72e-05	IL10	-2.4434	0.0499529	0.00507173	-0.742647	0.000638247	0.0176773	TRUE	1	mirtarbase	1	TRUE	Luciferase reporter assay//qRT-PCR;Luciferase reporter assay//qRT-PCR//Other
BL_vs_NCLT	17	hsa-miR-106a-5p+hsa-miR-17-5p	hsa-miR-17-5p	4.73338	2.24287	0.016026	5.72e-05	COL6A1	-2.48336	0.0433598	0.0041506	-0.745098	0.000598715	0.0175742	TRUE	1	tarbase	1	TRUE	HITS-CLIP//PAR-CLIP
BL_vs_NCLT	17	hsa-miR-7-5p	hsa-miR-7-5p	3.05516	1.61125	0.01234	1.55e-05	COL6A1	-2.48336	0.0433598	0.0041506	-0.801471	0.000109735	0.00786888	TRUE	1	tarbase	1	TRUE	HITS-CLIP//PAR-CLIP//sRNA-Seq
BL_vs_NCLT	17	hsa-miR-106a-5p+hsa-miR-17-5p	hsa-miR-17-5p	4.73338	2.24287	0.016026	5.72e-05	POU6F1	-2.51565	0.00307497	0.000111835	-0.691176	0.00212112	0.0291682	TRUE	1	tarbase	1	TRUE	HITS-CLIP
BL_vs_NCLT	17	hsa-miR-106a-5p+hsa-miR-17-5p	hsa-miR-106a-5p;hsa-miR-17-5p	4.73338	2.24287	0.016026	5.72e-05	SYNGR3	-2.52516	0.0146833	0.000897042	-0.70098	0.00171941	0.0260885	TRUE	1	tarbase	2	TRUE	HITS-CLIP;HITS-CLIP//PAR-CLIP
BL_vs_NCLT	17	hsa-miR-7-5p	hsa-miR-7-5p	3.05516	1.61125	0.01234	1.55e-05	SYNGR3	-2.52516	0.0146833	0.000897042	-0.710784	0.00138239	0.0240145	TRUE	1	tarbase	1	TRUE	HITS-CLIP
BL_vs_NCLT	17	hsa-miR-106a-5p+hsa-miR-17-5p	hsa-miR-17-5p	4.73338	2.24287	0.016026	5.72e-05	CTHRC1	-2.5279	0.040996	0.00384082	-0.679338	0.00270542	0.0324812	TRUE	1	tarbase	1	TRUE	PAR-CLIP
BL_vs_NCLT	17	hsa-miR-106a-5p+hsa-miR-17-5p	hsa-miR-106a-5p;hsa-miR-17-5p	4.73338	2.24287	0.016026	5.72e-05	PTPRN2	-2.53023	0.000547728	1.20206e-05	-0.718137	0.00116704	0.0224874	TRUE	1	tarbase	2	TRUE	HITS-CLIP
BL_vs_NCLT	17	hsa-miR-7-5p	hsa-miR-7-5p	3.05516	1.61125	0.01234	1.55e-05	PTPRN2	-2.53023	0.000547728	1.20206e-05	-0.703431	0.00162943	0.025512	TRUE	1	tarbase	1	TRUE	HITS-CLIP
BL_vs_NCLT	17	hsa-miR-106a-5p+hsa-miR-17-5p	hsa-miR-106a-5p	4.73338	2.24287	0.016026	5.72e-05	ZNF831	-2.54917	8.45512e-12	1.02731e-14	-0.647059	0.0049914	0.0411685	TRUE	1	tarbase	1	TRUE	HITS-CLIP
BL_vs_NCLT	17	hsa-miR-106a-5p+hsa-miR-17-5p	hsa-miR-106a-5p;hsa-miR-17-5p	4.73338	2.24287	0.016026	5.72e-05	PRDM1	-2.55527	0.030509	0.00251861	-0.698529	0.00181343	0.0269424	TRUE	1	tarbase	2	TRUE	PAR-CLIP;PAR-CLIP//HITS-CLIP
BL_vs_NCLT	17	hsa-miR-7-5p	hsa-miR-7-5p	3.05516	1.61125	0.01234	1.55e-05	PRDM1	-2.55527	0.030509	0.00251861	-0.688725	0.0022327	0.0296385	TRUE	1	tarbase	1	TRUE	HITS-CLIP
BL_vs_NCLT	17	hsa-miR-106a-5p+hsa-miR-17-5p	hsa-miR-106a-5p;hsa-miR-17-5p	4.73338	2.24287	0.016026	5.72e-05	MCC	-2.58395	0.000296488	5.64463e-06	-0.708333	0.00146105	0.024592	TRUE	2	mirtarbase;tarbase	3	TRUE	PAR-CLIP;PAR-CLIP//HITS-CLIP
BL_vs_NCLT	17	hsa-miR-106a-5p+hsa-miR-17-5p	hsa-miR-17-5p	4.73338	2.24287	0.016026	5.72e-05	C3orf18	-2.58582	1.0694e-05	1.00699e-07	-0.659314	0.00398858	0.0372837	TRUE	1	tarbase	1	TRUE	PAR-CLIP
BL_vs_NCLT	17	hsa-miR-106a-5p+hsa-miR-17-5p	hsa-miR-106a-5p;hsa-miR-17-5p	4.73338	2.24287	0.016026	5.72e-05	CCND1	-2.58833	0.0297063	0.00243069	-0.82598	4.40703e-05	0.00512652	TRUE	3	mirecords;mirtarbase;tarbase	15	TRUE	Luciferase activity assay;Luciferase reporter assay;Luciferase reporter assay//qRT-PCR//Western blot;Luciferase reporter assay//qRT-PCR//Western blot//Other//PAR-CLIP//HITS-CLIP;PAR-CLIP;PAR-CLIP//HITS-CLIP;PAR-CLIP//HITS-CLIP//qCLASH//RNA-Seq//Chimeric fragments//Luciferase Reporter Assay;qRT-PCR//Western blot;qRT-PCR//Western blot//PAR-CLIP//HITS-CLIP;Western blot//Luciferase activity assay
BL_vs_NCLT	17	hsa-miR-7-5p	hsa-miR-7-5p	3.05516	1.61125	0.01234	1.55e-05	CCND1	-2.58833	0.0297063	0.00243069	-0.72549	0.000980148	0.0209134	TRUE	1	tarbase	1	TRUE	PAR-CLIP//HITS-CLIP//sRNA-Seq//Microarrays//Western Blot//qPCR
BL_vs_NCLT	17	hsa-miR-106a-5p+hsa-miR-17-5p	hsa-miR-106a-5p;hsa-miR-17-5p	4.73338	2.24287	0.016026	5.72e-05	MMP14	-2.66168	0.0145411	0.000885041	-0.698529	0.00181343	0.0269424	TRUE	1	tarbase	2	TRUE	HITS-CLIP//PAR-CLIP;PAR-CLIP
BL_vs_NCLT	17	hsa-miR-7-5p	hsa-miR-7-5p	3.05516	1.61125	0.01234	1.55e-05	MMP14	-2.66168	0.0145411	0.000885041	-0.720588	0.00110174	0.0219843	TRUE	1	tarbase	1	TRUE	HITS-CLIP
BL_vs_NCLT	17	hsa-miR-106a-5p+hsa-miR-17-5p	hsa-miR-106a-5p;hsa-miR-17-5p	4.73338	2.24287	0.016026	5.72e-05	TBC1D4	-2.69058	3.63108e-07	2.1232e-09	-0.627451	0.00701135	0.0470137	TRUE	1	tarbase	2	TRUE	HITS-CLIP;PAR-CLIP//HITS-CLIP
BL_vs_NCLT	17	hsa-miR-106a-5p+hsa-miR-17-5p	hsa-miR-106a-5p;hsa-miR-17-5p	4.73338	2.24287	0.016026	5.72e-05	ZNRF1	-2.72173	1.31739e-07	7.20298e-10	-0.715686	0.00123551	0.0229343	TRUE	1	tarbase	2	TRUE	HITS-CLIP;PAR-CLIP//HITS-CLIP
BL_vs_NCLT	17	hsa-miR-7-5p	hsa-miR-7-5p	3.05516	1.61125	0.01234	1.55e-05	ZNRF1	-2.72173	1.31739e-07	7.20298e-10	-0.740196	0.00067992	0.0180668	TRUE	1	tarbase	1	TRUE	HITS-CLIP//sRNA-Seq
BL_vs_NCLT	17	hsa-miR-106a-5p+hsa-miR-17-5p	hsa-miR-106a-5p;hsa-miR-17-5p	4.73338	2.24287	0.016026	5.72e-05	CDYL2	-2.81145	0.000547118	1.19864e-05	-0.620098	0.00791952	0.0492547	TRUE	1	tarbase	2	TRUE	HITS-CLIP//PAR-CLIP;PAR-CLIP//HITS-CLIP
BL_vs_NCLT	17	hsa-miR-7-5p	hsa-miR-7-5p	3.05516	1.61125	0.01234	1.55e-05	DPP4	-2.83065	1.92234e-05	2.07291e-07	-0.644608	0.00521448	0.041801	TRUE	1	tarbase	1	TRUE	Microarrays
BL_vs_NCLT	17	hsa-miR-7-5p	hsa-miR-7-5p	3.05516	1.61125	0.01234	1.55e-05	CACNA1H	-2.85641	0.0263231	0.00204992	-0.67402	0.00300754	0.0333784	TRUE	1	tarbase	1	TRUE	HITS-CLIP//PAR-CLIP
BL_vs_NCLT	17	hsa-miR-106a-5p+hsa-miR-17-5p	hsa-miR-106a-5p;hsa-miR-17-5p	4.73338	2.24287	0.016026	5.72e-05	FMNL3	-2.89366	7.06358e-06	6.18865e-08	-0.779412	0.000225699	0.0111109	TRUE	2	mirtarbase;tarbase	3	TRUE	HITS-CLIP;PAR-CLIP//HITS-CLIP
BL_vs_NCLT	17	hsa-miR-7-5p	hsa-miR-7-5p	3.05516	1.61125	0.01234	1.55e-05	FMNL3	-2.89366	7.06358e-06	6.18865e-08	-0.865196	7.32003e-06	0.00348797	TRUE	1	tarbase	1	TRUE	PAR-CLIP//Microarrays
BL_vs_NCLT	17	hsa-miR-106a-5p+hsa-miR-17-5p	hsa-miR-106a-5p;hsa-miR-17-5p	4.73338	2.24287	0.016026	5.72e-05	WWTR1	-2.90169	0.0145299	0.000883256	-0.735294	0.000770053	0.0186332	TRUE	1	tarbase	2	TRUE	PAR-CLIP//HITS-CLIP
BL_vs_NCLT	17	hsa-miR-7-5p	hsa-miR-7-5p	3.05516	1.61125	0.01234	1.55e-05	WWTR1	-2.90169	0.0145299	0.000883256	-0.794118	0.000140876	0.0089206	TRUE	1	tarbase	1	TRUE	HITS-CLIP//PAR-CLIP//sRNA-Seq
BL_vs_NCLT	17	hsa-miR-106a-5p+hsa-miR-17-5p	hsa-miR-106a-5p;hsa-miR-17-5p	4.73338	2.24287	0.016026	5.72e-05	PTPRK	-2.9238	0.00734509	0.000349406	-0.752451	0.000492111	0.0158688	TRUE	1	tarbase	2	TRUE	HITS-CLIP
BL_vs_NCLT	17	hsa-miR-7-5p	hsa-miR-7-5p	3.05516	1.61125	0.01234	1.55e-05	PTPRK	-2.9238	0.00734509	0.000349406	-0.791667	0.000152775	0.00929916	TRUE	1	tarbase	1	TRUE	PAR-CLIP//HITS-CLIP//sRNA-Seq
BL_vs_NCLT	17	hsa-miR-106a-5p+hsa-miR-17-5p	hsa-miR-106a-5p;hsa-miR-17-5p	4.73338	2.24287	0.016026	5.72e-05	L1CAM	-2.92484	0.0441507	0.00425128	-0.77008	0.000299028	0.0128	TRUE	1	tarbase	2	TRUE	HITS-CLIP;HITS-CLIP//PAR-CLIP
BL_vs_NCLT	17	hsa-miR-7-5p	hsa-miR-7-5p	3.05516	1.61125	0.01234	1.55e-05	L1CAM	-2.92484	0.0441507	0.00425128	-0.801962	0.000107879	0.00786888	TRUE	1	tarbase	1	TRUE	HITS-CLIP//PAR-CLIP//sRNA-Seq
BL_vs_NCLT	17	hsa-miR-7-5p	hsa-miR-7-5p	3.05516	1.61125	0.01234	1.55e-05	ST8SIA1	-3.00099	0.016146	0.0010146	-0.764706	0.000349611	0.0134948	TRUE	1	tarbase	1	TRUE	Microarrays
BL_vs_NCLT	17	hsa-miR-7-5p	hsa-miR-7-5p	3.05516	1.61125	0.01234	1.55e-05	ZNF469	-3.03197	0.000692855	1.60737e-05	-0.781863	0.000209162	0.0108048	TRUE	1	tarbase	1	TRUE	Microarrays
BL_vs_NCLT	17	hsa-miR-106a-5p+hsa-miR-17-5p	hsa-miR-106a-5p;hsa-miR-17-5p	4.73338	2.24287	0.016026	5.72e-05	TRPV6	-3.20586	0.00208697	6.50568e-05	-0.803961	0.0001006	0.00753339	TRUE	1	tarbase	1	TRUE	HITS-CLIP
BL_vs_NCLT	17	hsa-miR-106a-5p+hsa-miR-17-5p	hsa-miR-106a-5p;hsa-miR-17-5p	4.73338	2.24287	0.016026	5.72e-05	SLAMF1	-3.24854	0.000160658	2.70131e-06	-0.671569	0.00315573	0.0340368	TRUE	1	tarbase	1	TRUE	PAR-CLIP
BL_vs_NCLT	17	hsa-miR-106a-5p+hsa-miR-17-5p	hsa-miR-106a-5p;hsa-miR-17-5p	4.73338	2.24287	0.016026	5.72e-05	DUSP4	-3.29646	0.0138376	0.00082436	-0.732843	0.000818701	0.0194507	TRUE	1	tarbase	2	TRUE	PAR-CLIP//HITS-CLIP;PAR-CLIP//HITS-CLIP//RNA-Seq
BL_vs_NCLT	17	hsa-miR-106a-5p+hsa-miR-17-5p	hsa-miR-106a-5p;hsa-miR-17-5p	4.73338	2.24287	0.016026	5.72e-05	IGFBP4	-3.42472	2.18837e-05	2.42626e-07	-0.742647	0.000638247	0.0176773	TRUE	1	tarbase	2	TRUE	HITS-CLIP//PAR-CLIP
BL_vs_NCLT	17	hsa-miR-7-5p	hsa-miR-7-5p	3.05516	1.61125	0.01234	1.55e-05	IGFBP4	-3.42472	2.18837e-05	2.42626e-07	-0.811275	7.73804e-05	0.00686543	TRUE	2	mirtarbase;tarbase	2	TRUE	HITS-CLIP//sRNA-Seq//Microarrays;Microarray
BL_vs_NCLT	17	hsa-miR-106a-5p+hsa-miR-17-5p	hsa-miR-106a-5p;hsa-miR-17-5p	4.73338	2.24287	0.016026	5.72e-05	CD200	-3.43386	0.00368561	0.00014232	-0.82598	4.40703e-05	0.00512652	TRUE	1	tarbase	1	TRUE	HITS-CLIP
BL_vs_NCLT	17	hsa-miR-106a-5p+hsa-miR-17-5p	hsa-miR-106a-5p;hsa-miR-17-5p	4.73338	2.24287	0.016026	5.72e-05	CD28	-3.55517	2.84592e-09	6.9157e-12	-0.67402	0.00300754	0.0333784	TRUE	2	mirtarbase;tarbase	2	TRUE	HITS-CLIP;PAR-CLIP
BL_vs_NCLT	17	hsa-miR-106a-5p+hsa-miR-17-5p	hsa-miR-106a-5p;hsa-miR-17-5p	4.73338	2.24287	0.016026	5.72e-05	LAMB3	-3.61243	0.0492921	0.0049672	-0.636419	0.0060188	0.0443753	TRUE	1	tarbase	1	TRUE	PAR-CLIP
BL_vs_NCLT	17	hsa-miR-7-5p	hsa-miR-7-5p	3.05516	1.61125	0.01234	1.55e-05	LAMB3	-3.61243	0.0492921	0.0049672	-0.724709	0.000998747	0.0212237	TRUE	1	tarbase	1	TRUE	HITS-CLIP//sRNA-Seq//Microarrays
BL_vs_NCLT	17	hsa-miR-106a-5p+hsa-miR-17-5p	hsa-miR-106a-5p;hsa-miR-17-5p	4.73338	2.24287	0.016026	5.72e-05	SPSB1	-3.63849	8.5458e-05	1.22329e-06	-0.796569	0.000129764	0.00863478	TRUE	1	tarbase	2	TRUE	HITS-CLIP;HITS-CLIP//PAR-CLIP
BL_vs_NCLT	17	hsa-miR-7-5p	hsa-miR-7-5p	3.05516	1.61125	0.01234	1.55e-05	SPSB1	-3.63849	8.5458e-05	1.22329e-06	-0.727941	0.000923647	0.0207807	TRUE	1	tarbase	1	TRUE	HITS-CLIP
BL_vs_NCLT	17	hsa-miR-106a-5p+hsa-miR-17-5p	hsa-miR-17-5p	4.73338	2.24287	0.016026	5.72e-05	FSCN1	-3.68029	0.00684065	0.000319994	-0.808824	8.4597e-05	0.00722017	TRUE	1	tarbase	1	TRUE	HITS-CLIP//PAR-CLIP
BL_vs_NCLT	17	hsa-miR-7-5p	hsa-miR-7-5p	3.05516	1.61125	0.01234	1.55e-05	FSCN1	-3.68029	0.00684065	0.000319994	-0.718137	0.00116704	0.0224874	TRUE	1	tarbase	1	TRUE	HITS-CLIP//PAR-CLIP//sRNA-Seq//Microarrays
BL_vs_NCLT	17	hsa-miR-7-5p	hsa-miR-7-5p	3.05516	1.61125	0.01234	1.55e-05	UST	-3.73169	1.55876e-06	1.1205e-08	-0.688725	0.0022327	0.0296385	TRUE	1	tarbase	1	TRUE	PAR-CLIP
BL_vs_NCLT	17	hsa-miR-7-5p	hsa-miR-7-5p	3.05516	1.61125	0.01234	1.55e-05	SCARA3	-3.86364	0.000677366	1.55858e-05	-0.659718	0.00395851	0.0372837	TRUE	1	tarbase	1	TRUE	HITS-CLIP//sRNA-Seq
BL_vs_NCLT	17	hsa-miR-106a-5p+hsa-miR-17-5p	hsa-miR-106a-5p;hsa-miR-17-5p	4.73338	2.24287	0.016026	5.72e-05	SEMA7A	-4.08884	0.00266053	9.13872e-05	-0.620478	0.00787035	0.0492547	TRUE	2	mirtarbase;tarbase	3	TRUE	PAR-CLIP;PAR-CLIP//HITS-CLIP;PAR-CLIP//HITS-CLIP//qCLASH//Chimeric fragments
BL_vs_NCLT	17	hsa-miR-7-5p	hsa-miR-7-5p	3.05516	1.61125	0.01234	1.55e-05	SEMA7A	-4.08884	0.00266053	9.13872e-05	-0.633967	0.00627821	0.0452054	TRUE	1	tarbase	1	TRUE	HITS-CLIP//PAR-CLIP
BL_vs_NCLT	17	hsa-miR-106a-5p+hsa-miR-17-5p	hsa-miR-106a-5p;hsa-miR-17-5p	4.73338	2.24287	0.016026	5.72e-05	PDCD1LG2	-4.1068	0.00791733	0.000386893	-0.782342	0.000206048	0.0108048	TRUE	1	tarbase	2	TRUE	PAR-CLIP//HITS-CLIP
BL_vs_NCLT	17	hsa-miR-7-5p	hsa-miR-7-5p	3.05516	1.61125	0.01234	1.55e-05	PDCD1LG2	-4.1068	0.00791733	0.000386893	-0.803188	0.000103363	0.00769294	TRUE	1	tarbase	1	TRUE	Microarrays
BL_vs_NCLT	17	hsa-miR-106a-5p+hsa-miR-17-5p	hsa-miR-106a-5p;hsa-miR-17-5p	4.73338	2.24287	0.016026	5.72e-05	NLGN4Y	-4.19632	0.0297036	0.00242934	-0.751919	0.000499253	0.0160661	TRUE	1	tarbase	2	TRUE	HITS-CLIP
BL_vs_NCLT	17	hsa-miR-106a-5p+hsa-miR-17-5p	hsa-miR-106a-5p;hsa-miR-17-5p	4.73338	2.24287	0.016026	5.72e-05	TOX2	-4.67593	0.000159038	2.65697e-06	-0.752912	0.000485985	0.0158688	TRUE	1	tarbase	1	TRUE	HITS-CLIP
BL_vs_NCLT	17	hsa-miR-7-5p	hsa-miR-7-5p	3.05516	1.61125	0.01234	1.55e-05	TOX2	-4.67593	0.000159038	2.65697e-06	-0.768854	0.000309995	0.0130165	TRUE	1	tarbase	1	TRUE	HITS-CLIP//PAR-CLIP
BL_vs_NCLT	17	hsa-miR-106a-5p+hsa-miR-17-5p	hsa-miR-106a-5p;hsa-miR-17-5p	4.73338	2.24287	0.016026	5.72e-05	IGSF3	-4.7062	0.0103019	0.000557396	-0.692827	0.0020486	0.02875	TRUE	1	tarbase	2	TRUE	HITS-CLIP//PAR-CLIP
BL_vs_NCLT	17	hsa-miR-7-5p	hsa-miR-7-5p	3.05516	1.61125	0.01234	1.55e-05	IGSF3	-4.7062	0.0103019	0.000557396	-0.736971	0.000738164	0.0186332	TRUE	2	mirtarbase;tarbase	2	TRUE	HITS-CLIP//PAR-CLIP//sRNA-Seq//Microarrays;Microarray
BL_vs_NCLT	17	hsa-miR-106a-5p+hsa-miR-17-5p	hsa-miR-106a-5p;hsa-miR-17-5p	4.73338	2.24287	0.016026	5.72e-05	CR2	-4.89583	9.68401e-13	9.56009e-16	-0.781863	0.000209162	0.0108048	TRUE	1	tarbase	1	TRUE	PAR-CLIP
BL_vs_NCLT	17	hsa-miR-7-5p	hsa-miR-7-5p	3.05516	1.61125	0.01234	1.55e-05	CADM3	-5.33558	0.0060878	0.000273709	-0.769623	0.000303071	0.0128	TRUE	1	tarbase	1	TRUE	HITS-CLIP
