## Supplementary file 7 for "“mRNA deep sequencing profiling and integrative miRNA-mRNA network analysis in pediatric Burkitt leukemia and lymphoma “"

### Sheet: Sheet 1
miRNA	n_validated_targets	best_corr_padj	best_abs_rho	mean_abs_rho	pct_opposite_LFC	total_pubmed	top_targets	n_components	miRNA_FC	miRNA_LFC	miRNA_padj	miRNA_pval
hsa-let-7f-5p	333	0.0216702	0.945055	0.829465	100	365	AK4;ARHGAP8;CADM2;HMCN1;LHX2;ABCA10;COL4A5;MSI1;C3orf70;DNAH9	1	2.69299	1.42921	0.011761	0.003984
hsa-miR-16-5p	324	0.0216702	0.949953	0.825262	100	360	TFAP2C;SLC41A2;AOC3;CTTNBP2NL;PPFIA2;EFNA2;AP1M2;CST6;GABBR2;RND3	1	3.64366	1.86539	0.010115	0.002106
hsa-let-7d-5p	323	0.0243558	0.92985	0.83312	100	338	TP63;PRICKLE2;PRSS22;MSH4;NTRK3;L1CAM;CRYM;EPB41L2;THSD4;MTUS1	1	2.68462	1.42472	0.008727	8.69e-05
hsa-let-7a-5p	286	0.0281427	0.918845	0.820334	100	310	TP63;PDE7B;EEF1A2;THSD4;TMC1;PPFIA2;LUM;PTPN3;LAMC2;PDE10A	1	3.69919	1.88721	0.011246	0.003523
hsa-miR-19a-3p	257	0.0243558	0.930452	0.818193	100	280	KDR;CAMK2A;LIPG;BMPR1B;C1orf198;SMOC1;SVEP1;ADGRL2;COL11A1;ABCA10	1	3.95868	1.98502	0.015716	0.008271
hsa-miR-25-3p	222	0.0236872	0.934066	0.823856	100	235	HDGFL3;NEIL2;HSPA2;SHANK1;PPFIA2;PDE10A;PTPN3;NTRK3;ATRNL1;MB21D2	1	2.67667	1.42044	0.011428	0.003745
hsa-miR-20a-5p+hsa-miR-20b-5p	213	0.0281427	0.917582	0.813782	100	359	B3GLCT;CNTN4;ABCA10;DIRAS2;PRKD1;ADRB1;USH2A;CDC42EP1;CADM2;LHX2	2	2.95107	1.56124	0.026602	0.018268
hsa-miR-15a-5p	207	0.0229497	0.93956	0.808016	100	218	HDGFL3;EPB41L2;NTRK3;TNIP3;CRYM;CST6;SHISAL1;PTK7;ARHGAP20;PDE10A	1	5.21794	2.38348	0.01161	0.003893
hsa-miR-93-5p	156	0.0216702	0.945055	0.806209	100	181	HDGFL3;SHANK1;TNIP3;USH2A;ELOVL4;GPR83;HS3ST1;ATRNL1;EPB41L2;PPFIA2	1	3.14668	1.65383	0.014345	0.006705
hsa-miR-32-5p	152	0.0270064	0.922666	0.83955	100	162	LIPH;CDH7;SORCS1;CELA3B;SLITRK1;HMCN1;GRIA4;PRKAA2;RUNX1T1;SIX1	1	4.64246	2.21489	0.010115	0.002095
hsa-miR-7-5p	148	0.0296992	0.910592	0.81067	100	160	S100A2;NTRK3;CYP46A1;CPEB1;ADGRL2;ACVR2A;NDFIP2;ADAMTS9;GAP43;NMNAT2	1	1.90303	0.928298	0.009984	0.000839
hsa-let-7g-5p	144	0.0319769	0.879121	0.803013	100	148	PDE7B;RFX4;EEF1A2;ZNF200;MYPN;EPB41L2;PTPN3;LUM;THSD4;BMP4	1	3.59163	1.84464	0.008727	0.000125
hsa-miR-15b-5p	134	0.0302374	0.907363	0.810453	100	136	CST6;SAMD12;PPFIA2;POSTN;L1CAM;CSPG5;GLT8D2;TTYH1;ABHD14A-ACY1;MAL2	1	3.42115	1.77448	0.019255	0.011337
hsa-miR-98-5p	91	0.0321884	0.87758	0.796018	100	100	NTRK3;PDLIM4;P2RY6;PRICKLE2;PRSS22;EEF1A2;SLCO5A1;TNFRSF9;ELMOD1;PTK7	1	2.8632	1.51763	0.009984	0.00062
hsa-miR-26b-5p	72	0.0147184	0.961538	0.817763	100	90	PCBD2;ZC3HAV1L;ZNF562;DOCK6;LCAT;NABP1;MAB21L1;DGKH;PDE4A;TFAP2A	1	1.5532	0.635245	0.02326	0.015215
hsa-miR-191-5p	72	0.0343061	0.858022	0.794163	100	72	TFAP2C;GABBR2;SAMD12;HOXB8;SLC41A2;EMC2;GALK2;RGL1;ABCG5;PDE10A	1	2.42768	1.27958	0.014509	0.006891
hsa-miR-34a-5p	50	0.0270064	0.923077	0.833239	100	55	CTNNBIP1;ASXL1;XK;AP5B1;SAP130;SLC7A5;LCN2;TSPAN2;FUT4;KANSL3	1	-3.34802	-1.74331	0.009984	0.000784
hsa-miR-142-3p	23	0.0356683	0.840659	0.80595	100	26	WNT3;AKR1B10;PTK7;CBLC;LSAMP;NECTIN3;TNIP3;DNAH17;SHISAL1;DYNC2LI1	1	9.71464	3.28016	0.01015	0.002396
hsa-miR-374a-5p	23	0.0381577	0.82967	0.797774	100	23	SLC41A2;PDE10A;WFDC2;TFAP2C;TMPRSS4;FMO4;EEF1A2;ERGIC2;PTPN3;WNT3	1	3.7809	1.91873	0.01015	0.002669
hsa-let-7e-5p	22	0.0296992	0.912088	0.80637	100	23	DNAJB6;IQGAP2;PET100;ZCCHC2;LEMD3;ASXL1;SON;XK;KANSL3;CPT1A	1	-2.49452	-1.31876	0.01015	0.002417
hsa-miR-182-5p	21	0.0236872	0.934066	0.823254	100	23	TCN1;RIPOR2;CA1;LCN2;FUT4;FECH;KANSL3;MBOAT2;LTF;MEGF9	1	-2.50269	-1.32348	0.009984	0.000693
hsa-miR-101-3p	19	0.0236872	0.932576	0.834443	100	22	HOXA9;ASXL1;NECAP1;TGFBRAP1;AMPD2;MEGF9;SAP130;S100P;SULT1B1;MBOAT2	1	-2.14936	-1.10391	0.035396	0.026613
hsa-miR-196a-5p	18	0.0281427	0.917582	0.826217	100	20	FECH;FUT4;MBOAT2;CRISP3;C2orf88;AP5B1;CAMK4;PSTPIP2;CYB561D1;FAR2	1	-3.2124	-1.68365	0.008727	5.25e-05
hsa-miR-19b-3p	18	0.0323043	0.873626	0.811687	100	19	RASGRF1;LUM;SMOC1;VDR;CSPG4;SOX5;KDR;B3GLCT;RUNX1T1;DSCAML1	1	3.1736	1.66612	0.035728	0.026953
hsa-miR-103a-3p	17	0.0355269	0.846154	0.796184	100	17	SAP130;KANSL3;TSPAN2;FUT4;PHOSPHO1;HTT;NFRKB;ZCCHC2;MMRN1;CTNNBIP1	1	-3.01938	-1.59425	0.01015	0.002703
hsa-miR-144-3p	16	0.0223085	0.943879	0.833091	100	17	GABBR2;CDH5;ADAMTS5;CFTR;GABRA1;NR2F2;PCDHA10;DNAJC28;FAT4;PCDHA4	1	17.7322	4.1483	0.009984	0.000781
hsa-miR-18b-5p	15	0.0326006	0.868132	0.80314	100	15	CYP4F3;BAALC;PRTN3;HOXA9;IFIT2;MBOAT2;SORL1;GALNT3;FUT4;HTT	1	-2.96062	-1.5659	0.010222	0.002857
hsa-miR-27a-3p	15	0.0337233	0.862637	0.801019	100	15	PDPK1;CYB561D1;GYPB;KANSL3;PRKCB;AP5B1;FECH;IGLL1;MBOAT2;HTT	1	-3.14206	-1.65171	0.009984	0.001353
hsa-miR-1-3p	14	0.0281427	0.917582	0.823842	100	16	TSPAN2;XK;MEGF9;CA2;FAR2;BEX1;FECH;ITGA6;MBOAT2;ATP8A1	1	-3.23573	-1.69409	0.010763	0.003099
hsa-miR-106a-5p+hsa-miR-17-5p	14	0.0343061	0.861074	0.802763	100	38	LUM;B3GLCT;CCND1;RASGRF1;CRYM;EPB41L2;PTK7;SHANK1;CNTN4;LSAMP	2	2.78535	1.47786	0.026585	0.018223
hsa-miR-335-5p	13	0.0302374	0.895604	0.814877	100	16	PLPPR3;PADI4;PGLYRP1;RNASE2;HTT;KANSL3;GATA1;ZCCHC2;CDA;ATG16L2	1	-3.21393	-1.68434	0.010115	0.001889
hsa-miR-92b-3p	12	0.0270064	0.923077	0.818138	100	12	RIPOR2;PLPPR3;ZCCHC2;TSPAN2;LCN2;KANSL3;XK;HTT;MPO;ARFGAP2	1	-2.1297	-1.09065	0.033466	0.024533
hsa-miR-124-3p	11	0.0281427	0.917582	0.82867	100	14	RIPOR2;XK;KANSL3;ITGA6;CPT1A;KCNE5;NFRKB;ORM1;BEX1;ASXL1	1	-3.24993	-1.70041	0.011041	0.00333
hsa-miR-221-3p	11	0.0281427	0.917582	0.80745	100	11	FAR2;PDPK1;XK;PSME4;ATP8A1;NCOR1;ARFGAP2;NIN;PRKCB;GATA2	1	-2.22182	-1.15174	0.009983	0.000472
hsa-miR-33b-5p	11	0.0319769	0.879121	0.811026	100	11	MBOAT2;ZCCHC2;KANSL3;HOXA9;HTT;CRISP3;SORL1;ASXL1;CTNNBIP1;PDPK1	1	-3.17109	-1.66498	0.012745	0.004953
hsa-miR-210-3p	11	0.0354599	0.850842	0.813613	100	11	XK;ARFGAP2;FAR2;HTT;MBOAT2;ARFGEF1;ITGA6;PDPK1;KANSL3;ZCCHC2	1	-2.98875	-1.57954	0.010115	0.002158
hsa-miR-10b-5p	10	0.0147184	0.961538	0.824176	100	10	RIPOR2;HTT;LCN2;SAP130;ASXL1;ZCCHC2;MBOAT2;ARFGAP2;PDPK1;CA2	1	-3.00318	-1.58649	0.010115	0.00174
hsa-miR-128-3p	10	0.0337233	0.862637	0.797802	100	11	PECAM1;ITGA6;CMTM7;GLRX;SLC7A5;CPT1A;LPGAT1;AMFR;PRKCB;SORL1	1	-2.66036	-1.41162	0.012321	0.004516
hsa-miR-23b-3p	10	0.0355269	0.846154	0.797136	100	11	SAP130;CTNNBIP1;HTT;TSPAN2;ASXL1;CEBPE;CRYBG1;FUT4;XK;MBOAT2	1	-2.69184	-1.42859	0.012951	0.005339
hsa-miR-301b-3p	10	0.0356683	0.840659	0.802651	100	10	FECH;MBOAT2;XK;ITGA6;ZCCHC2;SAP130;SORL1;ARFGEF1;PDPK1;FUT4	1	-2.51246	-1.3291	0.015284	0.007546
hsa-miR-421	9	0.0283136	0.91562	0.828135	100	11	HOXA9;HERC3;XK;ASXL1;TGFBRAP1;RIPOR2;SLC7A5;MKRN1;ERLIN1	1	-2.67543	-1.41977	0.009233	0.000197
hsa-miR-449a	9	0.0302374	0.901099	0.811232	100	9	MEGF9;ASXL1;BCR;MADD;SLC7A5;HTT;RNASE3;MID1IP1;TGFBRAP1	1	-2.93722	-1.55445	0.016667	0.009201
hsa-miR-203a-3p	9	0.0323043	0.873626	0.807692	100	9	ASXL1;MBOAT2;SLC7A5;RIPOR2;IFIT2;MID1IP1;FECH;ORM1;HERC3	1	-2.11647	-1.08166	0.038726	0.029602
hsa-miR-183-5p	9	0.0337233	0.862637	0.80525	100	9	KANSL3;FECH;MBOAT2;CYP4F3;SORL1;CPNE3;SAP130;ITGA6;TSPAN2	1	-2.5623	-1.35744	0.019255	0.011356
hsa-miR-193a-3p	8	0.0270064	0.923077	0.817157	100	8	KANSL3;NFRKB;LCN2;ASXL1;SORL1;HTT;XK;FECH	1	-3.4917	-1.80393	0.027983	0.019567
hsa-miR-876-3p	8	0.0302374	0.89011	0.809066	100	8	KANSL3;SORL1;ZCCHC2;SAP130;PDPK1;FECH;MBOAT2;PRKCB	1	-3.04605	-1.60694	0.012745	0.00504
hsa-miR-31-5p	8	0.03046	0.889516	0.800629	100	8	XK;ASXL1;MEGF9;SAP130;SLC7A5;KANSL3;BEX1;HOXA9	1	-2.23234	-1.15856	0.035933	0.027197
hsa-miR-1285-3p	8	0.0310949	0.884615	0.820742	100	8	RIPOR2;HTT;ASXL1;NECAP1;MEGF9;KANSL3;SAP130;NIN	1	-2.31747	-1.21255	0.023306	0.015275
hsa-miR-320b	8	0.0310949	0.884615	0.811813	100	8	FECH;CYB561D1;TSPAN2;ZCCHC2;CAMK4;SORL1;CPNE3;SPTLC2	1	-2.37856	-1.25009	0.025291	0.017051
hsa-miR-30a-3p	7	0.0216702	0.950549	0.839874	100	7	RIPOR2;MEGF9;CPT1A;ZCCHC2;SAP130;NLRC4;HTT	1	-3.56425	-1.8336	0.010194	0.002759
hsa-miR-132-3p	7	0.0319769	0.879121	0.802947	100	7	CA1;ASXL1;NFRKB;SAP130;SORL1;HOXA9;HTT	1	-2.02051	-1.01472	0.01365	0.006141
hsa-miR-218-5p	7	0.0323043	0.873626	0.824328	100	8	MEGF9;ASXL1;MID1IP1;SLC7A5;BMX;HERC3;TGFBRAP1	1	-2.71466	-1.44077	0.024799	0.016648
hsa-miR-34c-5p	7	0.0323043	0.872941	0.820153	100	7	XK;MEGF9;SAP130;NFRKB;ASXL1;HTT;FAR2	1	-3.58447	-1.84176	0.012469	0.004656
hsa-miR-138-5p	7	0.0337233	0.862637	0.817896	100	7	KANSL3;CDA;MEGF9;LCN2;ZCCHC2;ASXL1;PDZD8	1	-2.53497	-1.34197	0.03136	0.022675
hsa-miR-185-5p	6	0.0270064	0.923077	0.82967	100	6	PDPK1;SORL1;ZCCHC2;NFRKB;PLPPR3;HTT	1	-1.87369	-0.905879	0.031093	0.022404
hsa-miR-195-5p	6	0.0302374	0.906593	0.843407	100	7	MBOAT2;TSPAN2;HTT;CYB561D1;LCN2;ASXL1	1	-2.22385	-1.15306	0.015369	0.007687
hsa-miR-28-3p	6	0.0323043	0.873626	0.821429	100	6	ZCCHC2;MBOAT2;ASXL1;HTT;ITGA6;AP5B1	1	-2.75828	-1.46377	0.01015	0.002596
hsa-miR-152-3p	6	0.0337233	0.862637	0.801282	100	6	AP5B1;NFRKB;HTT;KAT2B;NECAP1;SLC7A5	1	-2.67215	-1.418	0.009421	0.000213
hsa-miR-219a-1-3p	6	0.0343061	0.857143	0.795788	100	6	MEGF9;IQSEC1;PDZD8;ASXL1;ZCCHC2;MADD	1	-3.12358	-1.6432	0.009984	0.000799
hsa-miR-941	6	0.0356683	0.840659	0.807692	100	6	ASXL1;HTT;PDPK1;INPP5K;SPTLC2;PSTPIP2	1	-3.07015	-1.61831	0.009233	0.000196
hsa-miR-151b	6	0.0356683	0.842144	0.803361	100	6	HOXA9;KANSL3;SLC7A5;FUT4;ARFGAP2;MID1IP1	1	-2.8905	-1.53132	0.009983	0.000475
hsa-miR-122-5p	5	0.0302374	0.906593	0.837363	100	5	KANSL3;ASXL1;IL7R;PDZD8;KAT2B	1	-2.38381	-1.25327	0.01702	0.00947
hsa-miR-584-5p	5	0.0348445	0.851648	0.807692	100	5	ATP8A1;PDZD8;MEGF9;KANSL3;PSME4	1	-3.23869	-1.69541	0.012321	0.004484
hsa-miR-10a-5p	5	0.0356683	0.840659	0.824176	100	6	SAP130;PDPK1;CAMK4;LCN2;HTT	1	-3.10566	-1.6349	0.010115	0.001641
hsa-miR-200b-3p	5	0.0381577	0.82967	0.796703	100	6	SAP130;PDPK1;ITGA6;LCN2;CRYBG1	1	-3.40527	-1.76777	0.010222	0.002811
hsa-miR-379-5p	5	0.0393158	0.818681	0.804396	100	5	HTT;ARFGEF1;FAR2;KAT2B;SAP130	1	-2.38707	-1.25524	0.020526	0.01263
hsa-miR-128-1-5p	5	0.0404043	0.813187	0.802198	100	5	ASXL1;MEGF9;AP5B1;SAP130;TGFBRAP1	1	-2.48224	-1.31164	0.015982	0.008552
hsa-miR-182-3p	4	0.0243558	0.928571	0.826923	100	4	KANSL3;LCN2;ASXL1;SLC7A5	1	-3.51282	-1.81263	0.012535	0.004708
hsa-miR-1287-5p	4	0.0270064	0.923077	0.831044	100	4	ZCCHC2;TSPAN2;KANSL3;SAP130	1	-2.56845	-1.3609	0.029234	0.020698
hsa-miR-214-3p	4	0.0302374	0.89011	0.835009	100	4	ARFGAP2;XK;HTT;ASXL1	1	-3.21638	-1.68544	0.019892	0.011965
hsa-miR-497-5p	4	0.0302374	0.906593	0.829446	100	4	PLPPR3;XK;AP5B1;SORL1	1	-3.78806	-1.92146	0.010115	0.00196
hsa-miR-542-3p	4	0.0310949	0.884615	0.818681	100	4	SAP130;CRYBG1;ASXL1;SLC7A5	1	-2.92491	-1.54839	0.009984	0.001107
hsa-miR-125b-5p	4	0.0310949	0.884615	0.810378	100	5	MEGF9;SLC7A5;HOXA9;NECAP1	1	-3.24757	-1.69936	0.020432	0.012511
hsa-miR-197-5p	4	0.0319769	0.879121	0.842325	100	4	AP5B1;HOXA9;MEGF9;SLC7A5	1	-3.38722	-1.7601	0.008727	8.37e-05
hsa-miR-574-3p	4	0.0323043	0.873626	0.807692	100	4	ZCCHC2;HTT;SORL1;SLC7A5	1	-2.95459	-1.56296	0.009984	0.001268
hsa-miR-1307-5p	4	0.0326006	0.868132	0.836538	100	4	HTT;ASXL1;TGFBRAP1;MEGF9	1	-2.3769	-1.24908	0.01178	0.00403
hsa-miR-3158-3p	4	0.0337233	0.862637	0.826923	100	4	SLC7A5;TGFBRAP1;MBOAT2;RAB11FIP4	1	-3.75924	-1.91044	0.010115	0.002067
hsa-miR-429	4	0.0337233	0.862637	0.822802	100	5	PDPK1;NIN;ASXL1;SPTLC2	1	-3.97342	-1.99038	0.009984	0.001388
hsa-miR-135b-5p	4	0.0343061	0.857143	0.827137	100	4	MID1IP1;SAP130;HOXA9;NECAP1	1	-3.14337	-1.65231	0.028976	0.020479
hsa-miR-192-5p	4	0.0343061	0.861892	0.815748	100	4	XK;PECAM1;ASXL1;HTT	1	-2.32081	-1.21463	0.009984	0.001154
hsa-miR-30d-5p	4	0.0343061	0.857143	0.81044	100	4	VASH2;MEX3A;MTBP;MTREX	1	1.56118	0.642635	0.016419	0.008888
hsa-miR-671-3p	4	0.0348445	0.851648	0.820055	100	4	SORL1;ZCCHC2;FECH;PDZD8	1	-2.54111	-1.34546	0.009984	0.00052
hsa-miR-181a-2-3p	4	0.0355269	0.846154	0.815934	100	4	CTNNBIP1;SLC7A5;MEGF9;ITGA6	1	-3.9214	-1.97137	0.009984	0.001323
hsa-miR-873-3p	4	0.0381577	0.82967	0.818681	100	4	CYP4F3;FAR2;ITGA6;CPT1A	1	-3.24224	-1.69699	0.016623	0.00904
hsa-miR-148a-3p	4	0.0381577	0.82967	0.799035	100	4	SHANK1;WNT3;STAC2;PIGM	1	2.27991	1.18898	0.015426	0.007755
hsa-miR-2278	4	0.0381577	0.82967	0.789773	100	4	HTT;TGFBRAP1;BEX1;ATP8A1	1	-2.68952	-1.42735	0.01015	0.002514
hsa-miR-302a-3p	4	0.0385456	0.824176	0.789835	100	4	MEGF9;FUT4;ZCCHC2;SLC7A5	1	-2.86652	-1.5193	0.014336	0.006683
hsa-miR-574-5p	4	0.0393158	0.818681	0.798077	100	4	SNRK;PSME4;IL7R;SORL1	1	-3.66443	-1.87359	0.008727	9.24e-05
hsa-miR-2682-5p	4	0.0393158	0.818681	0.792582	100	4	ARFGAP2;MEGF9;TGFBRAP1;MBOAT2	1	-3.23142	-1.69217	0.010115	0.00175
hsa-miR-503-5p	4	0.0404043	0.813187	0.792582	100	4	NIN;CELSR3;NAAA;ATP8A1	1	-1.66492	-0.735456	0.048342	0.038407
hsa-miR-127-5p	4	0.0436778	0.791209	0.781593	100	4	HTT;PRKCB;KANSL3;ZNF207	1	-2.62226	-1.39081	0.020241	0.012295
hsa-miR-365a-3p+hsa-miR-365b-3p	3	0.0147184	0.961538	0.844322	100	3	ZCCHC2;SORL1;HTT	2	-2.87679	-1.52446	0.016822	0.009339
hsa-miR-629-5p	3	0.0296992	0.912088	0.869963	100	3	KANSL3;CRYBG1;MBOAT2	1	-2.20059	-1.13789	0.02017	0.012183
hsa-miR-302d-3p	3	0.0302374	0.901099	0.840659	100	3	ZCCHC2;CPT1A;PDPK1	1	-2.67894	-1.42166	0.011504	0.003796
hsa-miR-708-5p	3	0.0310949	0.884615	0.844322	100	4	SLC7A5;RIPOR2;TGFBRAP1	1	-2.26649	-1.18046	0.01161	0.003887
hsa-miR-1185-5p	3	0.0310949	0.884615	0.815376	100	3	FECH;GATA2;NFRKB	1	-3.52231	-1.81652	0.010705	0.003059
hsa-miR-1301-3p	3	0.0319769	0.879121	0.847985	100	4	ARFGEF1;PLPPR3;FECH	1	-2.39323	-1.25896	0.022872	0.014851
hsa-miR-2110	3	0.0319769	0.879121	0.82967	100	3	KANSL3;HTT;SLC7A5	1	-3.02509	-1.59698	0.01015	0.002629
hsa-miR-1307-3p	3	0.0326006	0.868132	0.835165	100	3	KANSL3;SLC7A5;ASXL1	1	-2.19987	-1.13742	0.012745	0.004983
hsa-miR-6721-5p	3	0.0337233	0.862637	0.846154	100	3	SLC7A5;MID1IP1;RAB11FIP4	1	-3.40811	-1.76897	0.019789	0.011858
hsa-miR-1290	3	0.0355269	0.846154	0.828217	100	3	SAP130;MMRN1;CRYBG1	1	-4.289	-2.10064	0.009488	0.00037
hsa-miR-342-5p	3	0.0356683	0.840659	0.81685	100	3	ASXL1;SAP130;AP5B1	1	-1.74782	-0.80556	0.018735	0.010917
hsa-miR-378d	3	0.0356683	0.840659	0.800366	100	3	SAP130;ITGA6;NFRKB	1	-3.52991	-1.81963	0.011888	0.004112
hsa-miR-455-5p	3	0.0381577	0.82967	0.815018	100	3	ASXL1;SLC7A5;ITGA6	1	-3.51672	-1.81423	0.009984	0.001126
hsa-miR-362-3p	3	0.0381577	0.82967	0.807692	100	9	LILRB2;TSPAN2;PSME4	1	-2.21134	-1.14492	0.010222	0.0028
hsa-miR-942-5p	3	0.0381577	0.82967	0.79304	100	3	ZCCHC2;ASXL1;PTGDR2	1	-2.51628	-1.33129	0.012091	0.004322
hsa-miR-485-5p	3	0.0385456	0.824176	0.811355	100	3	ARFGEF1;ZCCHC2;SORL1	1	-2.09334	-1.06581	0.049235	0.039425
hsa-miR-744-5p	3	0.0385456	0.824176	0.804029	100	4	NIN;PDPK1;SAP130	1	-2.27832	-1.18797	0.028113	0.019693
hsa-miR-519d-3p	3	0.0385456	0.824176	0.79304	100	3	NFRKB;CPT1A;ITGA6	1	-2.69695	-1.43133	0.021954	0.014113
hsa-miR-488-3p	3	0.0393158	0.818681	0.802198	100	3	ATP8A1;CPT1A;ARFGEF1	1	-3.31062	-1.7271	0.019783	0.011825
hsa-miR-133a-3p	3	0.0393158	0.817692	0.792711	100	3	RHAG;CDA;SORL1	1	-3.50705	-1.81026	0.014509	0.00689
hsa-miR-520c-3p	3	0.0404043	0.813187	0.794831	100	3	FAR2;PDPK1;CRISP3	1	-3.48948	-1.80301	0.01015	0.002384
hsa-miR-125a-3p	3	0.0410105	0.807692	0.794872	100	4	SORL1;RNF19B;ARFGEF1	1	-2.12874	-1.09	0.034264	0.025462
hsa-miR-212-3p	3	0.0410105	0.807692	0.794308	100	3	BIN2;CCDC125;GATA2	1	-3.08248	-1.62409	0.012091	0.004314
hsa-miR-206	3	0.0410105	0.807692	0.789377	100	3	MBOAT2;SAP130;SORL1	1	-3.03896	-1.60358	0.012837	0.005235
hsa-miR-450a-2-3p	3	0.0410105	0.807692	0.782051	100	3	SAP130;MEGF9;SORL1	1	-3.01645	-1.59285	0.009984	0.001365
hsa-miR-3613-5p	3	0.0421003	0.802198	0.794323	100	3	PDZD8;GATA2;ARFGEF1	1	-2.649	-1.40545	0.01015	0.002664
hsa-miR-548e-3p	3	0.0430741	0.796703	0.79304	100	3	LEMD3;NIN;PSTPIP2	1	-2.54416	-1.34719	0.01015	0.002698
hsa-miR-147a	3	0.0430741	0.796703	0.785714	100	3	CDA;KANSL3;GFI1	1	-2.12248	-1.08575	0.033613	0.024768
hsa-miR-200a-3p	3	0.0430741	0.796703	0.785714	100	3	CTNNBIP1;TSPAN2;HTT	1	-3.30104	-1.72292	0.010141	0.002262
hsa-miR-532-3p	2	0.0270064	0.923077	0.865385	100	2	RIPOR2;CPT1A	1	-3.0865	-1.62597	0.015686	0.008232
hsa-miR-612	2	0.0296992	0.912088	0.857143	100	2	RIPOR2;SLC7A5	1	-2.34489	-1.22952	0.013033	0.005424
hsa-miR-1296-5p	2	0.0302374	0.906593	0.851648	100	2	KANSL3;SORL1	1	-2.212	-1.14535	0.0289	0.02039
hsa-miR-539-5p	2	0.0310949	0.884615	0.837946	100	2	SULT1B1;HOXA9	1	-2.32879	-1.21958	0.023369	0.015433
hsa-miR-23c	2	0.0310949	0.884615	0.826923	100	3	FUT4;ZCCHC2	1	-3.23436	-1.69348	0.01015	0.002624
hsa-miR-4521	2	0.0319769	0.879121	0.865385	100	2	SLC7A5;SAP130	1	-3.08188	-1.62381	0.010115	0.002205
hsa-miR-370-5p	2	0.0319769	0.879121	0.85989	100	2	HTT;SAP130	1	-2.1914	-1.13185	0.009984	0.001363
hsa-miR-95-3p	2	0.0319769	0.879121	0.85989	100	2	HTT;ASXL1	1	-2.44428	-1.28941	0.012863	0.005287
hsa-miR-186-5p	2	0.0323043	0.873626	0.851648	100	2	PRKCB;CPT1A	1	-1.95828	-0.969589	0.020241	0.012298
hsa-miR-196a-3p	2	0.0326006	0.868132	0.821429	100	2	KANSL3;CYP4F3	1	-2.4335	-1.28303	0.019255	0.011398
hsa-miR-1298-5p	2	0.0337233	0.862637	0.851648	100	2	SORL1;CPT1A	1	-2.4682	-1.30346	0.011852	0.004072
hsa-miR-1185-1-3p	2	0.0337233	0.862637	0.824176	100	3	HTT;TSPAN2	1	-2.57154	-1.36263	0.027211	0.018925
hsa-miR-204-5p	2	0.0343061	0.857143	0.832418	100	2	SNRK;ERMN	1	-2.26446	-1.17917	0.01504	0.007388
hsa-miR-25-5p	2	0.0343061	0.857143	0.82967	100	2	FECH;CPNE3	1	-3.09419	-1.62956	0.018422	0.010689
hsa-miR-301a-5p	2	0.0348445	0.851648	0.843407	100	2	ASXL1;MBOAT2	1	-3.76325	-1.91198	0.010148	0.002281
hsa-miR-345-5p	2	0.0348445	0.851648	0.835165	100	2	ASXL1;MEGF9	1	-1.92914	-0.947958	0.030331	0.0217
hsa-miR-519b-5p+hsa-miR-519c-5p+hsa-miR-523-5p+hsa-miR-518e-5p+hsa-miR-522-5p+hsa-miR-519a-5p	2	0.0348445	0.851648	0.835165	100	2	MEGF9;SAP130	6	-3.31457	-1.72882	0.012837	0.00521
hsa-miR-490-5p	2	0.0355269	0.846154	0.840659	100	2	FECH;HTT	1	-2.738	-1.45312	0.025291	0.017038
hsa-miR-330-5p	2	0.0355269	0.846154	0.807692	100	2	SAP130;LCN2	1	-2.13242	-1.09249	0.01015	0.002429
hsa-miR-487a-3p	2	0.0356683	0.840659	0.81044	100	2	SAP130;ITGA6	1	-3.27919	-1.71334	0.011354	0.003683
hsa-miR-129-2-3p	2	0.0356683	0.840659	0.807692	100	2	PLPPR3;TSPAN2	1	-3.09835	-1.6315	0.014708	0.007065
hsa-miR-526b-5p	2	0.0385456	0.824176	0.821429	100	2	ITGA6;ZCCHC2	1	-3.41421	-1.77155	0.012091	0.004248
hsa-miR-184	2	0.0385456	0.824176	0.799451	100	7	HTT;SLC7A5	1	-3.1541	-1.65723	0.014335	0.006629
hsa-miR-302c-3p	2	0.0385456	0.824176	0.799451	100	2	PDPK1;ARFGAP2	1	-2.21942	-1.15018	0.03199	0.023251
hsa-miR-449b-5p	2	0.0385456	0.824176	0.796703	100	2	HTT;ITGA6	1	-2.92199	-1.54695	0.014708	0.007112
hsa-miR-450b-3p	2	0.0393158	0.818681	0.807692	100	2	HTT;ASXL1	1	-4.272	-2.09491	0.01015	0.002716
hsa-miR-139-5p	2	0.0404043	0.813187	0.81044	100	2	NFRKB;KANSL3	1	-2.69228	-1.42883	0.01597	0.008525
hsa-miR-589-5p	2	0.0404043	0.813187	0.796703	100	2	KANSL3;ATP8A1	1	-2.64533	-1.40345	0.009984	0.001246
hsa-miR-769-3p	2	0.0404043	0.813187	0.79658	100	2	ASXL1;HOXA9	1	-3.40051	-1.76575	0.012469	0.004653
hsa-miR-516b-5p	2	0.0404043	0.813187	0.791209	100	2	SLC7A5;MEGF9	1	-2.9645	-1.56779	0.009984	0.000676
hsa-miR-504-5p	2	0.0410105	0.807692	0.799451	100	2	ASXL1;MEGF9	1	-2.20302	-1.13948	0.033564	0.024647
hsa-miR-320d	2	0.0421003	0.802198	0.799451	100	2	NIN;ZNF207	1	-2.64504	-1.40329	0.009984	0.001296
hsa-miR-153-3p	2	0.0421003	0.802198	0.788462	100	2	SORL1;LEMD3	1	-3.50803	-1.81066	0.012745	0.005027
hsa-miR-452-5p	2	0.0421003	0.802198	0.788462	100	2	SORL1;KANSL3	1	-3.47948	-1.79887	0.012443	0.004615
hsa-miR-330-3p	2	0.0430741	0.796703	0.786607	100	2	RAB44;KRT73	1	-2.55128	-1.35122	0.010763	0.003112
hsa-miR-378c	2	0.0430741	0.796703	0.785714	100	2	NFRKB;PDZD8	1	-2.4655	-1.30188	0.015308	0.007597
hsa-miR-100-5p	2	0.0436778	0.791209	0.791209	100	2	CRYBG1;MBNL1	1	-3.9294	-1.97431	0.010222	0.002803
hsa-miR-449c-5p	2	0.0436778	0.791209	0.782967	100	2	KANSL3;ARFGEF1	1	-2.92059	-1.54626	0.034149	0.025291
hsa-miR-651-5p	2	0.0436778	0.791209	0.782967	100	2	CCPG1;ARFGEF1	1	-2.33542	-1.22368	0.010443	0.002955
hsa-miR-320c	2	0.0447171	0.785714	0.78022	100	2	KANSL3;SLC7A5	1	-2.32329	-1.21617	0.022792	0.014766
hsa-miR-373-3p	2	0.0455246	0.78022	0.777473	100	2	CPT1A;PDPK1	1	-2.97294	-1.57189	0.009984	0.000995
hsa-miR-337-5p	2	0.0468264	0.774725	0.771978	100	2	PDPK1;HTT	1	-2.82108	-1.49625	0.010115	0.001577
hsa-miR-1224-3p	1	0.0236872	0.934066	0.934066	100	1	RIPOR2	1	-3.18415	-1.67091	0.010222	0.002846
hsa-miR-372-3p	1	0.0302374	0.906593	0.906593	100	1	PDPK1	1	-2.7234	-1.44541	0.02654	0.018159
hsa-miR-296-3p	1	0.0302374	0.901099	0.901099	100	1	KANSL3	1	-2.66771	-1.4156	0.014388	0.006797
hsa-miR-508-5p	1	0.0302374	0.901099	0.901099	100	1	CYP4F3	1	-4.03794	-2.01362	0.009984	0.000916
hsa-miR-324-3p	1	0.0310949	0.884615	0.884615	100	1	SLC7A5	1	-2.94209	-1.55684	0.01015	0.002619
hsa-miR-1269a	1	0.0323043	0.873626	0.873626	100	1	MBOAT2	1	-3.35795	-1.74758	0.013205	0.005808
hsa-miR-1185-2-3p	1	0.0343061	0.857143	0.857143	100	2	TSPAN2	1	-4.17889	-2.06312	0.009984	0.000638
hsa-miR-188-3p	1	0.0343061	0.857143	0.857143	100	1	KANSL3	1	-2.82898	-1.50028	0.015686	0.008159
hsa-miR-656-3p	1	0.0343061	0.857143	0.857143	100	2	PDPK1	1	-4.00141	-2.00051	0.021954	0.014097
hsa-miR-663a	1	0.0348445	0.851648	0.851648	100	2	SLC7A5	1	-2.90032	-1.53621	0.019255	0.011371
hsa-miR-1255b-5p	1	0.0356683	0.840659	0.840659	100	1	CAMK4	1	-2.90198	-1.53704	0.010115	0.001689
hsa-miR-200c-3p	1	0.0356683	0.840659	0.840659	100	1	CPT1A	1	-1.92885	-0.947738	0.038139	0.029106
hsa-miR-2117	1	0.0356683	0.840659	0.840659	100	1	PDPK1	1	-3.56245	-1.83287	0.008727	0.000159
hsa-miR-382-5p	1	0.0356683	0.840659	0.840659	100	1	HTT	1	-2.29064	-1.19575	0.01543	0.007828
hsa-miR-181a-3p	1	0.0367563	0.835165	0.835165	100	1	HTT	1	-2.3278	-1.21897	0.030331	0.021703
hsa-miR-448	1	0.0367563	0.835165	0.835165	100	1	ASXL1	1	-3.40206	-1.76641	0.012611	0.004773
hsa-miR-1293	1	0.0380385	0.833563	0.833563	100	1	GATA2	1	-2.1063	-1.07471	0.012837	0.005237
hsa-miR-1270	1	0.0381577	0.82967	0.82967	100	1	HTT	1	-2.38353	-1.2531	0.026025	0.017676
hsa-miR-151a-5p	1	0.0381577	0.82967	0.82967	100	1	BCL7B	1	-2.58881	-1.37229	0.015686	0.008236
hsa-miR-3065-5p	1	0.0381577	0.82967	0.82967	100	1	KANSL3	1	-3.01578	-1.59253	0.015838	0.008375
hsa-miR-371a-5p	1	0.0381577	0.82967	0.82967	100	1	FAR2	1	-2.60068	-1.37889	0.015426	0.007782
hsa-miR-567	1	0.0381577	0.82967	0.82967	100	2	TSPAN2	1	-3.57425	-1.83764	0.010115	0.002143
hsa-miR-615-5p	1	0.0381577	0.82967	0.82967	100	1	ASXL1	1	-2.64182	-1.40153	0.01543	0.007831
hsa-miR-767-5p	1	0.0381577	0.82967	0.82967	100	1	AP5B1	1	-2.81934	-1.49536	0.016202	0.008731
hsa-miR-548j-3p	1	0.0385456	0.825188	0.825188	100	1	HOXA9	1	-2.51431	-1.33016	0.011235	0.003506
hsa-miR-1245b-3p	1	0.0385456	0.824176	0.824176	100	1	PDPK1	1	-4.32788	-2.11366	0.010115	0.002017
hsa-miR-197-3p	1	0.0385456	0.824176	0.824176	100	2	CPT1A	1	-1.94121	-0.956955	0.041695	0.032394
hsa-miR-211-5p	1	0.0385456	0.824176	0.824176	100	1	AP5B1	1	-3.2152	-1.68491	0.010115	0.001718
hsa-miR-382-3p	1	0.0385456	0.824176	0.824176	100	1	SORL1	1	-2.26866	-1.18184	0.013205	0.00579
hsa-miR-517c-3p+hsa-miR-519a-3p	1	0.0385456	0.824176	0.824176	100	1	MBOAT2	2	-3.76863	-1.91404	0.011294	0.003576
hsa-miR-887-5p	1	0.0385456	0.824176	0.824176	100	1	MBOAT2	1	-3.45724	-1.78962	0.012745	0.005035
hsa-miR-556-5p	1	0.0393158	0.819536	0.819536	100	1	HOXA9	1	-3.17028	-1.66461	0.018285	0.01051
hsa-miR-1275	1	0.0393158	0.818681	0.818681	100	1	PSME4	1	-2.76318	-1.46633	0.009984	0.001418
hsa-miR-331-5p	1	0.0393158	0.818681	0.818681	100	1	KANSL3	1	-2.5309	-1.33965	0.021576	0.013642
hsa-miR-376c-3p	1	0.0393158	0.818681	0.818681	100	1	ARFGEF1	1	-2.66549	-1.4144	0.014232	0.006527
hsa-miR-4707-3p	1	0.0393158	0.818681	0.818681	100	1	CPT1A	1	-2.61795	-1.38844	0.010115	0.001836
hsa-miR-495-3p	1	0.0393158	0.818681	0.818681	100	1	HTT	1	-3.46763	-1.79395	0.010115	0.001874
hsa-miR-299-3p	1	0.0404043	0.813187	0.813187	100	1	CPT1A	1	-2.41436	-1.27164	0.04033	0.031233
hsa-miR-496	1	0.0404043	0.813187	0.813187	100	1	MBOAT2	1	-1.86714	-0.900833	0.048583	0.03872
hsa-miR-499a-5p	1	0.0404043	0.813187	0.813187	100	1	SORL1	1	-3.14382	-1.65252	0.017709	0.010097
hsa-miR-513c-5p	1	0.0404043	0.813187	0.813187	100	1	TNFSF10	1	-3.14895	-1.65487	0.025844	0.017488
hsa-miR-654-3p	1	0.0404043	0.813187	0.813187	100	1	MEGF9	1	-3.38351	-1.75852	0.021708	0.013819
hsa-miR-99b-5p	1	0.0404043	0.813187	0.813187	100	1	HTT	1	-2.84757	-1.50973	0.013033	0.005434
hsa-miR-3065-3p	1	0.0410105	0.807692	0.807692	100	1	SLC7A5	1	-3.22668	-1.69005	0.01015	0.002346
hsa-miR-450a-1-3p	1	0.0410105	0.807692	0.807692	100	1	SAP130	1	-2.44357	-1.28899	0.014588	0.006983
hsa-miR-494-3p	1	0.0410105	0.807692	0.807692	100	1	ZNF207	1	-2.44089	-1.28741	0.031062	0.022343
hsa-miR-513a-3p	1	0.0410105	0.807692	0.807692	100	1	MBOAT2	1	-3.27503	-1.71151	0.011504	0.003806
hsa-miR-525-5p	1	0.0410105	0.807692	0.807692	100	1	ZCCHC2	1	-3.7209	-1.89565	0.010148	0.002289
hsa-miR-550a-5p	1	0.0410105	0.807692	0.807692	100	1	SLC7A5	1	-3.44953	-1.7864	0.009984	0.000758
hsa-miR-652-5p	1	0.0421003	0.80258	0.80258	100	1	HOXA9	1	-4.25214	-2.08819	0.010115	0.001995
hsa-miR-654-5p	1	0.0421003	0.80258	0.80258	100	1	BEX1	1	-2.71618	-1.44158	0.015301	0.007574
hsa-miR-190a-3p	1	0.0421003	0.802198	0.802198	100	3	TSPAN2	1	-2.65546	-1.40896	0.016667	0.009092
hsa-miR-329-3p	1	0.0421003	0.802198	0.802198	100	3	TSPAN2	1	-2.69852	-1.43217	0.011355	0.0037
hsa-miR-345-3p	1	0.0421003	0.802198	0.802198	100	2	PDPK1	1	-3.06996	-1.61822	0.009984	0.00107
hsa-miR-378f	1	0.0421003	0.802198	0.802198	100	1	NFRKB	1	-3.17265	-1.66569	0.010443	0.002957
hsa-miR-548ah-5p	1	0.0421003	0.802198	0.802198	100	1	PSME4	1	-5.51557	-2.46351	0.008727	5.4e-05
hsa-miR-579-5p	1	0.0421003	0.802198	0.802198	100	1	HTT	1	-3.03861	-1.60341	0.013749	0.006237
hsa-miR-660-5p	1	0.0421003	0.802198	0.802198	100	1	SORL1	1	-2.07701	-1.05451	0.01015	0.002489
hsa-miR-758-5p	1	0.0421003	0.802198	0.802198	100	1	ASXL1	1	-2.43657	-1.28485	0.013205	0.005792
hsa-miR-299-5p	1	0.0430741	0.796703	0.796703	100	1	CA2	1	-2.88266	-1.5274	0.014336	0.006671
hsa-miR-4488	1	0.0430741	0.796703	0.796703	100	1	SLC7A5	1	-4.18051	-2.06368	0.010115	0.001864
hsa-miR-582-3p	1	0.0430741	0.796703	0.796703	100	1	SAP130	1	-2.69426	-1.42989	0.010115	0.001743
hsa-miR-675-5p	1	0.0430741	0.796703	0.796703	100	1	ITGA6	1	-2.18838	-1.12986	0.026333	0.017951
hsa-miR-1183	1	0.0436778	0.791209	0.791209	100	2	PDPK1	1	-2.12454	-1.08715	0.029732	0.021163
hsa-miR-539-3p	1	0.0436778	0.791209	0.791209	100	1	MBOAT2	1	-2.23032	-1.15725	0.012091	0.004277
hsa-miR-617	1	0.0436778	0.791209	0.791209	100	1	ZCCHC2	1	-2.10883	-1.07644	0.048629	0.038818
hsa-miR-873-5p	1	0.0436778	0.791209	0.791209	100	1	HAL	1	-2.35091	-1.23322	0.022872	0.014876
hsa-miR-1272	1	0.0447171	0.785714	0.785714	100	1	CPT1A	1	-3.52983	-1.8196	0.01015	0.002381
hsa-miR-1306-5p	1	0.0447171	0.785714	0.785714	100	1	MBOAT2	1	-2.16217	-1.11248	0.010832	0.003176
hsa-miR-154-5p	1	0.0447171	0.785714	0.785714	100	1	PPTC7	1	-2.77447	-1.47221	0.016667	0.009192
hsa-miR-3605-5p	1	0.0447171	0.785714	0.785714	100	1	ASXL1	1	-2.91747	-1.54472	0.013035	0.005521
hsa-miR-548g-3p	1	0.0447171	0.785714	0.785714	100	1	ZCCHC2	1	-2.98258	-1.57656	0.012745	0.005047
hsa-miR-640	1	0.0447171	0.785714	0.785714	100	1	RNF19B	1	-2.38287	-1.2527	0.017389	0.009871
hsa-miR-6503-5p	1	0.0447171	0.785714	0.785714	100	1	PDPK1	1	-3.37101	-1.75318	0.01015	0.002694
hsa-miR-887-3p	1	0.0447171	0.785714	0.785714	100	1	HTT	1	-2.774	-1.47197	0.012837	0.005244
hsa-miR-642a-5p	1	0.0453628	0.784045	0.784045	100	1	GATA2	1	-3.13284	-1.64747	0.009984	0.001154
hsa-miR-105-5p	1	0.0455246	0.78022	0.78022	100	1	NECAP1	1	-2.4215	-1.2759	0.014388	0.006762
hsa-miR-1285-5p	1	0.0455246	0.78022	0.78022	100	1	MBNL1	1	-8.74465	-3.1284	0.008727	3.2e-05
hsa-miR-3144-3p	1	0.0455246	0.78022	0.78022	100	1	SORL1	1	-2.38808	-1.25585	0.01724	0.009762
hsa-miR-3615	1	0.0455246	0.78022	0.78022	100	1	ITGA6	1	-2.16219	-1.11249	0.012837	0.005241
hsa-miR-381-3p	1	0.0455246	0.78022	0.78022	100	1	SORL1	1	-2.27385	-1.18514	0.047608	0.037705
hsa-miR-485-3p	1	0.0455246	0.78022	0.78022	100	1	SORL1	1	-2.43493	-1.28388	0.011041	0.003346
hsa-miR-597-5p	1	0.0455246	0.78022	0.78022	100	1	ATG16L2	1	-3.08748	-1.62643	0.010115	0.002009
hsa-miR-615-3p	1	0.0464904	0.778543	0.778543	100	1	GATA2	1	-3.41179	-1.77053	0.010115	0.001861
hsa-miR-1908-5p	1	0.0468264	0.774725	0.774725	100	1	SLC7A5	1	-2.09696	-1.0683	0.020576	0.012712
hsa-miR-224-5p	1	0.0468264	0.774725	0.774725	100	1	IFIT2	1	-4.292	-2.10165	0.009488	0.000254
hsa-miR-370-3p	1	0.0468264	0.774725	0.774725	100	1	SORL1	1	-3.16102	-1.66039	0.010115	0.001653
hsa-miR-3928-3p	1	0.0468264	0.774725	0.774725	100	1	NFRKB	1	-1.9192	-0.940508	0.036407	0.027602
hsa-miR-455-3p	1	0.0468264	0.774725	0.774725	100	1	FECH	1	-2.70034	-1.43314	0.009488	0.000306
hsa-miR-507	1	0.0468264	0.774725	0.774725	100	1	SORL1	1	-2.45883	-1.29797	0.034153	0.025336
hsa-miR-516a-5p	1	0.0468264	0.774725	0.774725	100	1	IQSEC1	1	-2.61215	-1.38524	0.012611	0.004765
hsa-miR-591	1	0.0468264	0.774725	0.774725	100	1	SORL1	1	-2.18665	-1.12872	0.03529	0.026445
hsa-miR-664a-3p	1	0.0468264	0.774725	0.774725	100	3	TSPAN2	1	-2.95605	-1.56367	0.009984	0.001018
hsa-miR-671-5p	1	0.0468264	0.774725	0.774725	100	1	PLPPR3	1	-2.40562	-1.26641	0.037167	0.028318
hsa-miR-939-5p	1	0.0468264	0.774725	0.774725	100	1	PSME4	1	-3.19105	-1.67403	0.01015	0.002423
hsa-miR-4421	1	0.0468264	0.77432	0.77432	100	1	HOXA9	1	-2.38843	-1.25606	0.009984	0.000896
hsa-miR-1303	1	0.0483528	0.769231	0.769231	100	1	CAMK4	1	-2.52694	-1.33739	0.009984	0.000823
hsa-miR-188-5p	1	0.0483528	0.769231	0.769231	100	1	KLHL18	1	-2.77943	-1.47479	0.020432	0.01252
hsa-miR-328-3p	1	0.0483528	0.769231	0.769231	100	1	CPT1A	1	-2.71404	-1.44044	0.015369	0.007703
hsa-miR-3613-3p	1	0.0483528	0.769231	0.769231	100	2	MBOAT2	1	-3.07686	-1.62146	0.010115	0.001822
hsa-miR-365b-5p	1	0.0483528	0.769231	0.769231	100	1	IL7R	1	-2.28347	-1.19123	0.017189	0.009655
hsa-miR-4455	1	0.0483528	0.769231	0.769231	100	2	CAMK4	1	-3.86174	-1.94925	0.008727	0.000128
hsa-miR-512-3p	1	0.0483528	0.769231	0.769231	100	1	CPT1A	1	-2.74845	-1.45862	0.01015	0.002314
hsa-miR-542-5p	1	0.0483528	0.769231	0.769231	100	1	PRKCB	1	-2.24949	-1.1696	0.014303	0.006578
hsa-miR-650	1	0.0483528	0.769231	0.769231	100	1	SLC7A5	1	-3.18647	-1.67196	0.01015	0.002592
hsa-miR-891b	1	0.0483528	0.768668	0.768668	100	1	BEX1	1	-2.52235	-1.33477	0.011331	0.003621
hsa-miR-758-3p+hsa-miR-411-3p	1	0.0490556	0.767539	0.767539	100	3	HOXA10	2	-3.05858	-1.61286	0.02187	0.013977
