## Supplementary file 9 for "“mRNA deep sequencing profiling and integrative miRNA-mRNA network analysis in pediatric Burkitt leukemia and lymphoma “"

### Sheet: DAVID upr val. targ. BuALvsBuLY
Category	Term	Count	List Total	Pop Hits	Pop Total	P-Value	Benjamini	Fold Enrichment	Bonferroni	FDR	Fisher Exact	User Ids
GOTERM_BP_1	immune system process	36	126	2608	19453	1.24e-05	0.000186	2.13	0.000186	0.000186	5.69e-06	TOR2A,FECH,PTGDR2,CRISP3,RNF19B,NLRC4,MPO,GATA1,FUT4,IFIT2,RAB44,TNFSF10,PGLYRP1,CMTM7,CPT1A,FYB1,PRKCB,PDPK1,RNASE3,LILRB2,RNASE2,BMX,ASXL1,BCR,TSPO2,IGLL1,CAMK4,LCN2,PECAM1,ITGA6,PRTN3,RHAG,CEACAM8,PADI4,IL7R,LTF
GOTERM_BP_1	response to stimulus	76	126	8697	19453	0.000404	0.00303	1.35	0.00604	0.00303	0.000295	RIPOR2,CDA,ORM1,TOR2A,PTGDR2,CRISP3,GFI1,RNF19B,MPO,CELSR3,IFIT2,HOXA10,RAB44,HOXA9,FRAT1,CA1,FRAT2,CA2,BCL7B,TNFSF10,ZNF207,CPNE3,PGLYRP1,NFRKB,CD33,CPT1A,PDPK1,PRKCB,CTNNBIP1,RNASE3,RNASE2,BCR,KAT2B,SLC7A5,MMRN1,BIN2,PSME4,MADD,PECAM1,PRTN3,ITGA6,PADI4,CEACAM8,LTF,BEX1,FECH,CEBPE,PLPPR3,TGFBRAP1,HTT,NLRC4,IQGAP2,GATA2,GATA1,FUT4,P2RY2,INPP5K,TSPAN2,CDKN2D,CMTM7,NFE2,FYB1,GALNT3,AMFR,CYP4F3,EIF2…
GOTERM_BP_1	biological process involved in interspecies interaction between organisms	21	126	1751	19453	0.00808	0.0404	1.85	0.115	0.0404	0.00419	TOR2A,CEBPE,GFI1,CRISP3,RNF19B,LILRB2,NLRC4,RNASE3,RNASE2,MPO,GATA1,IFIT2,BCR,SLC7A5,LCN2,INPP5K,PRTN3,PADI4,PGLYRP1,IL7R,LTF
GOTERM_BP_1	homeostatic process	19	126	1582	19453	0.0124	0.0415	1.85	0.171	0.0415	0.00639	FECH,PRKCB,CYP4F3,AMPD2,GATA2,SORL1,GATA1,BCR,ASXL1,HK3,TSPO2,XK,CA2,P2RY2,PECAM1,INPP5K,RHAG,IL7R,PDZD8
GOTERM_BP_1	multicellular organismal process	56	126	6644	19453	0.0138	0.0415	1.3	0.188	0.0415	0.0103	RIPOR2,ATP8A1,MPO,CELSR3,HOXA10,RAB44,HOXA9,SAP130,MBNL1,CPT1A,PDPK1,PRKCB,CTNNBIP1,AMPD2,KRT73,ERMN,BCR,KAT2B,SLC7A5,PHOSPHO1,NCOR1,MMRN1,PECAM1,ITGA6,PADI4,LTF,BEX1,FECH,KCNE5,HTT,GATA2,GATA1,DNAJB6,P2RY2,INPP5K,TSPAN2,RAB11FIP4,CDKN2D,ARFGEF1,CMTM7,GALNT3,IQSEC1,AMFR,CYP4F3,RFLNB,EIF2AK3,LILRB2,SORL1,ASXL1,TSPO2,NIN,XK,CAMK4,LCN2,RHAG,IL7R
GOTERM_BP_1	developmental process	51	126	6059	19453	0.0219	0.0499	1.3	0.283	0.0499	0.0164	RIPOR2,CELSR3,HOXA10,HOXA9,SPTLC2,CA2,BCL7B,SAP130,MBNL1,CPT1A,PDPK1,CTNNBIP1,AMPD2,KRT73,ERMN,BCR,KAT2B,SLC7A5,PHOSPHO1,PSME4,PECAM1,PRTN3,ITGA6,PADI4,LTF,BEX1,FECH,CEBPE,HTT,GATA2,GATA1,DNAJB6,INPP5K,TSPAN2,RAB11FIP4,ARFGEF1,CMTM7,GALNT3,IQSEC1,RFLNB,EIF2AK3,BMX,ASXL1,SULT1B1,TSPO2,SNRK,NIN,XK,CAMK4,RHAG,IL7R
GOTERM_BP_1	cellular process	116	126	16671	19453	0.0233	0.0499	1.07	0.298	0.0499	0.0215	RIPOR2,CDA,TOR2A,LPGAT1,ATP8A1,GFI1,RNF19B,MPO,CELSR3,IFIT2,RAB44,FRAT1,HOXA9,HERC3,FRAT2,TNFSF10,ZNF207,CPNE3,PGLYRP1,NFRKB,MBNL1,CPT1A,PPTC7,PRKCB,CTNNBIP1,RNASE3,RNASE2,AP5B1,KRT73,ERMN,BCR,BIN2,NAAA,MADD,PSME4,PLBD1,PRTN3,PADI4,FAR2,KLHL18,BEX1,FECH,KCNE5,IQGAP2,GATA2,GATA1,FUT4,INPP5K,TSPAN2,PDZD8,RAB11FIP4,NFE2,FYB1,IQSEC1,CYP4F3,ERLIN1,EIF2AK3,BMX,SULT1B1,HAL,SON,ATG16L2,TCN1,MKRN1,LCN2,IL…
GOTERM_BP_2	response to external stimulus	28	126	2124	19447	0.000388	0.0367	2.03	0.0366	0.0341	0.000185	CDA,RIPOR2,TOR2A,FECH,CEBPE,PTGDR2,CRISP3,GFI1,HTT,RNF19B,NLRC4,MPO,GATA1,IFIT2,PGLYRP1,CMTM7,RNASE3,LILRB2,RNASE2,BCR,SLC7A5,BIN2,LCN2,PECAM1,PRTN3,PADI4,IL7R,LTF
GOTERM_BP_2	immune response	25	126	1871	19447	0.000765	0.0367	2.06	0.0709	0.0341	0.000359	TOR2A,PTGDR2,CRISP3,RNF19B,NLRC4,IFIT2,RAB44,TNFSF10,PGLYRP1,FYB1,PRKCB,RNASE3,LILRB2,RNASE2,BMX,BCR,IGLL1,CAMK4,LCN2,PECAM1,PRTN3,CEACAM8,PADI4,IL7R,LTF
GOTERM_BP_2	response to biotic stimulus	22	126	1621	19447	0.00151	0.0483	2.09	0.135	0.0448	0.000696	CDA,TOR2A,CEBPE,GFI1,CRISP3,EIF2AK3,RNF19B,LILRB2,NLRC4,RNASE3,RNASE2,MPO,GATA1,IFIT2,BCR,SLC7A5,LCN2,PRTN3,PADI4,PGLYRP1,IL7R,LTF
GOTERM_BP_2	response to stress	39	126	3772	19447	0.0021	0.0504	1.6	0.183	0.0467	0.00128	ORM1,TOR2A,CEBPE,CRISP3,GFI1,RNF19B,NLRC4,GATA2,MPO,GATA1,FUT4,IFIT2,RAB44,TSPAN2,PGLYRP1,NFRKB,CDKN2D,NFE2,CPT1A,PDPK1,AMFR,CYP4F3,CTNNBIP1,EIF2AK3,ERLIN1,RNASE3,LILRB2,RNASE2,SLC7A5,KAT2B,MMRN1,CAMK4,PSME4,LCN2,PECAM1,PRTN3,PADI4,IL7R,LTF
GOTERM_BP_ALL	immune system process	36	126	2608	19453	1.24e-05	0.0348	2.13	0.0342	0.0347	5.69e-06	TOR2A,FECH,PTGDR2,CRISP3,RNF19B,NLRC4,MPO,GATA1,FUT4,IFIT2,RAB44,TNFSF10,PGLYRP1,CMTM7,CPT1A,FYB1,PRKCB,PDPK1,RNASE3,LILRB2,RNASE2,BMX,ASXL1,BCR,TSPO2,IGLL1,CAMK4,LCN2,PECAM1,ITGA6,PRTN3,RHAG,CEACAM8,PADI4,IL7R,LTF
GOTERM_BP_FAT	immune system process	36	126	2608	19441	1.26e-05	0.0348	2.13	0.0342	0.0347	5.77e-06	TOR2A,FECH,PTGDR2,CRISP3,RNF19B,NLRC4,MPO,GATA1,FUT4,IFIT2,RAB44,TNFSF10,PGLYRP1,CMTM7,CPT1A,FYB1,PRKCB,PDPK1,RNASE3,LILRB2,RNASE2,BMX,ASXL1,BCR,TSPO2,IGLL1,CAMK4,LCN2,PECAM1,ITGA6,PRTN3,RHAG,CEACAM8,PADI4,IL7R,LTF
GOTERM_CC_2	cytoplasm	108	133	12904	20746	2.07e-06	0.000153	1.31	0.000153	0.000138	1.57e-06	RIPOR2,CDA,TOR2A,LPGAT1,ATP8A1,RNF19B,MPO,IFIT2,HOXA10,RAB44,FRAT1,HOXA9,HERC3,FRAT2,ZNF207,BAALC,CPNE3,PGLYRP1,MBNL1,CPT1A,PPTC7,PRKCB,CTNNBIP1,RNASE3,RNASE2,AP5B1,KRT73,ERMN,BCR,PHOSPHO1,BIN2,NAAA,MADD,PSME4,PLBD1,PRTN3,PADI4,FAR2,KLHL18,BEX1,FECH,IQGAP2,GATA2,FUT4,INPP5K,PDZD8,RAB11FIP4,NFE2,FYB1,IQSEC1,CYP4F3,ERLIN1,EIF2AK3,BMX,SULT1B1,HAL,ATG16L2,TCN1,MKRN1,LCN2,IL7R,ZCCHC2,ORM1,CCDC125,CRIS…
GOTERM_CC_2	endomembrane system	54	133	5190	20746	8.96e-05	0.00331	1.62	0.00661	0.003	5.41e-05	CDA,ORM1,TOR2A,LPGAT1,ATP8A1,CRISP3,RNF19B,MPO,IFIT2,HK3,RAB44,SPTLC2,CPNE3,PGLYRP1,CD33,SERPINB1,RNASE3,RNASE2,LEMD3,AP5B1,ARFGAP2,MMRN1,BIN2,PECAM1,PRTN3,CEACAM8,LTF,TGFBRAP1,HTT,IQGAP2,FUT4,INPP5K,PDZD8,CYTH1,RAB11FIP4,ARFGEF1,GALNT3,GCA,IQSEC1,AMFR,CYP4F3,EIF2AK3,ERLIN1,MBOAT2,LILRB2,SORL1,TSPO2,XK,NECAP1,TCN1,IGLL1,CAMK4,LCN2,S100P
GOTERM_CC_2	cytosol	55	133	5740	20746	0.000681	0.0155	1.49	0.0492	0.014	0.000446	RIPOR2,CDA,ATP8A1,RNF19B,IFIT2,HK3,GLT1D1,FRAT1,CA1,FRAT2,PSTPIP2,CA2,BAALC,CPNE3,MBNL1,PDPK1,PRKCB,CTNNBIP1,AMPD2,KRT73,ARFGAP2,BCR,KAT2B,SLC7A5,PHOSPHO1,NCOR1,PSME4,MADD,PECAM1,PLBD1,PRTN3,PADI4,HTT,GLRX,NLRC4,IQGAP2,DNAJB6,INPP5K,CYTH1,CDKN2D,ARFGEF1,FYB1,GCA,IQSEC1,AMFR,MID1IP1,EIF2AK3,BMX,SORL1,SULT1B1,HAL,NECAP1,ATG16L2,MKRN1,IL7R
GOTERM_CC_2	intracellular anatomical structure	119	133	16297	20746	0.000836	0.0155	1.14	0.06	0.014	0.000729	RIPOR2,CDA,TOR2A,LPGAT1,ATP8A1,GFI1,RNF19B,MPO,IFIT2,HOXA10,RAB44,FRAT1,HOXA9,HERC3,FRAT2,SAP130,ZNF207,BAALC,CPNE3,PGLYRP1,NFRKB,MBNL1,CPT1A,PPTC7,PRKCB,CTNNBIP1,RNASE3,LEMD3,RNASE2,AP5B1,KRT73,ERMN,BCR,PHOSPHO1,BIN2,NAAA,MADD,PSME4,PLBD1,PRTN3,PADI4,FAR2,KLHL18,BEX1,FECH,IQGAP2,GATA2,GATA1,FUT4,INPP5K,TSPAN2,PDZD8,RAB11FIP4,NFE2,FYB1,IQSEC1,CYP4F3,ERLIN1,EIF2AK3,BMX,SULT1B1,HAL,SON,ATG16L2,TCN1…
GOTERM_CC_3	secretory granule	25	130	940	19907	7.37e-09	8.99e-07	4.07	8.99e-07	8.48e-07	1.76e-09	CDA,ORM1,ATP8A1,CRISP3,IQGAP2,MPO,HK3,RAB44,CPNE3,PGLYRP1,CD33,SERPINB1,GCA,RNASE3,LILRB2,RNASE2,MMRN1,BIN2,TCN1,LCN2,PECAM1,S100P,PRTN3,CEACAM8,LTF
GOTERM_CC_3	cytoplasm	108	130	12904	19907	3.98e-06	0.000243	1.28	0.000485	0.000229	3.08e-06	RIPOR2,CDA,TOR2A,LPGAT1,ATP8A1,RNF19B,MPO,IFIT2,HOXA10,RAB44,FRAT1,HOXA9,HERC3,FRAT2,ZNF207,BAALC,CPNE3,PGLYRP1,MBNL1,CPT1A,PPTC7,PRKCB,CTNNBIP1,RNASE3,RNASE2,AP5B1,KRT73,ERMN,BCR,PHOSPHO1,BIN2,NAAA,MADD,PSME4,PLBD1,PRTN3,PADI4,FAR2,KLHL18,BEX1,FECH,IQGAP2,GATA2,FUT4,INPP5K,PDZD8,RAB11FIP4,NFE2,FYB1,IQSEC1,CYP4F3,ERLIN1,EIF2AK3,BMX,SULT1B1,HAL,ATG16L2,TCN1,MKRN1,LCN2,IL7R,ZCCHC2,ORM1,CCDC125,CRIS…
GOTERM_CC_3	cytoplasmic vesicle	35	130	2665	19907	6.2e-05	0.00252	2.01	0.00754	0.00238	3.01e-05	CDA,ORM1,ATP8A1,CRISP3,TGFBRAP1,HTT,IQGAP2,MPO,HK3,RAB44,HERC3,CPNE3,PGLYRP1,RAB11FIP4,CD33,SERPINB1,GCA,IQSEC1,PDPK1,RNASE3,LILRB2,RNASE2,AP5B1,SORL1,NECAP1,MMRN1,BIN2,TCN1,LCN2,PECAM1,S100P,PRTN3,CEACAM8,IL7R,LTF
GOTERM_CC_3	extracellular organelle	29	130	2346	19907	0.000951	0.0182	1.89	0.11	0.0171	0.000487	ORM1,ATP8A1,GLRX,IQGAP2,MPO,CA1,CA2,TNFSF10,CPNE3,PGLYRP1,SERPINB1,GCA,GALNT3,PRKCB,RNASE2,SORL1,KRT73,ERMN,BCR,SLC7A5,PHOSPHO1,CAMK4,NAAA,LCN2,PECAM1,S100P,PRTN3,CEACAM8,LTF
GOTERM_CC_3	vacuole	16	130	924	19907	0.000956	0.0182	2.65	0.11	0.0171	0.000347	SERPINB1,GCA,ATP8A1,HTT,RNF19B,RNASE3,AP5B1,RNASE2,MPO,RAB44,SLC7A5,NAAA,PLBD1,PRTN3,CPNE3,CEACAM8
GOTERM_CC_3	cytosol	55	130	5740	19907	0.00103	0.0182	1.47	0.118	0.0171	0.000684	RIPOR2,CDA,ATP8A1,RNF19B,IFIT2,HK3,GLT1D1,FRAT1,CA1,FRAT2,PSTPIP2,CA2,BAALC,CPNE3,MBNL1,PDPK1,PRKCB,CTNNBIP1,AMPD2,KRT73,ARFGAP2,BCR,KAT2B,SLC7A5,PHOSPHO1,NCOR1,PSME4,MADD,PECAM1,PLBD1,PRTN3,PADI4,HTT,GLRX,NLRC4,IQGAP2,DNAJB6,INPP5K,CYTH1,CDKN2D,ARFGEF1,FYB1,GCA,IQSEC1,AMFR,MID1IP1,EIF2AK3,BMX,SORL1,SULT1B1,HAL,NECAP1,ATG16L2,MKRN1,IL7R
GOTERM_CC_3	extracellular exosome	28	130	2242	19907	0.00104	0.0182	1.91	0.12	0.0171	0.000529	ORM1,ATP8A1,GLRX,IQGAP2,MPO,CA1,CA2,TNFSF10,CPNE3,PGLYRP1,SERPINB1,GCA,GALNT3,PRKCB,RNASE2,SORL1,KRT73,ERMN,BCR,SLC7A5,CAMK4,NAAA,LCN2,PECAM1,S100P,PRTN3,CEACAM8,LTF
GOTERM_CC_4	secretory granule lumen	17	125	332	17781	1.34e-09	9.69e-08	7.28	2.25e-07	9.06e-08	1.75e-10	CDA,SERPINB1,ORM1,GCA,CRISP3,RNASE3,RNASE2,MPO,HK3,MMRN1,BIN2,TCN1,LCN2,S100P,PRTN3,PGLYRP1,LTF
GOTERM_CC_4	cytoplasmic vesicle lumen	17	125	337	17781	1.66e-09	9.69e-08	7.18	2.79e-07	9.06e-08	2.2e-10	CDA,SERPINB1,ORM1,GCA,CRISP3,RNASE3,RNASE2,MPO,HK3,MMRN1,BIN2,TCN1,LCN2,S100P,PRTN3,PGLYRP1,LTF
GOTERM_CC_4	vesicle lumen	17	125	338	17781	1.73e-09	9.69e-08	7.15	2.91e-07	9.06e-08	2.3e-10	CDA,SERPINB1,ORM1,GCA,CRISP3,RNASE3,RNASE2,MPO,HK3,MMRN1,BIN2,TCN1,LCN2,S100P,PRTN3,PGLYRP1,LTF
GOTERM_CC_4	secretory vesicle	26	125	1131	17781	2.23e-07	9.37e-06	3.27	3.75e-05	8.75e-06	6.63e-08	CDA,ORM1,ATP8A1,CRISP3,IQGAP2,MPO,HK3,RAB44,CPNE3,PGLYRP1,CD33,SERPINB1,GCA,IQSEC1,RNASE3,LILRB2,RNASE2,MMRN1,BIN2,TCN1,LCN2,PECAM1,S100P,PRTN3,CEACAM8,LTF
GOTERM_CC_4	specific granule	10	125	162	17781	2.01e-06	6.75e-05	8.78	0.000337	6.31e-05	2.15e-07	RAB44,ORM1,ATP8A1,TCN1,CRISP3,LCN2,CEACAM8,PGLYRP1,CD33,LTF
GOTERM_CC_4	azurophil granule	9	125	157	17781	1.43e-05	0.000401	8.15	0.0024	0.000374	1.66e-06	RAB44,GCA,ATP8A1,PRTN3,CPNE3,CEACAM8,RNASE3,RNASE2,MPO
GOTERM_CC_4	tertiary granule	9	125	165	17781	2.05e-05	0.000492	7.76	0.00344	0.00046	2.5e-06	CDA,ORM1,TCN1,CRISP3,LILRB2,CEACAM8,PGLYRP1,CD33,LTF
GOTERM_CC_4	cytoplasmic vesicle	35	125	2665	17781	0.000248	0.0052	1.87	0.0408	0.00486	0.000129	CDA,ORM1,ATP8A1,CRISP3,TGFBRAP1,HTT,IQGAP2,MPO,HK3,RAB44,HERC3,CPNE3,PGLYRP1,RAB11FIP4,CD33,SERPINB1,GCA,IQSEC1,PDPK1,RNASE3,LILRB2,RNASE2,AP5B1,SORL1,NECAP1,MMRN1,BIN2,TCN1,LCN2,PECAM1,S100P,PRTN3,CEACAM8,IL7R,LTF
GOTERM_CC_4	vesicle	47	125	4332	17781	0.00103	0.0193	1.54	0.159	0.018	0.000653	CDA,ORM1,ATP8A1,CRISP3,TGFBRAP1,HTT,GLRX,IQGAP2,MPO,HK3,RAB44,HERC3,CA1,CA2,TNFSF10,CPNE3,PGLYRP1,RAB11FIP4,CD33,SERPINB1,GCA,GALNT3,IQSEC1,PRKCB,PDPK1,RNASE3,LILRB2,RNASE2,AP5B1,SORL1,KRT73,ERMN,BCR,SLC7A5,NECAP1,MMRN1,BIN2,TCN1,CAMK4,NAAA,LCN2,PECAM1,S100P,PRTN3,CEACAM8,IL7R,LTF
GOTERM_CC_4	lytic vacuole	15	125	826	17781	0.00186	0.0297	2.58	0.268	0.0277	0.00069	SERPINB1,GCA,ATP8A1,RNF19B,RNASE3,AP5B1,RNASE2,MPO,RAB44,SLC7A5,NAAA,PLBD1,PRTN3,CPNE3,CEACAM8
GOTERM_CC_4	vacuole	16	125	924	17781	0.00194	0.0297	2.46	0.279	0.0277	0.000758	SERPINB1,GCA,ATP8A1,HTT,RNF19B,RNASE3,AP5B1,RNASE2,MPO,RAB44,SLC7A5,NAAA,PLBD1,PRTN3,CPNE3,CEACAM8
GOTERM_CC_4	extracellular membrane-bounded organelle	29	125	2346	17781	0.00277	0.0381	1.76	0.372	0.0356	0.00152	ORM1,ATP8A1,GLRX,IQGAP2,MPO,CA1,CA2,TNFSF10,CPNE3,PGLYRP1,SERPINB1,GCA,GALNT3,PRKCB,RNASE2,SORL1,KRT73,ERMN,BCR,SLC7A5,PHOSPHO1,CAMK4,NAAA,LCN2,PECAM1,S100P,PRTN3,CEACAM8,LTF
GOTERM_CC_4	extracellular exosome	28	125	2242	17781	0.00295	0.0381	1.78	0.391	0.0356	0.0016	ORM1,ATP8A1,GLRX,IQGAP2,MPO,CA1,CA2,TNFSF10,CPNE3,PGLYRP1,SERPINB1,GCA,GALNT3,PRKCB,RNASE2,SORL1,KRT73,ERMN,BCR,SLC7A5,CAMK4,NAAA,LCN2,PECAM1,S100P,PRTN3,CEACAM8,LTF
GOTERM_CC_5	secretory granule lumen	17	116	332	16511	1.23e-09	9.16e-08	7.29	2.12e-07	8.52e-08	1.61e-10	CDA,SERPINB1,ORM1,GCA,CRISP3,RNASE3,RNASE2,MPO,HK3,MMRN1,BIN2,TCN1,LCN2,S100P,PRTN3,PGLYRP1,LTF
GOTERM_CC_5	cytoplasmic vesicle lumen	17	116	337	16511	1.53e-09	9.16e-08	7.18	2.63e-07	8.52e-08	2.03e-10	CDA,SERPINB1,ORM1,GCA,CRISP3,RNASE3,RNASE2,MPO,HK3,MMRN1,BIN2,TCN1,LCN2,S100P,PRTN3,PGLYRP1,LTF
GOTERM_CC_5	vesicle lumen	17	116	338	16511	1.6e-09	9.16e-08	7.16	2.75e-07	8.52e-08	2.13e-10	CDA,SERPINB1,ORM1,GCA,CRISP3,RNASE3,RNASE2,MPO,HK3,MMRN1,BIN2,TCN1,LCN2,S100P,PRTN3,PGLYRP1,LTF
GOTERM_CC_5	secretory granule	25	116	940	16511	2.44e-08	1.05e-06	3.79	4.2e-06	9.77e-07	6.27e-09	CDA,ORM1,ATP8A1,CRISP3,IQGAP2,MPO,HK3,RAB44,CPNE3,PGLYRP1,CD33,SERPINB1,GCA,RNASE3,LILRB2,RNASE2,MMRN1,BIN2,TCN1,LCN2,PECAM1,S100P,PRTN3,CEACAM8,LTF
GOTERM_CC_5	secretory vesicle	26	116	1131	16511	1.94e-07	6.69e-06	3.27	3.34e-05	6.22e-06	5.78e-08	CDA,ORM1,ATP8A1,CRISP3,IQGAP2,MPO,HK3,RAB44,CPNE3,PGLYRP1,CD33,SERPINB1,GCA,IQSEC1,RNASE3,LILRB2,RNASE2,MMRN1,BIN2,TCN1,LCN2,PECAM1,S100P,PRTN3,CEACAM8,LTF
GOTERM_CC_5	tertiary granule lumen	6	116	56	16511	4.32e-05	0.00124	15.25	0.00741	0.00115	2.57e-06	CDA,ORM1,TCN1,CRISP3,PGLYRP1,LTF
GOTERM_CC_5	specific granule lumen	6	116	63	16511	7.65e-05	0.00188	13.56	0.0131	0.00175	5.18e-06	ORM1,TCN1,CRISP3,LCN2,PGLYRP1,LTF
GOTERM_CC_5	intracellular vesicle	35	116	2674	16511	0.00023	0.00494	1.86	0.0388	0.0046	0.00012	CDA,ORM1,ATP8A1,CRISP3,TGFBRAP1,HTT,IQGAP2,MPO,HK3,RAB44,HERC3,CPNE3,PGLYRP1,RAB11FIP4,CD33,SERPINB1,GCA,IQSEC1,PDPK1,RNASE3,LILRB2,RNASE2,AP5B1,SORL1,NECAP1,MMRN1,BIN2,TCN1,LCN2,PECAM1,S100P,PRTN3,CEACAM8,IL7R,LTF
GOTERM_CC_5	lysosome	15	116	825	16511	0.00177	0.0292	2.59	0.263	0.0272	0.000658	SERPINB1,GCA,ATP8A1,RNF19B,RNASE3,AP5B1,RNASE2,MPO,RAB44,SLC7A5,NAAA,PLBD1,PRTN3,CPNE3,CEACAM8
GOTERM_CC_5	lytic vacuole	15	116	826	16511	0.00179	0.0292	2.58	0.266	0.0272	0.000666	SERPINB1,GCA,ATP8A1,RNF19B,RNASE3,AP5B1,RNASE2,MPO,RAB44,SLC7A5,NAAA,PLBD1,PRTN3,CPNE3,CEACAM8
GOTERM_CC_5	vacuole	16	116	924	16511	0.00187	0.0292	2.46	0.275	0.0272	0.000729	SERPINB1,GCA,ATP8A1,HTT,RNF19B,RNASE3,AP5B1,RNASE2,MPO,RAB44,SLC7A5,NAAA,PLBD1,PRTN3,CPNE3,CEACAM8
GOTERM_CC_ALL	secretory granule lumen	17	133	332	20762	3.76e-10	5.83e-08	7.99	1.35e-07	5.22e-08	4.48e-11	CDA,SERPINB1,ORM1,GCA,CRISP3,RNASE3,RNASE2,MPO,HK3,MMRN1,BIN2,TCN1,LCN2,S100P,PRTN3,PGLYRP1,LTF
GOTERM_CC_ALL	cytoplasmic vesicle lumen	17	133	337	20762	4.68e-10	5.83e-08	7.87	1.67e-07	5.22e-08	5.65e-11	CDA,SERPINB1,ORM1,GCA,CRISP3,RNASE3,RNASE2,MPO,HK3,MMRN1,BIN2,TCN1,LCN2,S100P,PRTN3,PGLYRP1,LTF
GOTERM_CC_ALL	vesicle lumen	17	133	338	20762	4.88e-10	5.83e-08	7.85	1.75e-07	5.22e-08	5.92e-11	CDA,SERPINB1,ORM1,GCA,CRISP3,RNASE3,RNASE2,MPO,HK3,MMRN1,BIN2,TCN1,LCN2,S100P,PRTN3,PGLYRP1,LTF
GOTERM_CC_ALL	secretory granule	25	133	940	20762	5.29e-09	4.73e-07	4.15	1.89e-06	4.24e-07	1.24e-09	CDA,ORM1,ATP8A1,CRISP3,IQGAP2,MPO,HK3,RAB44,CPNE3,PGLYRP1,CD33,SERPINB1,GCA,RNASE3,LILRB2,RNASE2,MMRN1,BIN2,TCN1,LCN2,PECAM1,S100P,PRTN3,CEACAM8,LTF
GOTERM_CC_ALL	secretory vesicle	26	133	1131	20762	4.21e-08	3.01e-06	3.59	1.51e-05	2.7e-06	1.14e-08	CDA,ORM1,ATP8A1,CRISP3,IQGAP2,MPO,HK3,RAB44,CPNE3,PGLYRP1,CD33,SERPINB1,GCA,IQSEC1,RNASE3,LILRB2,RNASE2,MMRN1,BIN2,TCN1,LCN2,PECAM1,S100P,PRTN3,CEACAM8,LTF
GOTERM_CC_ALL	specific granule	10	133	162	20762	9.59e-07	5.72e-05	9.64	0.000343	5.13e-05	9.37e-08	RAB44,ORM1,ATP8A1,TCN1,CRISP3,LCN2,CEACAM8,PGLYRP1,CD33,LTF
GOTERM_CC_ALL	cytoplasm	108	133	12904	20762	1.96e-06	0.0001	1.31	0.000702	8.99e-05	1.49e-06	RIPOR2,CDA,TOR2A,LPGAT1,ATP8A1,RNF19B,MPO,IFIT2,HOXA10,RAB44,FRAT1,HOXA9,HERC3,FRAT2,ZNF207,BAALC,CPNE3,PGLYRP1,MBNL1,CPT1A,PPTC7,PRKCB,CTNNBIP1,RNASE3,RNASE2,AP5B1,KRT73,ERMN,BCR,PHOSPHO1,BIN2,NAAA,MADD,PSME4,PLBD1,PRTN3,PADI4,FAR2,KLHL18,BEX1,FECH,IQGAP2,GATA2,FUT4,INPP5K,PDZD8,RAB11FIP4,NFE2,FYB1,IQSEC1,CYP4F3,ERLIN1,EIF2AK3,BMX,SULT1B1,HAL,ATG16L2,TCN1,MKRN1,LCN2,IL7R,ZCCHC2,ORM1,CCDC125,CRIS…
GOTERM_CC_ALL	azurophil granule	9	133	157	20762	7.45e-06	0.000296	8.95	0.00266	0.000266	7.86e-07	RAB44,GCA,ATP8A1,PRTN3,CPNE3,CEACAM8,RNASE3,RNASE2,MPO
GOTERM_CC_ALL	primary lysosome	9	133	157	20762	7.45e-06	0.000296	8.95	0.00266	0.000266	7.86e-07	RAB44,GCA,ATP8A1,PRTN3,CPNE3,CEACAM8,RNASE3,RNASE2,MPO
GOTERM_CC_ALL	tertiary granule	9	133	165	20762	1.07e-05	0.000384	8.51	0.00383	0.000344	1.19e-06	CDA,ORM1,TCN1,CRISP3,LILRB2,CEACAM8,PGLYRP1,CD33,LTF
GOTERM_CC_ALL	tertiary granule lumen	6	133	56	20762	2.84e-05	0.000923	16.73	0.0101	0.000827	1.54e-06	CDA,ORM1,TCN1,CRISP3,PGLYRP1,LTF
GOTERM_CC_ALL	cytoplasmic vesicle	35	133	2665	20762	4.37e-05	0.00129	2.05	0.0155	0.00115	2.08e-05	CDA,ORM1,ATP8A1,CRISP3,TGFBRAP1,HTT,IQGAP2,MPO,HK3,RAB44,HERC3,CPNE3,PGLYRP1,RAB11FIP4,CD33,SERPINB1,GCA,IQSEC1,PDPK1,RNASE3,LILRB2,RNASE2,AP5B1,SORL1,NECAP1,MMRN1,BIN2,TCN1,LCN2,PECAM1,S100P,PRTN3,CEACAM8,IL7R,LTF
GOTERM_CC_ALL	intracellular vesicle	35	133	2674	20762	4.68e-05	0.00129	2.04	0.0166	0.00115	2.24e-05	CDA,ORM1,ATP8A1,CRISP3,TGFBRAP1,HTT,IQGAP2,MPO,HK3,RAB44,HERC3,CPNE3,PGLYRP1,RAB11FIP4,CD33,SERPINB1,GCA,IQSEC1,PDPK1,RNASE3,LILRB2,RNASE2,AP5B1,SORL1,NECAP1,MMRN1,BIN2,TCN1,LCN2,PECAM1,S100P,PRTN3,CEACAM8,IL7R,LTF
GOTERM_CC_ALL	specific granule lumen	6	133	63	20762	5.03e-05	0.00129	14.87	0.0179	0.00115	3.11e-06	ORM1,TCN1,CRISP3,LCN2,PGLYRP1,LTF
GOTERM_CC_ALL	endomembrane system	54	133	5190	20762	8.77e-05	0.00209	1.62	0.0309	0.00188	5.29e-05	CDA,ORM1,TOR2A,LPGAT1,ATP8A1,CRISP3,RNF19B,MPO,IFIT2,HK3,RAB44,SPTLC2,CPNE3,PGLYRP1,CD33,SERPINB1,RNASE3,RNASE2,LEMD3,AP5B1,ARFGAP2,MMRN1,BIN2,PECAM1,PRTN3,CEACAM8,LTF,TGFBRAP1,HTT,IQGAP2,FUT4,INPP5K,PDZD8,CYTH1,RAB11FIP4,ARFGEF1,GALNT3,GCA,IQSEC1,AMFR,CYP4F3,EIF2AK3,ERLIN1,MBOAT2,LILRB2,SORL1,TSPO2,XK,NECAP1,TCN1,IGLL1,CAMK4,LCN2,S100P
GOTERM_CC_ALL	vesicle	47	133	4332	20762	0.000135	0.00302	1.69	0.0472	0.00271	7.8e-05	CDA,ORM1,ATP8A1,CRISP3,TGFBRAP1,HTT,GLRX,IQGAP2,MPO,HK3,RAB44,HERC3,CA1,CA2,TNFSF10,CPNE3,PGLYRP1,RAB11FIP4,CD33,SERPINB1,GCA,GALNT3,IQSEC1,PRKCB,PDPK1,RNASE3,LILRB2,RNASE2,AP5B1,SORL1,KRT73,ERMN,BCR,SLC7A5,NECAP1,MMRN1,BIN2,TCN1,CAMK4,NAAA,LCN2,PECAM1,S100P,PRTN3,CEACAM8,IL7R,LTF
GOTERM_CC_ALL	phagocytic vesicle lumen	3	133	5	20762	0.000396	0.00834	93.66	0.132	0.00748	2.55e-06	PGLYRP1,MPO,LTF
GOTERM_CC_ALL	cytosol	55	133	5740	20762	0.000668	0.0114	1.5	0.213	0.0102	0.000437	RIPOR2,CDA,ATP8A1,RNF19B,IFIT2,HK3,GLT1D1,FRAT1,CA1,FRAT2,PSTPIP2,CA2,BAALC,CPNE3,MBNL1,PDPK1,PRKCB,CTNNBIP1,AMPD2,KRT73,ARFGAP2,BCR,KAT2B,SLC7A5,PHOSPHO1,NCOR1,PSME4,MADD,PECAM1,PLBD1,PRTN3,PADI4,HTT,GLRX,NLRC4,IQGAP2,DNAJB6,INPP5K,CYTH1,CDKN2D,ARFGEF1,FYB1,GCA,IQSEC1,AMFR,MID1IP1,EIF2AK3,BMX,SORL1,SULT1B1,HAL,NECAP1,ATG16L2,MKRN1,IL7R
GOTERM_CC_ALL	extracellular membrane-bounded organelle	29	133	2346	20762	0.000721	0.0114	1.93	0.227	0.0102	0.000362	ORM1,ATP8A1,GLRX,IQGAP2,MPO,CA1,CA2,TNFSF10,CPNE3,PGLYRP1,SERPINB1,GCA,GALNT3,PRKCB,RNASE2,SORL1,KRT73,ERMN,BCR,SLC7A5,PHOSPHO1,CAMK4,NAAA,LCN2,PECAM1,S100P,PRTN3,CEACAM8,LTF
GOTERM_CC_ALL	extracellular organelle	29	133	2346	20762	0.000721	0.0114	1.93	0.227	0.0102	0.000362	ORM1,ATP8A1,GLRX,IQGAP2,MPO,CA1,CA2,TNFSF10,CPNE3,PGLYRP1,SERPINB1,GCA,GALNT3,PRKCB,RNASE2,SORL1,KRT73,ERMN,BCR,SLC7A5,PHOSPHO1,CAMK4,NAAA,LCN2,PECAM1,S100P,PRTN3,CEACAM8,LTF
GOTERM_CC_ALL	lysosome	15	133	825	20762	0.000782	0.0114	2.84	0.244	0.0102	0.000265	SERPINB1,GCA,ATP8A1,RNF19B,RNASE3,AP5B1,RNASE2,MPO,RAB44,SLC7A5,NAAA,PLBD1,PRTN3,CPNE3,CEACAM8
GOTERM_CC_ALL	lytic vacuole	15	133	826	20762	0.000791	0.0114	2.83	0.247	0.0102	0.000269	SERPINB1,GCA,ATP8A1,RNF19B,RNASE3,AP5B1,RNASE2,MPO,RAB44,SLC7A5,NAAA,PLBD1,PRTN3,CPNE3,CEACAM8
GOTERM_CC_ALL	intracellular anatomical structure	119	133	16297	20762	0.000792	0.0114	1.14	0.247	0.0102	0.00069	RIPOR2,CDA,TOR2A,LPGAT1,ATP8A1,GFI1,RNF19B,MPO,IFIT2,HOXA10,RAB44,FRAT1,HOXA9,HERC3,FRAT2,SAP130,ZNF207,BAALC,CPNE3,PGLYRP1,NFRKB,MBNL1,CPT1A,PPTC7,PRKCB,CTNNBIP1,RNASE3,LEMD3,RNASE2,AP5B1,KRT73,ERMN,BCR,PHOSPHO1,BIN2,NAAA,MADD,PSME4,PLBD1,PRTN3,PADI4,FAR2,KLHL18,BEX1,FECH,IQGAP2,GATA2,GATA1,FUT4,INPP5K,TSPAN2,PDZD8,RAB11FIP4,NFE2,FYB1,IQSEC1,CYP4F3,ERLIN1,EIF2AK3,BMX,SULT1B1,HAL,SON,ATG16L2,TCN1…
GOTERM_CC_ALL	vacuole	16	133	924	20762	0.000796	0.0114	2.7	0.248	0.0102	0.000284	SERPINB1,GCA,ATP8A1,HTT,RNF19B,RNASE3,AP5B1,RNASE2,MPO,RAB44,SLC7A5,NAAA,PLBD1,PRTN3,CPNE3,CEACAM8
GOTERM_CC_ALL	extracellular exosome	28	133	2242	20762	0.000797	0.0114	1.95	0.248	0.0102	0.000397	ORM1,ATP8A1,GLRX,IQGAP2,MPO,CA1,CA2,TNFSF10,CPNE3,PGLYRP1,SERPINB1,GCA,GALNT3,PRKCB,RNASE2,SORL1,KRT73,ERMN,BCR,SLC7A5,CAMK4,NAAA,LCN2,PECAM1,S100P,PRTN3,CEACAM8,LTF
GOTERM_CC_ALL	extracellular vesicle	28	133	2345	20762	0.00156	0.0215	1.86	0.428	0.0193	0.000811	ORM1,ATP8A1,GLRX,IQGAP2,MPO,CA1,CA2,TNFSF10,CPNE3,PGLYRP1,SERPINB1,GCA,GALNT3,PRKCB,RNASE2,SORL1,KRT73,ERMN,BCR,SLC7A5,CAMK4,NAAA,LCN2,PECAM1,S100P,PRTN3,CEACAM8,LTF
GOTERM_CC_ALL	intracellular membrane-bounded organelle	102	133	13476	20762	0.00267	0.0354	1.18	0.616	0.0317	0.00223	CDA,TOR2A,LPGAT1,ATP8A1,GFI1,RNF19B,MPO,IFIT2,HOXA10,RAB44,FRAT1,HOXA9,HERC3,FRAT2,SAP130,ZNF207,BAALC,CPNE3,PGLYRP1,NFRKB,MBNL1,CPT1A,PPTC7,PRKCB,CTNNBIP1,RNASE3,LEMD3,RNASE2,AP5B1,KRT73,BIN2,NAAA,PSME4,PLBD1,PRTN3,PADI4,FAR2,BEX1,FECH,IQGAP2,GATA2,GATA1,FUT4,INPP5K,TSPAN2,PDZD8,RAB11FIP4,NFE2,FYB1,IQSEC1,CYP4F3,ERLIN1,EIF2AK3,BMX,SON,ATG16L2,TCN1,LCN2,IL7R,ORM1,CRISP3,HK3,SPTLC2,BCL7B,CD33,SERP…
GOTERM_CC_ALL	azurophil granule lumen	5	133	92	20762	0.00283	0.0362	8.48	0.638	0.0325	0.000315	GCA,PRTN3,RNASE3,RNASE2,MPO
GOTERM_CC_ALL	organelle lumen	57	133	6459	20762	0.00388	0.0448	1.38	0.751	0.0402	0.00275	CDA,ORM1,TOR2A,CRISP3,GFI1,MPO,HOXA10,HK3,HOXA9,BCL7B,SAP130,ZNF207,BAALC,CPNE3,PGLYRP1,NFRKB,MBNL1,SERPINB1,PPTC7,PRKCB,CTNNBIP1,RNASE3,RNASE2,KAT2B,NCOR1,MMRN1,BIN2,NAAA,PSME4,PECAM1,PRTN3,PADI4,LTF,FECH,CEBPE,HTT,GATA2,GATA1,DNAJB6,TSPAN2,CDKN2D,ARFGEF1,NFE2,GCA,IQSEC1,BMX,SORL1,ASXL1,NIN,SON,ATG16L2,TCN1,KANSL3,CAMK4,LCN2,S100P,IL7R
GOTERM_CC_ALL	intracellular organelle lumen	57	133	6459	20762	0.00388	0.0448	1.38	0.751	0.0402	0.00275	CDA,ORM1,TOR2A,CRISP3,GFI1,MPO,HOXA10,HK3,HOXA9,BCL7B,SAP130,ZNF207,BAALC,CPNE3,PGLYRP1,NFRKB,MBNL1,SERPINB1,PPTC7,PRKCB,CTNNBIP1,RNASE3,RNASE2,KAT2B,NCOR1,MMRN1,BIN2,NAAA,PSME4,PECAM1,PRTN3,PADI4,LTF,FECH,CEBPE,HTT,GATA2,GATA1,DNAJB6,TSPAN2,CDKN2D,ARFGEF1,NFE2,GCA,IQSEC1,BMX,SORL1,ASXL1,NIN,SON,ATG16L2,TCN1,KANSL3,CAMK4,LCN2,S100P,IL7R
GOTERM_CC_ALL	membrane-enclosed lumen	57	133	6459	20762	0.00388	0.0448	1.38	0.751	0.0402	0.00275	CDA,ORM1,TOR2A,CRISP3,GFI1,MPO,HOXA10,HK3,HOXA9,BCL7B,SAP130,ZNF207,BAALC,CPNE3,PGLYRP1,NFRKB,MBNL1,SERPINB1,PPTC7,PRKCB,CTNNBIP1,RNASE3,RNASE2,KAT2B,NCOR1,MMRN1,BIN2,NAAA,PSME4,PECAM1,PRTN3,PADI4,LTF,FECH,CEBPE,HTT,GATA2,GATA1,DNAJB6,TSPAN2,CDKN2D,ARFGEF1,NFE2,GCA,IQSEC1,BMX,SORL1,ASXL1,NIN,SON,ATG16L2,TCN1,KANSL3,CAMK4,LCN2,S100P,IL7R
GOTERM_CC_ALL	membrane-bounded organelle	108	133	14697	20762	0.00473	0.0529	1.15	0.817	0.0474	0.00408	CDA,TOR2A,LPGAT1,ATP8A1,GFI1,RNF19B,MPO,IFIT2,HOXA10,RAB44,FRAT1,HOXA9,HERC3,FRAT2,SAP130,TNFSF10,ZNF207,BAALC,CPNE3,PGLYRP1,NFRKB,MBNL1,CPT1A,PPTC7,PRKCB,CTNNBIP1,RNASE3,LEMD3,RNASE2,AP5B1,KRT73,ERMN,BCR,PHOSPHO1,BIN2,NAAA,PSME4,PLBD1,PRTN3,PADI4,FAR2,BEX1,FECH,IQGAP2,GATA2,GATA1,FUT4,INPP5K,TSPAN2,PDZD8,RAB11FIP4,NFE2,FYB1,IQSEC1,CYP4F3,ERLIN1,EIF2AK3,BMX,SON,ATG16L2,TCN1,LCN2,IL7R,ORM1,CRISP3,…
GOTERM_CC_DIRECT	tertiary granule lumen	6	134	56	20808	2.91e-05	0.00568	16.64	0.00638	0.00553	1.59e-06	CDA,ORM1,TCN1,CRISP3,PGLYRP1,LTF
GOTERM_CC_DIRECT	specific granule lumen	6	134	63	20808	5.17e-05	0.00568	14.79	0.0113	0.00553	3.2e-06	ORM1,TCN1,CRISP3,LCN2,PGLYRP1,LTF
GOTERM_CC_DIRECT	phagocytic vesicle lumen	3	134	5	20808	0.0004	0.0294	93.17	0.0843	0.0286	2.59e-06	PGLYRP1,MPO,LTF
GOTERM_CC_DIRECT	cytosol	55	134	5677	20808	0.000587	0.0323	1.5	0.121	0.0314	0.000382	RIPOR2,CDA,ATP8A1,RNF19B,IFIT2,HK3,GLT1D1,FRAT1,CA1,FRAT2,PSTPIP2,CA2,BAALC,CPNE3,MBNL1,PDPK1,PRKCB,CTNNBIP1,AMPD2,KRT73,ARFGAP2,BCR,KAT2B,SLC7A5,PHOSPHO1,NCOR1,PSME4,MADD,PECAM1,PLBD1,PRTN3,PADI4,HTT,GLRX,NLRC4,IQGAP2,DNAJB6,INPP5K,CYTH1,CDKN2D,ARFGEF1,FYB1,GCA,IQSEC1,AMFR,MID1IP1,EIF2AK3,BMX,SORL1,SULT1B1,HAL,NECAP1,ATG16L2,MKRN1,IL7R
GOTERM_CC_DIRECT	extracellular exosome	28	134	2242	20808	0.00087	0.0383	1.94	0.174	0.0372	0.000435	ORM1,ATP8A1,GLRX,IQGAP2,MPO,CA1,CA2,TNFSF10,CPNE3,PGLYRP1,SERPINB1,GCA,GALNT3,PRKCB,RNASE2,SORL1,KRT73,ERMN,BCR,SLC7A5,CAMK4,NAAA,LCN2,PECAM1,S100P,PRTN3,CEACAM8,LTF
GOTERM_CC_FAT	secretory granule lumen	17	125	332	17782	1.34e-09	1.88e-07	7.28	4.35e-07	1.76e-07	1.74e-10	CDA,SERPINB1,ORM1,GCA,CRISP3,RNASE3,RNASE2,MPO,HK3,MMRN1,BIN2,TCN1,LCN2,S100P,PRTN3,PGLYRP1,LTF
GOTERM_CC_FAT	cytoplasmic vesicle lumen	17	125	337	17782	1.66e-09	1.88e-07	7.18	5.4e-07	1.76e-07	2.2e-10	CDA,SERPINB1,ORM1,GCA,CRISP3,RNASE3,RNASE2,MPO,HK3,MMRN1,BIN2,TCN1,LCN2,S100P,PRTN3,PGLYRP1,LTF
GOTERM_CC_FAT	vesicle lumen	17	125	338	17782	1.73e-09	1.88e-07	7.15	5.64e-07	1.76e-07	2.3e-10	CDA,SERPINB1,ORM1,GCA,CRISP3,RNASE3,RNASE2,MPO,HK3,MMRN1,BIN2,TCN1,LCN2,S100P,PRTN3,PGLYRP1,LTF
GOTERM_CC_FAT	secretory granule	25	125	940	17782	2.8e-08	2.29e-06	3.78	9.14e-06	2.15e-06	7.2e-09	CDA,ORM1,ATP8A1,CRISP3,IQGAP2,MPO,HK3,RAB44,CPNE3,PGLYRP1,CD33,SERPINB1,GCA,RNASE3,LILRB2,RNASE2,MMRN1,BIN2,TCN1,LCN2,PECAM1,S100P,PRTN3,CEACAM8,LTF
GOTERM_CC_FAT	secretory vesicle	26	125	1131	17782	2.23e-07	1.45e-05	3.27	7.26e-05	1.36e-05	6.63e-08	CDA,ORM1,ATP8A1,CRISP3,IQGAP2,MPO,HK3,RAB44,CPNE3,PGLYRP1,CD33,SERPINB1,GCA,IQSEC1,RNASE3,LILRB2,RNASE2,MMRN1,BIN2,TCN1,LCN2,PECAM1,S100P,PRTN3,CEACAM8,LTF
GOTERM_CC_FAT	specific granule	10	125	162	17782	2.01e-06	0.000109	8.78	0.000654	0.000102	2.15e-07	RAB44,ORM1,ATP8A1,TCN1,CRISP3,LCN2,CEACAM8,PGLYRP1,CD33,LTF
GOTERM_CC_FAT	azurophil granule	9	125	157	17782	1.43e-05	0.000583	8.15	0.00465	0.000547	1.65e-06	RAB44,GCA,ATP8A1,PRTN3,CPNE3,CEACAM8,RNASE3,RNASE2,MPO
GOTERM_CC_FAT	primary lysosome	9	125	157	17782	1.43e-05	0.000583	8.15	0.00465	0.000547	1.65e-06	RAB44,GCA,ATP8A1,PRTN3,CPNE3,CEACAM8,RNASE3,RNASE2,MPO
GOTERM_CC_FAT	tertiary granule	9	125	165	17782	2.05e-05	0.000743	7.76	0.00666	0.000697	2.5e-06	CDA,ORM1,TCN1,CRISP3,LILRB2,CEACAM8,PGLYRP1,CD33,LTF
GOTERM_CC_FAT	tertiary granule lumen	6	125	56	17782	4.37e-05	0.00142	15.24	0.0141	0.00134	2.6e-06	CDA,ORM1,TCN1,CRISP3,PGLYRP1,LTF
GOTERM_CC_FAT	specific granule lumen	6	125	63	17782	7.73e-05	0.00229	13.55	0.0249	0.00215	5.24e-06	ORM1,TCN1,CRISP3,LCN2,PGLYRP1,LTF
GOTERM_CC_FAT	phagocytic vesicle lumen	3	125	5	17782	0.000476	0.0129	85.35	0.144	0.0121	3.36e-06	PGLYRP1,MPO,LTF
GOTERM_CC_FAT	lysosome	15	125	825	17782	0.00183	0.0422	2.59	0.45	0.0396	0.000681	SERPINB1,GCA,ATP8A1,RNF19B,RNASE3,AP5B1,RNASE2,MPO,RAB44,SLC7A5,NAAA,PLBD1,PRTN3,CPNE3,CEACAM8
GOTERM_CC_FAT	lytic vacuole	15	125	826	17782	0.00185	0.0422	2.58	0.454	0.0396	0.00069	SERPINB1,GCA,ATP8A1,RNF19B,RNASE3,AP5B1,RNASE2,MPO,RAB44,SLC7A5,NAAA,PLBD1,PRTN3,CPNE3,CEACAM8
GOTERM_CC_FAT	vacuole	16	125	924	17782	0.00194	0.0422	2.46	0.469	0.0396	0.000757	SERPINB1,GCA,ATP8A1,HTT,RNF19B,RNASE3,AP5B1,RNASE2,MPO,RAB44,SLC7A5,NAAA,PLBD1,PRTN3,CPNE3,CEACAM8
GOTERM_CC_FAT	extracellular membrane-bounded organelle	29	125	2346	17782	0.00277	0.053	1.76	0.595	0.0498	0.00152	ORM1,ATP8A1,GLRX,IQGAP2,MPO,CA1,CA2,TNFSF10,CPNE3,PGLYRP1,SERPINB1,GCA,GALNT3,PRKCB,RNASE2,SORL1,KRT73,ERMN,BCR,SLC7A5,PHOSPHO1,CAMK4,NAAA,LCN2,PECAM1,S100P,PRTN3,CEACAM8,LTF
GOTERM_CC_FAT	extracellular organelle	29	125	2346	17782	0.00277	0.053	1.76	0.595	0.0498	0.00152	ORM1,ATP8A1,GLRX,IQGAP2,MPO,CA1,CA2,TNFSF10,CPNE3,PGLYRP1,SERPINB1,GCA,GALNT3,PRKCB,RNASE2,SORL1,KRT73,ERMN,BCR,SLC7A5,PHOSPHO1,CAMK4,NAAA,LCN2,PECAM1,S100P,PRTN3,CEACAM8,LTF
GOTERM_MF_1	molecular function regulator activity	29	128	2439	19221	0.00226	0.0362	1.79	0.0356	0.0362	0.00123	TOR2A,BEX1,KCNE5,GLRX,NLRC4,IQGAP2,RAB44,FRAT1,DNAJB6,TNFSF10,PGLYRP1,CD33,CYTH1,ARFGEF1,CDKN2D,CMTM7,SERPINB1,IQSEC1,PRKCB,PDPK1,MID1IP1,CTNNBIP1,SORL1,ARFGAP2,BCR,KAT2B,PSME4,MADD,LTF
GOTERM_MF_2	protein binding	115	128	15013	19193	0.000513	0.0231	1.15	0.0228	0.0231	0.000444	RIPOR2,CDA,TOR2A,ATP8A1,GFI1,RNF19B,MPO,CELSR3,IFIT2,HOXA10,RAB44,FRAT1,HOXA9,HERC3,TNFSF10,ZNF207,BAALC,CPNE3,PGLYRP1,NFRKB,MBNL1,CPT1A,PPTC7,PRKCB,CTNNBIP1,LEMD3,RNASE2,AP5B1,KRT73,ERMN,BCR,PHOSPHO1,BIN2,NAAA,MADD,PSME4,PRTN3,PADI4,KLHL18,BEX1,FECH,GYPB,KCNE5,IQGAP2,GATA2,GATA1,INPP5K,TSPAN2,PDZD8,RAB11FIP4,NFE2,FYB1,IQSEC1,ERLIN1,EIF2AK3,BMX,SULT1B1,HAL,SON,CCPG1,TCN1,MKRN1,LCN2,IL7R,ORM1,PTGD…
BIOGRID_INTERACTION	G protein subunit gamma 8(GNG8)	11	133	123	19708	1.02e-08	5.6e-05	13.25	5.6e-05	5.59e-05	7.06e-10	HK3,SERPINB1,ORM1,GCA,TCN1,LCN2,PRTN3,S100P,PADI4,MPO,LTF
BIOGRID_INTERACTION	kallikrein related peptidase 10(KLK10)	11	133	177	19708	3.21e-07	0.000883	9.21	0.00176	0.000882	3.28e-08	HK3,MBNL1,ORM1,GCA,LCN2,PRTN3,S100P,PADI4,PGLYRP1,MPO,LTF
BIOGRID_INTERACTION	rhomboid domain containing 1(RHBDD1)	13	133	333	19708	2.53e-06	0.00464	5.78	0.0138	0.00464	4.19e-07	ORM1,GCA,EIF2AK3,LEMD3,MPO,HK3,LCN2,PLBD1,S100P,PRTN3,CEACAM8,PDZD8,LTF
BIOGRID_INTERACTION	elongin A2(ELOA2)	7	133	62	19708	3.64e-06	0.005	16.73	0.0198	0.005	1.96e-07	SERPINB1,GCA,LCN2,PRTN3,CEACAM8,MPO,LTF
BIOGRID_INTERACTION	cytochrome P450 family 3 subfamily A member 43(CYP3A43)	5	133	19	19708	6.89e-06	0.00758	38.99	0.0372	0.00758	1.4e-07	GCA,LCN2,PRTN3,MPO,LTF
BIOGRID_INTERACTION	EGF like domain multiple 8(EGFL8)	6	133	50	19708	2.08e-05	0.019	17.78	0.108	0.019	1.05e-06	ORM1,CCPG1,LCN2,PRTN3,MPO,LTF
BIOGRID_INTERACTION	intelectin 2(ITLN2)	6	133	57	19708	3.96e-05	0.0296	15.6	0.195	0.0296	2.31e-06	HAL,ORM1,TCN1,LCN2,MPO,LTF
BIOGRID_INTERACTION	EBF transcription factor 2(EBF2)	6	133	58	19708	4.31e-05	0.0296	15.33	0.211	0.0296	2.56e-06	SERPINB1,HAL,ORM1,TCN1,LCN2,LTF
INTACT	G protein subunit gamma 8(GNG8)	11	132	126	18170	2.55e-08	0.000148	12.02	0.000148	0.000148	1.95e-09	HK3,SERPINB1,ORM1,GCA,TCN1,LCN2,PRTN3,S100P,PADI4,MPO,LTF
INTACT	kallikrein related peptidase 10(KLK10)	11	132	184	18170	8.88e-07	0.00258	8.23	0.00514	0.00257	1.02e-07	HK3,MBNL1,ORM1,GCA,LCN2,PRTN3,S100P,PADI4,PGLYRP1,MPO,LTF
INTACT	rhomboid domain containing 1(RHBDD1)	10	132	160	18170	2.4e-06	0.00465	8.6	0.0138	0.00464	2.63e-07	HK3,ORM1,GCA,LCN2,PLBD1,PRTN3,S100P,CEACAM8,MPO,LTF
INTACT	elongin A2(ELOA2)	7	132	59	18170	4.12e-06	0.00529	16.33	0.0236	0.00528	2.27e-07	SERPINB1,GCA,LCN2,PRTN3,CEACAM8,MPO,LTF
INTACT	EGF like domain multiple 8(EGFL8)	7	132	60	18170	4.55e-06	0.00529	16.06	0.0261	0.00528	2.55e-07	ORM1,CCPG1,PECAM1,LCN2,PRTN3,MPO,LTF
INTACT	cytochrome P450 family 3 subfamily A member 43(CYP3A43)	5	132	20	18170	1.14e-05	0.0111	34.41	0.0642	0.011	2.66e-07	GCA,LCN2,PRTN3,MPO,LTF
INTACT	intelectin 2(ITLN2)	6	132	57	18170	5.59e-05	0.0441	14.49	0.277	0.0441	3.51e-06	HAL,ORM1,TCN1,LCN2,MPO,LTF
INTACT	EBF transcription factor 2(EBF2)	6	132	58	18170	6.09e-05	0.0441	14.24	0.298	0.0441	3.89e-06	SERPINB1,HAL,ORM1,TCN1,LCN2,LTF
REACTOME_PATHWAY	Neutrophil degranulation	24	101	489	11569	1.8e-11	8.45e-09	5.62	8.45e-09	8.43e-09	3.06e-12	CDA,SERPINB1,ORM1,GCA,ATP8A1,CRISP3,LILRB2,RNASE3,IQGAP2,RNASE2,MPO,RAB44,HK3,BIN2,TCN1,PECAM1,LCN2,S100P,PRTN3,CPNE3,CEACAM8,PGLYRP1,CD33,LTF
REACTOME_PATHWAY	Innate Immune System	26	101	1155	11569	1.14e-05	0.00268	2.58	0.00535	0.00267	4.3e-06	CDA,ORM1,ATP8A1,CRISP3,NLRC4,IQGAP2,MPO,HK3,RAB44,CPNE3,PGLYRP1,CD33,SERPINB1,GCA,PDPK1,RNASE3,LILRB2,RNASE2,BIN2,TCN1,LCN2,PECAM1,S100P,PRTN3,CEACAM8,LTF
REACTOME_PATHWAY	Immune System	36	101	2296	11569	0.000271	0.0424	1.8	0.119	0.0423	0.000147	CDA,ORM1,ATP8A1,CRISP3,RNF19B,NLRC4,IQGAP2,MPO,IFIT2,HK3,RAB44,HERC3,CA1,CPNE3,PGLYRP1,CD33,SERPINB1,FYB1,GCA,PRKCB,PDPK1,EIF2AK3,ERLIN1,RNASE3,LILRB2,RNASE2,BIN2,TCN1,MKRN1,LCN2,PECAM1,S100P,PRTN3,CEACAM8,IL7R,LTF
TFLINK	CCAAT enhancer binding protein alpha(CEBPA)	132	134	16419	20135	7.26e-10	7.94e-07	1.21	7.94e-07	7.62e-07	6e-10	RIPOR2,CDA,TOR2A,LPGAT1,ATP8A1,GFI1,RNF19B,MPO,CELSR3,IFIT2,HOXA10,RAB44,FRAT1,HOXA9,HERC3,FRAT2,SAP130,TNFSF10,ZNF207,BAALC,CPNE3,PGLYRP1,NFRKB,MBNL1,CPT1A,PPTC7,PRKCB,CTNNBIP1,RNASE3,LEMD3,RNASE2,AP5B1,KRT73,ERMN,BCR,PHOSPHO1,BIN2,NAAA,MADD,PSME4,PLBD1,PRTN3,PADI4,FAR2,KLHL18,BEX1,FECH,GYPB,IQGAP2,GATA2,GATA1,FUT4,INPP5K,TSPAN2,PDZD8,RAB11FIP4,NFE2,FYB1,IQSEC1,CYP4F3,ERLIN1,EIF2AK3,BMX,SULT1B1,…
TFLINK	SKI proto-oncogene(SKI)	95	134	9340	20135	1.12e-08	6.13e-06	1.53	1.23e-05	5.88e-06	7.27e-09	RIPOR2,ORM1,TOR2A,LPGAT1,CRYBG1,ATP8A1,CCDC125,GFI1,RNF19B,CYB561D1,MPO,CELSR3,IFIT2,HK3,RAB44,FRAT1,HERC3,FRAT2,SPTLC2,PSTPIP2,CA2,BCL7B,SAP130,ZNF207,BAALC,CPNE3,CD33,MBNL1,SERPINB1,CPT1A,PPTC7,PDPK1,PRKCB,CTNNBIP1,AMPD2,RNASE2,LEMD3,AP5B1,ARFGAP2,BCR,KAT2B,SLC7A5,PHOSPHO1,NCOR1,BIN2,NAAA,PSME4,MADD,PECAM1,PRTN3,ITGA6,KLHL18,BEX1,FECH,CEBPE,PLPPR3,TGFBRAP1,HTT,NLRC4,IQGAP2,GATA2,FUT4,DNAJB6,P2R…
TFLINK	lysine methyltransferase 2A(KMT2A)	131	134	17002	20135	4.37e-07	0.000159	1.16	0.000477	0.000153	3.76e-07	RIPOR2,CDA,TOR2A,LPGAT1,ATP8A1,GFI1,RNF19B,MPO,CELSR3,IFIT2,HOXA10,RAB44,FRAT1,HOXA9,HERC3,FRAT2,SAP130,TNFSF10,ZNF207,BAALC,CPNE3,PGLYRP1,NFRKB,MBNL1,CPT1A,PPTC7,PRKCB,CTNNBIP1,RNASE3,LEMD3,RNASE2,AP5B1,KRT73,ERMN,BCR,PHOSPHO1,BIN2,NAAA,MADD,PSME4,PLBD1,PRTN3,PADI4,FAR2,KLHL18,BEX1,FECH,GYPB,KCNE5,IQGAP2,GATA2,GATA1,FUT4,INPP5K,TSPAN2,PDZD8,RAB11FIP4,NFE2,FYB1,IQSEC1,CYP4F3,ERLIN1,EIF2AK3,BMX,SU…
TFLINK	double PHD fingers 2(DPF2)	119	134	14486	20135	2.33e-06	0.000637	1.23	0.00254	0.000611	1.88e-06	RIPOR2,CDA,TOR2A,LPGAT1,ATP8A1,GFI1,RNF19B,MPO,CELSR3,IFIT2,HOXA10,RAB44,FRAT1,HOXA9,HERC3,FRAT2,SAP130,TNFSF10,ZNF207,BAALC,CPNE3,NFRKB,MBNL1,PPTC7,PRKCB,CTNNBIP1,RNASE3,LEMD3,RNASE2,AP5B1,BCR,PHOSPHO1,BIN2,MADD,PSME4,PLBD1,PRTN3,PADI4,FAR2,KLHL18,BEX1,FECH,GYPB,KCNE5,IQGAP2,GATA2,GATA1,FUT4,INPP5K,PDZD8,NFE2,FYB1,IQSEC1,CYP4F3,ERLIN1,EIF2AK3,BMX,SULT1B1,HAL,SON,ATG16L2,CCPG1,TCN1,MKRN1,LCN2,IL7…
TFLINK	jumonji domain containing 1C(JMJD1C)	97	134	10642	20135	3.76e-06	0.000759	1.37	0.0041	0.000727	2.72e-06	CDA,TOR2A,LPGAT1,ATP8A1,GFI1,RNF19B,MPO,CELSR3,HOXA10,RAB44,FRAT1,HOXA9,HERC3,FRAT2,SAP130,TNFSF10,ZNF207,NFRKB,MBNL1,PPTC7,PRKCB,CTNNBIP1,RNASE3,LEMD3,RNASE2,ERMN,BCR,PHOSPHO1,BIN2,NAAA,MADD,PSME4,PADI4,FAR2,KLHL18,BEX1,FECH,IQGAP2,GATA2,FUT4,INPP5K,TSPAN2,PDZD8,NFE2,FYB1,EIF2AK3,HAL,SON,ATG16L2,CCPG1,TCN1,MKRN1,IL7R,PRRT4,ZCCHC2,CRYBG1,PTGDR2,CYB561D1,HK3,GLT1D1,SPTLC2,PSTPIP2,CA2,BCL7B,CD33,SE…
TFLINK	SMAD family member 1(SMAD1)	109	134	12705	20135	4.16e-06	0.000759	1.29	0.00454	0.000727	3.2e-06	RIPOR2,CDA,TOR2A,LPGAT1,ATP8A1,RNF19B,CELSR3,IFIT2,RAB44,FRAT1,HOXA9,HERC3,FRAT2,ZNF207,BAALC,NFRKB,MBNL1,PPTC7,PRKCB,CTNNBIP1,RNASE3,LEMD3,RNASE2,AP5B1,ERMN,BCR,PHOSPHO1,BIN2,NAAA,MADD,PSME4,PLBD1,PRTN3,PADI4,FAR2,KLHL18,BEX1,FECH,GYPB,IQGAP2,GATA2,GATA1,FUT4,INPP5K,PDZD8,RAB11FIP4,NFE2,FYB1,IQSEC1,CYP4F3,ERLIN1,EIF2AK3,BMX,SULT1B1,HAL,SON,ATG16L2,CCPG1,TCN1,MKRN1,LCN2,IL7R,ZCCHC2,CRYBG1,CCDC125…
TFLINK	nuclear factor, erythroid 2(NFE2)	123	134	15549	20135	8.73e-06	0.00134	1.19	0.00951	0.00129	7.32e-06	TOR2A,LPGAT1,ATP8A1,GFI1,RNF19B,MPO,CELSR3,IFIT2,HOXA10,RAB44,FRAT1,HOXA9,HERC3,FRAT2,SAP130,ZNF207,BAALC,CPNE3,PGLYRP1,NFRKB,MBNL1,CPT1A,PPTC7,PRKCB,CTNNBIP1,LEMD3,RNASE2,AP5B1,ERMN,BCR,PHOSPHO1,BIN2,NAAA,MADD,PSME4,PLBD1,PRTN3,PADI4,FAR2,KLHL18,BEX1,FECH,GYPB,IQGAP2,GATA2,GATA1,FUT4,INPP5K,TSPAN2,PDZD8,RAB11FIP4,NFE2,FYB1,IQSEC1,CYP4F3,ERLIN1,EIF2AK3,BMX,SULT1B1,HAL,SON,ATG16L2,CCPG1,TCN1,MKRN1…
TFLINK	cyclin dependent kinase 8(CDK8)	119	134	14748	20135	9.83e-06	0.00134	1.21	0.0107	0.00129	8.06e-06	RIPOR2,CDA,TOR2A,LPGAT1,ATP8A1,GFI1,RNF19B,MPO,CELSR3,IFIT2,HOXA10,RAB44,FRAT1,HOXA9,HERC3,FRAT2,SAP130,TNFSF10,ZNF207,BAALC,CPNE3,NFRKB,MBNL1,CPT1A,PPTC7,PRKCB,CTNNBIP1,RNASE3,LEMD3,RNASE2,AP5B1,ERMN,BCR,PHOSPHO1,BIN2,NAAA,MADD,PSME4,PLBD1,PRTN3,PADI4,FAR2,KLHL18,BEX1,FECH,GYPB,IQGAP2,GATA2,GATA1,FUT4,INPP5K,PDZD8,NFE2,FYB1,IQSEC1,CYP4F3,ERLIN1,EIF2AK3,HAL,SON,ATG16L2,CCPG1,TCN1,MKRN1,LCN2,IL7R,…
TFLINK	myosin heavy chain 11(MYH11)	37	134	2663	20135	1.58e-05	0.00191	2.09	0.0171	0.00184	7.37e-06	CRYBG1,ATP8A1,FECH,GFI1,TGFBRAP1,HTT,CYB561D1,IQGAP2,MPO,HOXA10,HERC3,FRAT1,FRAT2,P2RY2,BAALC,PDZD8,NFRKB,ARFGEF1,NFE2,SERPINB1,MBNL1,GCA,EIF2AK3,AMPD2,LEMD3,SORL1,ASXL1,HAL,PHOSPHO1,NECAP1,SON,BIN2,IGLL1,KANSL3,FAR2,IL7R,ZCCHC2
TFLINK	Spi-1 proto-oncogene(SPI1)	129	134	17098	20135	2.47e-05	0.0027	1.13	0.0266	0.00259	2.17e-05	RIPOR2,CDA,TOR2A,LPGAT1,ATP8A1,GFI1,RNF19B,MPO,CELSR3,IFIT2,HOXA10,RAB44,FRAT1,HOXA9,HERC3,FRAT2,SAP130,TNFSF10,ZNF207,BAALC,CPNE3,PGLYRP1,NFRKB,MBNL1,CPT1A,PPTC7,PRKCB,CTNNBIP1,LEMD3,RNASE2,AP5B1,KRT73,ERMN,BCR,PHOSPHO1,BIN2,NAAA,MADD,PSME4,PLBD1,PRTN3,PADI4,FAR2,KLHL18,FECH,GYPB,IQGAP2,GATA2,GATA1,FUT4,INPP5K,TSPAN2,PDZD8,RAB11FIP4,NFE2,FYB1,IQSEC1,CYP4F3,ERLIN1,EIF2AK3,BMX,SULT1B1,HAL,SON,ATG1…
TFLINK	EP300 lysine acetyltransferase(EP300)	133	134	18300	20135	4.18e-05	0.004	1.09	0.0447	0.00384	3.82e-05	RIPOR2,CDA,TOR2A,LPGAT1,ATP8A1,GFI1,RNF19B,MPO,CELSR3,IFIT2,HOXA10,RAB44,FRAT1,HOXA9,HERC3,FRAT2,SAP130,TNFSF10,ZNF207,BAALC,CPNE3,PGLYRP1,NFRKB,MBNL1,CPT1A,PPTC7,PRKCB,CTNNBIP1,LEMD3,RNASE2,AP5B1,KRT73,ERMN,BCR,PHOSPHO1,BIN2,NAAA,MADD,PSME4,PLBD1,PRTN3,PADI4,FAR2,KLHL18,BEX1,FECH,GYPB,KCNE5,IQGAP2,GATA2,GATA1,FUT4,INPP5K,TSPAN2,PDZD8,RAB11FIP4,NFE2,FYB1,IQSEC1,CYP4F3,ERLIN1,EIF2AK3,BMX,SULT1B1,H…
TFLINK	lysine demethylase 1A(KDM1A)	123	134	15846	20135	4.39e-05	0.004	1.17	0.0469	0.00384	3.75e-05	RIPOR2,CDA,TOR2A,LPGAT1,ATP8A1,GFI1,RNF19B,MPO,CELSR3,IFIT2,HOXA10,RAB44,FRAT1,HOXA9,HERC3,FRAT2,SAP130,TNFSF10,ZNF207,BAALC,CPNE3,PGLYRP1,NFRKB,MBNL1,CPT1A,PPTC7,PRKCB,CTNNBIP1,LEMD3,RNASE2,AP5B1,ERMN,BCR,PHOSPHO1,BIN2,MADD,PSME4,PLBD1,PRTN3,PADI4,FAR2,KLHL18,BEX1,FECH,GYPB,IQGAP2,GATA2,GATA1,FUT4,INPP5K,TSPAN2,PDZD8,RAB11FIP4,NFE2,FYB1,IQSEC1,CYP4F3,ERLIN1,EIF2AK3,BMX,SULT1B1,HAL,SON,ATG16L2,CC…
TFLINK	MYB proto-oncogene, transcription factor(MYB)	116	134	14522	20135	6.1e-05	0.00513	1.2	0.0645	0.00492	5.05e-05	RIPOR2,TOR2A,LPGAT1,ATP8A1,GFI1,RNF19B,MPO,CELSR3,IFIT2,HOXA10,RAB44,FRAT1,HOXA9,HERC3,FRAT2,SAP130,TNFSF10,ZNF207,BAALC,CPNE3,NFRKB,MBNL1,CPT1A,PPTC7,PRKCB,CTNNBIP1,RNASE3,LEMD3,RNASE2,AP5B1,ERMN,BCR,PHOSPHO1,BIN2,NAAA,MADD,PSME4,PLBD1,PRTN3,FAR2,KLHL18,BEX1,FECH,IQGAP2,GATA2,GATA1,FUT4,INPP5K,TSPAN2,PDZD8,RAB11FIP4,NFE2,FYB1,IQSEC1,ERLIN1,EIF2AK3,SULT1B1,HAL,SON,ATG16L2,CCPG1,MKRN1,IL7R,PRRT4,Z…
TFLINK	transcription factor 12(TCF12)	125	134	16414	20135	9.34e-05	0.0073	1.14	0.0972	0.007	8.13e-05	RIPOR2,TOR2A,LPGAT1,ATP8A1,GFI1,RNF19B,MPO,CELSR3,IFIT2,HOXA10,RAB44,FRAT1,HOXA9,HERC3,FRAT2,SAP130,TNFSF10,ZNF207,BAALC,CPNE3,PGLYRP1,NFRKB,MBNL1,CPT1A,PPTC7,PRKCB,CTNNBIP1,RNASE3,LEMD3,RNASE2,AP5B1,ERMN,BCR,PHOSPHO1,BIN2,NAAA,MADD,PSME4,PLBD1,PRTN3,PADI4,FAR2,KLHL18,FECH,GYPB,KCNE5,IQGAP2,GATA2,GATA1,FUT4,INPP5K,TSPAN2,PDZD8,RAB11FIP4,NFE2,FYB1,IQSEC1,CYP4F3,ERLIN1,EIF2AK3,BMX,SULT1B1,HAL,SON,A…
TFLINK	LYL1 basic helix-loop-helix family member(LYL1)	86	134	9603	20135	0.000116	0.00844	1.35	0.119	0.00809	8.49e-05	RIPOR2,TOR2A,CRYBG1,ATP8A1,CCDC125,GFI1,MPO,HK3,RAB44,FRAT1,HERC3,SPTLC2,PSTPIP2,CA2,BCL7B,SAP130,BAALC,CPNE3,NFRKB,CD33,MBNL1,SERPINB1,CPT1A,PPTC7,PRKCB,CTNNBIP1,AMPD2,RNASE3,RNASE2,LEMD3,ERMN,KAT2B,SLC7A5,PHOSPHO1,NCOR1,MMRN1,BIN2,PSME4,MADD,PECAM1,PLBD1,PRTN3,ITGA6,FAR2,LTF,KLHL18,FECH,CEBPE,PLPPR3,TGFBRAP1,HTT,IQGAP2,DNAJB6,P2RY2,INPP5K,TSPAN2,PDZD8,CYTH1,CDKN2D,NFE2,FYB1,GALNT3,GCA,IQSEC1,AM…
TFLINK	CCAAT enhancer binding protein beta(CEBPB)	128	134	17155	20135	0.000136	0.00933	1.12	0.139	0.00895	0.000121	RIPOR2,CDA,TOR2A,LPGAT1,ATP8A1,GFI1,RNF19B,MPO,CELSR3,IFIT2,HOXA10,RAB44,FRAT1,HOXA9,HERC3,FRAT2,SAP130,TNFSF10,ZNF207,BAALC,CPNE3,PGLYRP1,NFRKB,MBNL1,CPT1A,PPTC7,PRKCB,CTNNBIP1,RNASE3,LEMD3,RNASE2,AP5B1,KRT73,ERMN,BCR,PHOSPHO1,BIN2,NAAA,MADD,PSME4,PLBD1,PRTN3,PADI4,FAR2,KLHL18,FECH,GYPB,KCNE5,IQGAP2,GATA2,GATA1,FUT4,INPP5K,PDZD8,RAB11FIP4,NFE2,FYB1,IQSEC1,CYP4F3,ERLIN1,EIF2AK3,BMX,SULT1B1,HAL,SO…
TFLINK	bromodomain containing 7(BRD7)	68	134	7104	20135	0.000241	0.0155	1.44	0.232	0.0149	0.000165	RIPOR2,LPGAT1,CRYBG1,GFI1,RNF19B,IFIT2,HOXA10,HK3,RAB44,FRAT1,HERC3,FRAT2,CA2,BCL7B,SAP130,TNFSF10,BAALC,CPNE3,NFRKB,CD33,MBNL1,SERPINB1,PPTC7,PRKCB,CTNNBIP1,AMPD2,RNASE3,RNASE2,AP5B1,ERMN,KAT2B,SLC7A5,NCOR1,BIN2,PSME4,PECAM1,PRTN3,ITGA6,FECH,TGFBRAP1,GLRX,NLRC4,IQGAP2,GATA2,DNAJB6,P2RY2,PDZD8,CYTH1,NFE2,FYB1,GALNT3,GCA,IQSEC1,AMFR,MID1IP1,ERLIN1,SORL1,ASXL1,SNRK,HAL,NIN,ATG16L2,TCN1,CAMK4,MKRN1,…
TFLINK	SWI/SNF related BAF chromatin remodeling complex subunit C1(SMARCC1)	122	134	16027	20135	0.00031	0.0188	1.14	0.287	0.018	0.000269	RIPOR2,CDA,TOR2A,LPGAT1,ATP8A1,GFI1,RNF19B,MPO,CELSR3,IFIT2,HOXA10,RAB44,FRAT1,HOXA9,HERC3,FRAT2,SAP130,TNFSF10,ZNF207,BAALC,CPNE3,NFRKB,MBNL1,CPT1A,PPTC7,PRKCB,CTNNBIP1,RNASE3,LEMD3,AP5B1,ERMN,BCR,PHOSPHO1,BIN2,NAAA,MADD,PSME4,PLBD1,PRTN3,PADI4,FAR2,KLHL18,FECH,IQGAP2,GATA2,FUT4,INPP5K,TSPAN2,PDZD8,RAB11FIP4,NFE2,FYB1,IQSEC1,CYP4F3,ERLIN1,EIF2AK3,BMX,SULT1B1,HAL,SON,ATG16L2,CCPG1,TCN1,MKRN1,LCN2…
TFLINK	retinoid X receptor alpha(RXRA)	120	134	15648	20135	0.000336	0.0193	1.15	0.307	0.0185	0.000289	RIPOR2,CDA,TOR2A,LPGAT1,ATP8A1,GFI1,RNF19B,MPO,CELSR3,IFIT2,HOXA10,RAB44,FRAT1,HOXA9,HERC3,FRAT2,SAP130,TNFSF10,ZNF207,BAALC,PGLYRP1,NFRKB,MBNL1,CPT1A,PPTC7,PRKCB,CTNNBIP1,LEMD3,RNASE2,AP5B1,BCR,PHOSPHO1,BIN2,NAAA,MADD,PSME4,PLBD1,PRTN3,PADI4,FAR2,KLHL18,FECH,IQGAP2,GATA2,FUT4,INPP5K,TSPAN2,PDZD8,RAB11FIP4,NFE2,FYB1,IQSEC1,CYP4F3,ERLIN1,EIF2AK3,SULT1B1,HAL,SON,ATG16L2,CCPG1,MKRN1,LCN2,IL7R,PRRT4,…
TFLINK	ETS transcription factor ERG(ERG)	131	134	18058	20135	0.000357	0.0195	1.09	0.323	0.0187	0.000327	RIPOR2,CDA,TOR2A,LPGAT1,ATP8A1,GFI1,RNF19B,MPO,CELSR3,IFIT2,HOXA10,RAB44,FRAT1,HOXA9,HERC3,FRAT2,SAP130,TNFSF10,ZNF207,BAALC,CPNE3,PGLYRP1,NFRKB,MBNL1,CPT1A,PPTC7,PRKCB,CTNNBIP1,LEMD3,RNASE2,AP5B1,KRT73,ERMN,BCR,PHOSPHO1,BIN2,NAAA,MADD,PSME4,PLBD1,PRTN3,PADI4,FAR2,KLHL18,BEX1,FECH,GYPB,KCNE5,IQGAP2,GATA2,GATA1,FUT4,INPP5K,TSPAN2,PDZD8,RAB11FIP4,NFE2,FYB1,IQSEC1,CYP4F3,ERLIN1,EIF2AK3,BMX,SULT1B1,H…
TFLINK	bromodomain containing 9(BRD9)	112	134	14248	20135	0.000505	0.025	1.18	0.424	0.024	0.000424	RIPOR2,CDA,TOR2A,LPGAT1,ATP8A1,GFI1,RNF19B,MPO,CELSR3,IFIT2,HOXA10,FRAT1,HOXA9,HERC3,FRAT2,SAP130,ZNF207,BAALC,CPNE3,NFRKB,MBNL1,CPT1A,PPTC7,PRKCB,CTNNBIP1,RNASE3,LEMD3,RNASE2,AP5B1,ERMN,BCR,PHOSPHO1,BIN2,NAAA,MADD,PSME4,PLBD1,PRTN3,FAR2,KLHL18,FECH,IQGAP2,GATA2,FUT4,INPP5K,TSPAN2,PDZD8,RAB11FIP4,NFE2,FYB1,IQSEC1,ERLIN1,EIF2AK3,SULT1B1,HAL,SON,ATG16L2,CCPG1,TCN1,MKRN1,LCN2,IL7R,PRRT4,ZCCHC2,CRYBG…
TFLINK	nuclear transcription factor Y subunit alpha(NFYA)	120	134	15741	20135	0.000516	0.025	1.15	0.431	0.024	0.000448	RIPOR2,CDA,TOR2A,LPGAT1,ATP8A1,GFI1,RNF19B,MPO,CELSR3,IFIT2,HOXA10,RAB44,FRAT1,HOXA9,HERC3,FRAT2,SAP130,TNFSF10,ZNF207,BAALC,CPNE3,PGLYRP1,NFRKB,MBNL1,CPT1A,PPTC7,PRKCB,CTNNBIP1,RNASE3,LEMD3,RNASE2,AP5B1,KRT73,ERMN,BCR,PHOSPHO1,BIN2,NAAA,MADD,PSME4,PLBD1,PRTN3,PADI4,FAR2,KLHL18,FECH,IQGAP2,GATA2,GATA1,FUT4,INPP5K,TSPAN2,PDZD8,RAB11FIP4,NFE2,FYB1,IQSEC1,CYP4F3,ERLIN1,EIF2AK3,SULT1B1,HAL,SON,ATG16L…
TFLINK	TAL bHLH transcription factor 1, erythroid differentiation factor(TAL1)	125	134	16755	20135	0.000534	0.025	1.12	0.443	0.024	0.000475	RIPOR2,CDA,TOR2A,LPGAT1,ATP8A1,GFI1,RNF19B,MPO,CELSR3,IFIT2,HOXA10,RAB44,FRAT1,HOXA9,HERC3,FRAT2,SAP130,TNFSF10,ZNF207,BAALC,CPNE3,NFRKB,MBNL1,CPT1A,PPTC7,PRKCB,CTNNBIP1,LEMD3,RNASE2,AP5B1,KRT73,ERMN,BCR,PHOSPHO1,BIN2,NAAA,MADD,PSME4,PLBD1,PRTN3,PADI4,FAR2,KLHL18,BEX1,FECH,GYPB,KCNE5,IQGAP2,GATA2,GATA1,FUT4,INPP5K,TSPAN2,PDZD8,RAB11FIP4,NFE2,FYB1,IQSEC1,CYP4F3,ERLIN1,EIF2AK3,BMX,SULT1B1,HAL,SON,A…
TFLINK	LIM domain only 2(LMO2)	70	134	7576	20135	0.000549	0.025	1.39	0.452	0.024	0.000389	RIPOR2,TOR2A,LPGAT1,ATP8A1,PTGDR2,GFI1,RNF19B,MPO,CELSR3,HK3,RAB44,HERC3,FRAT2,SPTLC2,PSTPIP2,CA2,TNFSF10,CD33,MBNL1,SERPINB1,CPT1A,PPTC7,PRKCB,RNASE2,LEMD3,AP5B1,ARFGAP2,BCR,KAT2B,SLC7A5,PHOSPHO1,NAAA,PSME4,MADD,ITGA6,PADI4,KLHL18,CEBPE,HTT,GLRX,IQGAP2,FUT4,DNAJB6,PDZD8,CYTH1,ARFGEF1,CMTM7,NFE2,FYB1,GALNT3,PET100,GCA,IQSEC1,AMFR,MID1IP1,MBOAT2,SORL1,ASXL1,SNRK,XK,SON,ATG16L2,CCPG1,TCN1,IGLL1,LCN…
TFLINK	signal transducer and activator of transcription 1(STAT1)	116	134	15019	20135	0.000605	0.0263	1.16	0.484	0.0253	0.000518	RIPOR2,CDA,TOR2A,LPGAT1,ATP8A1,GFI1,RNF19B,MPO,CELSR3,IFIT2,HOXA10,RAB44,FRAT1,HOXA9,HERC3,FRAT2,SAP130,TNFSF10,ZNF207,BAALC,CPNE3,NFRKB,MBNL1,PPTC7,PRKCB,CTNNBIP1,LEMD3,AP5B1,ERMN,BCR,PHOSPHO1,BIN2,NAAA,MADD,PSME4,PLBD1,PRTN3,PADI4,FAR2,KLHL18,BEX1,FECH,IQGAP2,GATA2,GATA1,FUT4,INPP5K,TSPAN2,PDZD8,RAB11FIP4,NFE2,FYB1,IQSEC1,ERLIN1,EIF2AK3,SULT1B1,HAL,SON,ATG16L2,CCPG1,TCN1,MKRN1,LCN2,IL7R,PRRT4,Z…
TFLINK	HIC ZBTB transcriptional repressor 1(HIC1)	43	134	3932	20135	0.000626	0.0263	1.64	0.496	0.0253	0.000372	RIPOR2,CRYBG1,ATP8A1,PLPPR3,GFI1,TGFBRAP1,HTT,IQGAP2,HOXA10,HERC3,FRAT1,FRAT2,DNAJB6,SPTLC2,CA2,BCL7B,TNFSF10,RAB11FIP4,CYTH1,CMTM7,SERPINB1,CPT1A,GCA,GALNT3,IQSEC1,PRKCB,AMPD2,AP5B1,KRT73,ARFGAP2,BCR,KAT2B,SNRK,NIN,NECAP1,BIN2,ATG16L2,PECAM1,ITGA6,FAR2,IL7R,ZCCHC2,MEGF9
TFLINK	MDS1 and EVI1 complex locus(MECOM)	90	134	10660	20135	0.000721	0.0289	1.27	0.546	0.0277	0.000561	TOR2A,LPGAT1,ATP8A1,CCDC125,GFI1,RNF19B,CYB561D1,MPO,IFIT2,HK3,RAB44,HOXA9,GLT1D1,FRAT1,HERC3,CA1,FRAT2,SPTLC2,PSTPIP2,CA2,BCL7B,SAP130,TNFSF10,BAALC,CD33,MBNL1,SERPINB1,PDPK1,PRKCB,CTNNBIP1,AMPD2,RNASE2,LEMD3,ARFGAP2,BCR,KAT2B,SLC7A5,PHOSPHO1,NCOR1,MMRN1,BIN2,PSME4,MADD,PECAM1,PLBD1,ITGA6,PADI4,FAR2,KLHL18,CEBPE,TGFBRAP1,HTT,GLRX,NLRC4,IQGAP2,GATA2,FUT4,DNAJB6,INPP5K,PDZD8,CYTH1,CDKN2D,ARFGEF1,C…
TFLINK	RUNX1 partner transcriptional co-repressor 1(RUNX1T1)	108	134	13635	20135	0.00074	0.0289	1.19	0.555	0.0277	0.000616	RIPOR2,TOR2A,LPGAT1,ATP8A1,GFI1,RNF19B,MPO,CELSR3,HOXA10,RAB44,FRAT1,HERC3,FRAT2,SAP130,ZNF207,BAALC,CPNE3,PGLYRP1,NFRKB,MBNL1,CPT1A,PPTC7,PRKCB,CTNNBIP1,RNASE3,LEMD3,RNASE2,AP5B1,ERMN,BCR,PHOSPHO1,BIN2,NAAA,MADD,PSME4,PRTN3,PADI4,FAR2,KLHL18,FECH,IQGAP2,GATA2,FUT4,INPP5K,PDZD8,RAB11FIP4,NFE2,FYB1,IQSEC1,CYP4F3,ERLIN1,EIF2AK3,SULT1B1,HAL,SON,ATG16L2,CCPG1,MKRN1,LCN2,IL7R,PRRT4,ZCCHC2,CRYBG1,PTGDR…
TFLINK	Jun proto-oncogene, AP-1 transcription factor subunit(JUN)	125	134	16839	20135	0.000805	0.0303	1.12	0.586	0.0291	0.000719	RIPOR2,CDA,TOR2A,LPGAT1,ATP8A1,GFI1,RNF19B,MPO,CELSR3,IFIT2,HOXA10,RAB44,FRAT1,HOXA9,HERC3,FRAT2,SAP130,TNFSF10,ZNF207,BAALC,CPNE3,PGLYRP1,NFRKB,MBNL1,CPT1A,PPTC7,PRKCB,CTNNBIP1,RNASE3,LEMD3,AP5B1,ERMN,BCR,PHOSPHO1,BIN2,NAAA,MADD,PSME4,PLBD1,PADI4,FAR2,KLHL18,BEX1,FECH,KCNE5,IQGAP2,GATA2,GATA1,FUT4,INPP5K,TSPAN2,PDZD8,RAB11FIP4,NFE2,IQSEC1,CYP4F3,ERLIN1,EIF2AK3,BMX,SULT1B1,HAL,SON,ATG16L2,CCPG1,T…
TFLINK	SWI/SNF related BAF chromatin remodeling complex subunit ATPase 4(SMARCA4)	130	134	17956	20135	0.000832	0.0303	1.09	0.598	0.0291	0.000763	RIPOR2,CDA,TOR2A,LPGAT1,ATP8A1,GFI1,RNF19B,MPO,CELSR3,IFIT2,HOXA10,RAB44,FRAT1,HOXA9,HERC3,FRAT2,SAP130,TNFSF10,ZNF207,BAALC,CPNE3,NFRKB,MBNL1,CPT1A,PPTC7,PRKCB,CTNNBIP1,RNASE3,LEMD3,RNASE2,AP5B1,ERMN,BCR,PHOSPHO1,BIN2,NAAA,MADD,PSME4,PLBD1,PRTN3,PADI4,FAR2,KLHL18,BEX1,FECH,GYPB,KCNE5,IQGAP2,GATA2,GATA1,FUT4,INPP5K,TSPAN2,PDZD8,RAB11FIP4,NFE2,FYB1,IQSEC1,CYP4F3,ERLIN1,EIF2AK3,BMX,SULT1B1,HAL,SON,…
TFLINK	transcription factor 3(TCF3)	108	134	13713	20135	0.00101	0.0358	1.18	0.67	0.0343	0.000848	RIPOR2,TOR2A,LPGAT1,ATP8A1,GFI1,RNF19B,MPO,CELSR3,IFIT2,HOXA10,RAB44,FRAT1,HERC3,FRAT2,SAP130,TNFSF10,ZNF207,BAALC,CPNE3,NFRKB,MBNL1,CPT1A,PPTC7,PRKCB,CTNNBIP1,RNASE3,LEMD3,RNASE2,AP5B1,ERMN,BCR,PHOSPHO1,BIN2,NAAA,MADD,PSME4,PLBD1,PRTN3,PADI4,FAR2,KLHL18,FECH,IQGAP2,GATA2,FUT4,INPP5K,PDZD8,RAB11FIP4,NFE2,FYB1,IQSEC1,CYP4F3,ERLIN1,EIF2AK3,SULT1B1,SON,ATG16L2,CCPG1,MKRN1,IL7R,PRRT4,ZCCHC2,PTGDR2,CC…
TFLINK	nuclear receptor subfamily 3 group C member 1(NR3C1)	124	134	16702	20135	0.00112	0.0382	1.12	0.705	0.0366	0.000995	RIPOR2,CDA,TOR2A,LPGAT1,ATP8A1,GFI1,RNF19B,MPO,CELSR3,IFIT2,HOXA10,FRAT1,HOXA9,HERC3,FRAT2,SAP130,TNFSF10,ZNF207,BAALC,CPNE3,NFRKB,MBNL1,CPT1A,PPTC7,PRKCB,CTNNBIP1,RNASE3,LEMD3,RNASE2,AP5B1,ERMN,BCR,PHOSPHO1,BIN2,NAAA,MADD,PSME4,PLBD1,PADI4,FAR2,KLHL18,BEX1,FECH,GYPB,IQGAP2,GATA2,GATA1,FUT4,INPP5K,TSPAN2,PDZD8,RAB11FIP4,NFE2,FYB1,IQSEC1,CYP4F3,ERLIN1,EIF2AK3,SULT1B1,HAL,SON,ATG16L2,CCPG1,TCN1,MKR…
